# Combinatorial chromatin dynamics foster accurate cardiopharyngeal fate choices

**DOI:** 10.1101/546945

**Authors:** Claudia Racioppi, Keira A Wiechecki, Lionel Christiaen

## Abstract

During embryogenesis, chromatin accessibility profiles control lineage-specific gene expression by modulating transcription, thus impacting multipotent and fate-restricted states. Cardiac and pharyngeal/head muscles share a common origin in the cardiopharyngeal mesoderm, but the chromatin landscapes that govern mutlipotency and fate choices remain elusive. Here, we leveraged the simple chordate model *Ciona* to profile chromatin accessibility through stereotyped transitions from naive *Mesp*+ mesoderm to distinct fate-restricted heart and pharyngeal muscle precursors. An FGF-Foxf pathway acts in multipotent progenitors to establish lineage-specific patterns of accessibility, demonstrating extensive spatiotemporal decoupling between early enhancer accessibility and late cell-type-specific activity. We found that multiple *cis*-regulatory elements, with distinct accessibility profiles and motif compositions, are required to activate *Ebf* and *Tbx1/10*, two key determinants of cardiopharyngeal fate choices. We propose that these “combined enhancers” foster spatially and temporally accurate fate choices, by increasing the repertoire of regulatory inputs that control gene expression, through either accessibility and/or activity.
