## Supplementary material for "Combinatorial chromatin dynamics foster accurate cardiopharyngeal fate choices": Table S1

### Sheet: Table S1
Sample name	condition	developmental time	cell type	replicate	tissue	# mapped reads
LacZ_6hpf_1	control	6hpf	FC	1	B7.5	2088690
LacZ_6hpf_2	control	6hpf	FC	2	B7.5	1881749
LacZ_6hpf_3	control	6hpf	FC	3	B7.5	4747434
LacZ_10hpf_1	control	10hpf	ATM+TVC	1	B7.5	7020574
LacZ_10hpf_2	control	10hpf	ATM+TVC	2	B7.5	3997641
LacZ_10hpf_3	control	10hpf	ATM+TVC	3	B7.5	2442474
LacZ_10hpf_4	control	10hpf	ATM+TVC	4	B7.5	1119268
dnFGFR_10hpf_1	mesp_dnFGFR	10hpf	ATM+TVC	1	B7.5	3731966
dnFGFR_10hpf_3	mesp_dnFGFR	10hpf	ATM+TVC	2	B7.5	834671
MekMut_10hpf_1	mesp_MekMut	10hpf	ATM+TVC	1	B7.5	3850493
MekMut_10hpf_2	mesp_MekMut	10hpf	ATM+TVC	2	B7.5	4921543
FoxF_KO_10hpf_2	FoxF_KO	10hpf	ATM+TVC	1	B7.5	6916235
FoxF_KO_10hpf_3	FoxF_KO	10hpf	ATM+TVC	2	B7.5	1012368
Ngn_KO_10hpf_1	control	10hpf	ATM+TVC	1	B7.5	7141051
Ngn_KO_10hpf_2	control	10hpf	ATM+TVC	2	B7.5	8340572
dnFGFR_15hpf_2	handr_dnFGFR	15hpf	sTVC+FHP	2	B7.5	882982
dnFGFR_18hpf_1	handr_dnFGFR	18hpf	ASM+SHP+FHP	1	B7.5	1007133
dnFGFR_18hpf_3	handr_dnFGFR	18hpf	ASM+SHP+FHP	3	B7.5	1123908
dnFGFR_18hpf_5	handr_dnFGFR	18hpf	ASM+SHP+FHP	5	B7.5	1245444
dnFGFR_20hpf_2	handr_dnFGFR	20hpf	ASM+SHP+FHP	2	B7.5	1080821
Ef1a_10hpf_1	control	10hpf	embryo	1	Whole embryo	6127747
Ef1a_10hpf_2	control	10hpf	embryo	2	Whole embryo	1081334
gfp_10hpf_1	control	10hpf	ATM+TVC	1	mesenchyme	1451108
gfp_10hpf_3	control	10hpf	ATM+TVC	3	mesenchyme	5484341
gfp_15hpf_1	control	15hpf	sTVC+FHP	1	mesenchyme	696746
gfp_15hpf_2	control	15hpf	sTVC+FHP	2	mesenchyme	1205683
gfp_18hpf_1	control	18hpf	ASM+SHP+FHP	1	mesenchyme	2628276
gfp_18hpf_3	control	18hpf	ASM+SHP+FHP	3	mesenchyme	1003664
gfp_18hpf_4	control	18hpf	ASM+SHP+FHP	4	mesenchyme	5857975
gfp_20hpf_1	control	20hpf	ASM+SHP+FHP	1	mesenchyme	4273154
LacZ_15hpf_2	control	15hpf	sTVC+FHP	2	B7.5	2553246
LacZ_18hpf_1	control	18hpf	ASM+SHP+FHP	1	B7.5	3694685
LacZ_18hpf_2	control	18hpf	ASM+SHP+FHP	2	B7.5	600919
LacZ_18hpf_3	control	18hpf	ASM+SHP+FHP	3	B7.5	2747727
LacZ_18hpf_4	control	18hpf	ASM+SHP+FHP	4	B7.5	964208
LacZ_20hpf_2	control	20hpf	ASM+SHP+FHP	2	B7.5	2055569
MekMut_18hpf_1	handr_MekMut	18hpf	ASM+SHP+FHP	1	B7.5	10196219
MekMut_18hpf_3	handr_MekMut	18hpf	ASM+SHP+FHP	3	B7.5	5674528
gDNA	control	18hpf	NA	1	NA	4424231
