## Supplementary material for "Combinatorial chromatin dynamics foster accurate cardiopharyngeal fate choices": Table S3

### Sheet: Table S3
PeakID	GeneID	UniqueNAME	chr	start	end	Reference
KhC1.3822	KH2013:KH.C1.129	RHOF	KhC1	7847692	7847808	Christiaen et al., 2008
KhC11.1746	KH2013:KH.C11.698	LGR4/5/6	KhC11	3260386	3260711	Woznica et al., 2012
KhC11.1749	KH2013:KH.C11.698	LGR4/5/6	KhC11	3261989	3262268	Woznica et al., 2012
KhC3.1740	KH2013:KH.C3.170	FOXF1/2	KhC3	3595867	3596369	Beh et al., 2007
Peak removed from the accesome; enhancer used for isolate FACSorted cells	KH2013:KH.C3.170	FOXF1/2	KhC3	3597948	3598944	Beh et al., 2007
KhC9.2643	KH2013:KH.C9.133	UNC5A	KhC9	5054185	5054768	Woznica et al., 2012
KhL20.169	KH2013:KH.L20.1	GATA4/5/6	KhL20	327281	327556	Woznica et al., 2012
KhL20.170	KH2013:KH.L20.1	GATA4/5/6	KhL20	329064	329333	Woznica et al., 2012
KhC7.2957	KH2013:KH.C7.205	ASB2	KhC7	6097083	6097295	Woznica et al., 2012
KhC7.2956	KH2013:KH.C7.205	ASB2	KhC7	6095484	6095702	Woznica et al., 2012
KhS683.2	KH2013:KH.S683.3	RGS21	KhS683	937	1426	Woznica et al., 2012
KhC3.491	KH2013:KH.C3.354	KH.C3.354	KhC3	853729	854110	Woznica et al., 2012
KhC8.3156	KH2013:KH.C8.210	KH.C8.210	KhC8	5816758	5817158	Woznica et al., 2012
KhC9.3113	KH2013:KH.C9.371	DDR/1/2	KhC9	5648350	5648556	Bernadskaya et., 2019
KhC9.3115	KH2013:KH.C9.371	DDR/1/2	KhC9	5649090	5649339	Bernadskaya et., 2019
KhC9.3123	KH2013:KH.C9.371	DDR/1/2	KhC9	5654408	5654635	Bernadskaya et., 2019
