## Supplementary material for "Combinatorial chromatin dynamics foster accurate cardiopharyngeal fate choices": Table S4

### Sheet: Table S4
peak active - GFP detected	Oligo name	Sequence 5'-->3'
KhC8.2200 - .2201	Nk4_intr_1_fwd_asc	ATTAATTAAGGCGCGCCATGAGCGTACGGCATTTTTC
	Nk4_intr_1_rev_xho	CCTGCAGATACTCGAGTTGTCCGACTTTTCCGAATC
Kh.C1.2976	FBLN_intr_fwd_Asc	ATTAATTAAGGCGCGCCgaggaagttagttacatcacaatgc
	FBLN_intr_rev_Xho	CCTGCAGATACTCGAGgcgtgtgtcaggttttgtttac
Kh.C1.479	EPH_fwd_asc	ATTAATTAAGGCGCGCCCCGTATCCTCATGACTCCTA
	EPH_rev_xho	CCTGCAGATACTCGAGCAGAGAAAGATGGTCTAGGTTTCA
Kh.C1.3230	FGF4_fwd_Asc	ATTAATTAAGGCGCGCCGCGGATAAGTGTATCGCACA
	FGF4_rev_Asc	CCTGCAGATACTCGAGGGCAATCACCCTTGTTGTCT
Kh.C10.1792	NCAPH_fwd_Asc	ATTAATTAAGGCGCGCCCTGACCACTCAAGCGAAACG
	NCAPH_rev_Xho	CCTGCAGATACTCGAG GAAATCGGTCACGCTCGTAT
Kh.C4.606	SMURF_fwd_asc	ATTAATTAAGGCGCGCCGGTATCCAGTTCACCCCACA
	SMURF_rev_Xho	CCTGCAGATACTCGAGGTATCCGCCCCTGATCGCAT
KhC5.1004 and KhC5.1006	FoxG_inter_fwd_asc	ATTAATTAAGGCGCGCCGGCGGATAAAACTGGTTGTAG
	FoxG_inter_rev_xho	CCTGCAGATACTCGAGATCCCTTGGGCGCCCAAATC
Kh.C6.1046	FZD_intr_fwd_asc	ATTAATTAAGGCGCGCCCACGGGTTGTCTAAATATATGGGTA
	FZD_intr_rev_xho	CCTGCAGATACTCGAGTCATTGTCAAACAAATACAGGTTG
Kh.C14.806	Hand_fwd_asc	ATTAATTAAGGCGCGCCAACGATTAGTTAGGCAGGTGTG
	Hand_rev_xho	CCTGCAGATACTCGAGCGGCACTAATTAACGGGTTT
Peaks non-active - no GFP detected
Kh.C6.1040	FZD_intr_2_fwd_asc	ATTAATTAAGGCGCGCCCACGGGTTGTCTAAATATATGGGTA
	FZD_intr_2_rev_xho	CCTGCAGATACTCGAGTCATTGTCAAACAAATACAGGTTG
KhC4.945	BMPx_fwd_asc	attaattaaggcgcgccGTTAAGAACACGCTTTTGCG
	BMPx_rev_Xho	cctgcagatactcgagTCCATCGCACCAAACATAAG
KhC4.940	BMPy_fwd_asc	attaattaaggcgcgccAAAAAGCGAAACAAAACATCTC
	BMPy_rev_Xho	cctgcagatactcgagTTTCTTGATCACAGCCAACG
KhC1.1705	MATN_fwd_Asc	ATTAATTAAGGCGCGCCAGTCGCACCCATTTGAACTT
	MATN_rev_xho	CCTGCAGATACTCGAGTAACTTGGCATTCACGGACA
KhC5.1027 and KhC5.1028	FoxG_intr_fwd_asc	ATTAATTAAGGCGCGCCGCAGAAACAGTGCGGTCGTT
	FoxG_intr_rev_xho	CCTGCAGATACTCGAGCTACCACGCCCGTTTTAATC
KhC6.1039	FZD_intr_2_fwd_asc	ATTAATTAAGGCGCGCCCACGGGTTGTCTAAATATATGGGTA
	FZD_intr_2_rev_xho	CCTGCAGATACTCGAGTCATTGTCAAACAAATACAGGTTG
KhC8.2198	Nk4_intr_2_fwd_asc	ATTAATTAAGGCGCGCCCGTGTCAAGTTTCACTAGCG
	Nk4_intr_2_rev_xho	CCTGCAGATACTCGAGCTAAATTTTGCATCGATTTA
One and multi copy of Ebf enhancer
KhL24.37	1xL24.37_fw_Asc	gccGGCGCGCCGTCCCATTTGGTGGTAAACAAAGAA
	1xL24.37_rev_Xho	cggCTCGAGTCGTGAAGCAACGTCACATATTTCC
	2xL24.37_fw_Xho	cggCTCGAGGTCCCATTTGGTGGTAAACAAAGAA
	3xL24.37_fw_XbaI	cggTCTAGAGTCCCATTTGGTGGTAAACAAAGAA
	3xL24.37_rev_HindIII	gccAAGCTTTCGTGAAGCAACGTCACATATTTCC
	1xL24.34_fw_Asc	gccGGCGCGTCAATCTATTTGCGAAATCC
	1xL24.36_rev_Xho	cggCTCGAGAACGGTTAACTTGCGCATAA
	2xL24.34_fw_Xho	cggCTCGAGTCAATCTATTTGCGAAATCC
	3xL24.34_fw_XbaI	cggTCTAGATCAATCTATTTGCGAAATCC
	3xL24.36_rev_HindIII	gccAAGCTTAACGGTTAACTTGCGCATAA

### Sheet: ATM peaks
peak active - GFP detected	Oligo name	Sequence 5'-->3'
Kh.C6.476	SYNPO_fw_asc	attaattaaggcgcgccTGACTCAACTACGTCTGAACCAA
	SYNPO_rev_xho	cctgcagatactcgagGTGCCAGAGCAACGACATT
Kh.C10.1194	ninj_fw_Asc	attaattaaggcgcgccACGTATACGGCTAAGGGCAGT
	ninj_rev_xho	cctgcagatactcgagCACAGTTAAGATATTTCGCG
Peaks non-active - no GFP detected
KhL164.28	L164_fw_asc	attaattaaggcgcgccAGAGCGGTGTTTTGTGTGTG
	L164_rev_xho	cctgcagatactcgagGAACGAAATCCAAGCTGCTC
