## Supplementary material for "Combinatorial chromatin dynamics foster accurate cardiopharyngeal fate choices": Table S5

### Sheet: Table S5
Transcript (KH) ID	Gene Name	Oligo name	sequence 5'-3'	PeakID	chr	start	end
KH.C4.45	SMURF1/2	SMURF_sgRNA1_fw	gGTAGAGACAAACAGAACCCGTTTAAGAGCTATGCTGGAAACAG	KhC4.606	KhC4	1260402	1262258
KH.C4.45	SMURF1/2	SMURF_sgRNA1_REV	GGGTTCTGTTTGTCTCTACcATCTATACCATCGGATGCCTTC	KhC4.606	KhC4	1260402	1262258
KH.C4.45	SMURF1/2	SMURF_sgRNA2_fw	GTTGCTGGGAAGTTTAAGAGTTTAAGAGCTATGCTGGAAACAG	KhC4.606	KhC4	1260402	1262258
KH.C4.45	SMURF1/2	SMURF_sgRNA2_REV	TCTTAAACTTCCCAGCAACATCTATACCATCGGATGCCTTC	KhC4.606	KhC4	1260402	1262258
KH.C4.45	SMURF1/2	SMURF_sgRNA3_fw	gTTATAAGGTGATAACGGGGGTTTAAGAGCTATGCTGGAAACAG	KhC4.606	KhC4	1260402	1262258
KH.C4.45	SMURF1/2	SMURF_sgRNA3_REV	CCCCGTTATCACCTTATAAcATCTATACCATCGGATGCCTTC	KhC4.606	KhC4	1260402	1262258
KH.C1.697	FGF4	FGF4_sgRNA6_fw	GGGCGGGACTGAATACACGTGTTTAAGAGCTATGCTGGAAACAG	KhC1.3230	KhC1	6521027	6522879
KH.C1.697	FGF4	FGF4_sgRNA6_rev	ACGTGTATTCAGTCCCGCCCATCTATACCATCGGATGCCTTC	KhC1.3230	KhC1	6521027	6522879
KH.C1.697	FGF4	FGF4_sgRNA8_fw	GGGGAAAGTCGCCCAAACTGGTTTAAGAGCTATGCTGGAAACAG	KhC1.3230	KhC1	6521027	6522879
KH.C1.697	FGF4	FGF4_sgRNA8_rev	CAGTTTGGGCGACTTTCCCCATCTATACCATCGGATGCCTTC	KhC1.3230	KhC1	6521027	6522879
KH.C1.279	FBLN1/2	FBLN_sgRNA2_fw	GagcatagttgagtaataccGTTTAAGAGCTATGCTGGAAACAG	KhC1.2976	KhC1	6062506	6063823
KH.C1.279	FBLN1/2	FBLN_sgRNA2_rev	ggtattactcaactatgctCATCTATACCATCGGATGCCTTC	KhC1.2976	KhC1	6062506	6063823
KH.C1.279	FBLN1/2	FBLN_sgRNA3_fw	GaggcccaagtgtacagcagGTTTAAGAGCTATGCTGGAAACAG	KhC1.2976	KhC1	6062506	6063823
KH.C1.279	FBLN1/2	FBLN_sgRNA3_rev	ctgctgtacacttgggcctCATCTATACCATCGGATGCCTTC	KhC1.2976	KhC1	6062506	6063823
KH.C1.279	FBLN1/2	FBLN_sgRNA4_fw	GattaagctcgtatctttggGTTTAAGAGCTATGCTGGAAACAG	KhC1.2976	KhC1	6062506	6063823
KH.C1.279	FBLN1/2	FBLN_sgRNA4_rev	ccaaagatacgagcttaatCATCTATACCATCGGATGCCTTC	KhC1.2976	KhC1	6062506	6063823
KH.C8.482	NKX2-3	NK4_sgRNA2_fw	GGGTCAACAAACGACAGTCAGTTTAAGAGCTATGCTGGAAACAG	KhC8.2200	KhC8	4058946	4059422
KH.C8.482	NKX2-3	NK4_sgRNA2_REV	TGACTGTCGTTTGTTGACCCATCTATACCATCGGATGCCTTC	KhC8.2200	KhC8	4058946	4059422
KH.C8.482	NKX2-3	NK4_sgRNA4_fw	GGCACCGAATACGGGAATGTGTTTAAGAGCTATGCTGGAAACAG	KhC8.2200	KhC8	4059478	4060061
KH.C8.482	NKX2-3	NK4_sgRNA4_rev	ACATTCCCGTATTCGGTGCCATCTATACCATCGGATGCCTTC	KhC8.2200	KhC8	4059478	4060061
KH.C4.335	LRP4/8	LRP4_sgRNA1_fwd	gATCATATGATACCGTGTCGgtttaagagctatgctggaaacag	KhC4.137	KhC4	433906	434396
KH.C4.335	LRP4/8	LRP4_sgRNA1_REV	CGACACGGTATCATATGATcatctataccatcggatgccttc	KhC4.137	KhC4	433906	434396
KH.C4.335	LRP4/8	LRP4_sgRNA2_fwd	gAATCGACGGAGAAGACGTGgtttaagagctatgctggaaacag	KhC4.137	KhC4	433906	434396
KH.C4.335	LRP4/8	LRP4_sgRNA2_REV	CACGTCTTCTCCGTCGATTcatctataccatcggatgccttc	KhC4.137	KhC4	433906	434396
KH.C4.335	LRP4/8	LRP4_sgRNA3_fwd	gGTGTCCAGTGCTCTCAAGGgtttaagagctatgctggaaacag	KhC4.137	KhC4	433906	434396
KH.C4.335	LRP4/8	LRP4_sgRNA3_REV	CCTTGAGAGCACTGGACACcatctataccatcggatgccttc	KhC4.137	KhC4	433906	434396
KH.L24.10	EBF1/2/3/4	Ebf_UP_sgRNA1_fw	gATTAATCAAGGTGACAGTCgtttaagagctatgctggaaacag	KhC4.137	KhC4	433906	434396
KH.L24.11	EBF1/2/3/4	Ebf_UP_sgRNA1_rev	GACTGTCACCTTGATTAATcatctataccatcggatgccttc	KhC4.137	KhC4	433906	434396
KH.L24.12	EBF1/2/3/4	Ebf_UP_sgRNA2_fw	gATCAGCTAGATCGTCTCTGgtttaagagctatgctggaaacag	KhL24.34	KhL24	33759	34190
KH.L24.13	EBF1/2/3/4	Ebf_UP_sgRNA2_rev	CAGAGACGATCTAGCTGATcatctataccatcggatgccttc	KhL24.34	KhL24	33759	34190
KH.L24.14	EBF1/2/3/4	Ebf_UP_sgRNA4_fw	gTATAGAAGGCCACGCGTCGgtttaagagctatgctggaaacag	KhL24.34	KhL24	33759	34190
KH.L24.15	EBF1/2/3/4	Ebf_UP_sgRNA4_rev	CGACGCGTGGCCTTCTATAcatctataccatcggatgccttc	KhL24.34	KhL24	33759	34190
KH.L24.16	EBF1/2/3/4	Ebf_UP_sgRNA6_fw	gCGTCACGGAGTATCGATCTgtttaagagctatgctggaaacag	KhL24.34	KhL24	33759	34190
KH.L24.17	EBF1/2/3/4	Ebf_UP_sgRNA6_rev	AGATCGATACTCCGTGACGcatctataccatcggatgccttc	KhL24.35	KhL24	34633	34784
KH.L24.18	EBF1/2/3/4	Ebf_UP_sgRNA7_fw	gTTCTTGCGACGCTAAAAGGgtttaagagctatgctggaaacag	KhL24.35	KhL24	34633	34784
KH.L24.19	EBF1/2/3/4	Ebf_UP_sgRNA7_rev	CCTTTTAGCGTCGCAAGAAcatctataccatcggatgccttc	KhL24.35	KhL24	34633	34784
KH.L24.20	EBF1/2/3/4	Ebf_UP_sgRNA8_fw	gAGGTCGCGTGCCTTCGAGTgtttaagagctatgctggaaacag	KhL24.35	KhL24	34633	34784
KH.L24.21	EBF1/2/3/4	Ebf_UP_sgRNA8_rev	ACTCGAAGGCACGCGACCTcatctataccatcggatgccttc	KhL24.36	KhL24	35037	35420
KH.L24.22	EBF1/2/3/4	Ebf_UP_sgRNA9_fw	gACAGATGTGGCGACGCGATgtttaagagctatgctggaaacag	KhL24.36	KhL24	35037	35420
KH.L24.23	EBF1/2/3/4	Ebf_UP_sgRNA9_rev	ATCGCGTCGCCACATCTGTcatctataccatcggatgccttc	KhL24.36	KhL24	35037	35420
KH.L24.24	EBF1/2/3/4	Ebf_UP_sgRNA10_fw	gCGGCGCATGTCTTGGAGTAgtttaagagctatgctggaaacag	KhL24.36	KhL24	35037	35420
KH.L24.25	EBF1/2/3/4	Ebf_UP_sgRNA10_rev	TACTCCAAGACATGCGCCGcatctataccatcggatgccttc	KhL24.36	KhL24	35037	35420
KH.L24.25	EBF1/2/3/4	Ebf_enASM_sgRNA1_fw	gAGGCGGTGTGCTAAAGTGGgtttaagagctatgctggaaacag	KhL24.34	KhL24	33759	34190
KH.L24.25	EBF1/2/3/4	Ebf_enASM_sgRNA1_rev	CCACTTTAGCACACCGCCTcatctataccatcggatgccttc	KhL24.34	KhL24	33759	34190
KH.L24.25	EBF1/2/3/4	Ebf_enASM_sgRNA2_fw	gCCGTTATAGGGTGGAGTGTgtttaagagctatgctggaaacag	KhL24.37	KhL24	35662	36250
KH.L24.25	EBF1/2/3/4	Ebf_enASM_sgRNA2_rev	ACACTCCACCCTATAACGGcatctataccatcggatgccttc	KhL24.37	KhL24	35662	36250
KH.L24.25	EBF1/2/3/4	Ebf_enASM_sgRNA3_fw	gATGGGCACTTCGGTCGCTGgtttaagagctatgctggaaacag	KhL24.37	KhL24	35662	36250
KH.L24.25	EBF1/2/3/4	Ebf_enASM_sgRNA3_rev	CAGCGACCGAAGTGCCCATcatctataccatcggatgccttc	KhL24.37	KhL24	35662	36250
KH.L24.25	EBF1/2/3/4	intEBF_A_sgRNA1_fw	gCAACCGTTTGGTCTCCCAGgtttaagagctatgctggaaacag	KhL24.37	KhL24	35662	36250
KH.L24.25	EBF1/2/3/4	intEBF_A_sgRNA1_rev	CTGGGAGACCAAACGGTTGcatctataccatcggatgccttc	KhL24.37	KhL24	35662	36250
KH.L24.25	EBF1/2/3/4	intEBF_A_sgRNA5_fw	gGGTACTCTGGGCAACTGTCgtttaagagctatgctggaaacag	KhL24.31	KhL24	28710	29787
KH.L24.25	EBF1/2/3/4	intEBF_A_sgRNA5_rev	GACAGTTGCCCAGAGTACCcatctataccatcggatgccttc	KhL24.31	KhL24	28710	29787
KH.L24.25	EBF1/2/3/4	intEBF_B_sgRNA1_fw	gAGCCATTAGGTCCTGACCGgtttaagagctatgctggaaacag	KhL24.31	KhL24	28710	29787
KH.L24.25	EBF1/2/3/4	intEBF_B_sgRNA1_rev	CGGTCAGGACCTAATGGCTcatctataccatcggatgccttc	KhL24.31	KhL24	28710	29787
KH.L24.25	EBF1/2/3/4	intEBF_B_sgRNA2_fw	gGCCTAATTCCCAAGGTAAGgtttaagagctatgctggaaacag	KhL24.28	KhL24	26988	27559
KH.L24.25	EBF1/2/3/4	intEBF_B_sgRNA2_rev	CTTACCTTGGGAATTAGGCcatctataccatcggatgccttc	KhL24.28	KhL24	26988	27559
KH.L24.25	EBF1/2/3/4	intEBF_C_sgRNA1 fw	gCCTGCATGTCCATCCCATGgtttaagagctatgctggaaacag	KhL24.28	KhL24	26988	27559
KH.L24.25	EBF1/2/3/4	intEBF_C_sgRNA rev	CATGGGATGGACATGCAGGcatctataccatcggatgccttc	KhL24.28	KhL24	26988	27559
KH.L24.25	EBF1/2/3/4	intEBF_C_sgRNA3 fw	gACAATCGAAGTATTGAATCgtttaagagctatgctggaaacag	KhL24.31	KhL24	28710	29787
KH.L24.25	EBF1/2/3/4	intEBF_C_sgRNA3 rev	GATTCAATACTTCGATTGTcatctataccatcggatgccttc	KhL24.31	KhL24	28710	29787
KH.C7.628	TBX1/10 (T12)	enTbx1 sgRNA2 fwd	gCACTTGCACCAAcggatgtgtttaagagctatgctggaaacag	KhC7.909	KhC7	1974966	1976269
KH.C7.628	TBX1/10 (T12)	enTbx1 sgRNA2 rev	acatccgTTGGTGCAAGTGcatctataccatcggatgccttc	KhC7.909	KhC7	1974966	1976269
KH.C7.628	TBX1/10 (T12)	enTbx1 sgRNA4 fwd	gGTGCCTGCCCACTAATACCgtttaagagctatgctggaaacag	KhC7.909	KhC7	1974966	1976269
KH.C7.628	TBX1/10 (T12)	enTbx1 sgRNA4 rev	GGTATTAGTGGGCAGGCACcatctataccatcggatgccttc	KhC7.909	KhC7	1974966	1976269
KH.C7.628	TBX1/10 (I-intron)	intr_Tbx1. sgRNA2 fwd	gATAAGGAGGCTGAGCAAAGgtttaagagctatgctggaaacag	KhC7.914	KhC7	1980526	1981620
KH.C7.628	TBX1/10 (I-intron)	intr_Tbx1. sgRNA2 rev	CTTTGCTCAGCCTCCTTATcatctataccatcggatgccttc	KhC7.914	KhC7	1980526	1981620
KH.C7.628	TBX1/10 (I-intron)	intr_Tbx1. sgRNA3 fwd	gCCCCGACAGTAGATAACCAgtttaagagctatgctggaaacag	KhC7.914	KhC7	1980526	1981620
KH.C7.628	TBX1/10 (I-intron)	intr_Tbx1. sgRNA3 rev	TGGTTATCTACTGTCGGGGcatctataccatcggatgccttc	KhC7.914	KhC7	1980526	1981620
sgRNA oligos used for CRISPR/Cas9 to target Foxf and Neurogenin
	Foxf I exon	Foxf.2 fw	gACTCTGCCCATCCCGCCAAgtttaagagctatgctggaaacag
	Foxf I exon	Foxf.2 rev	TTGGCGGGATGGGCAGAGTcatctataccatcggatgccttc
	Foxf enhancer	Foxf.4 fw	gGTATATATAAGGGGCTCAGgtttaagagctatgctggaaacag
	Foxf enhancer	Foxf.4 rev	CTGAGCCCCTTATATATACcatctataccatcggatgccttc
	Neurogenin promoter	Ngn.p1 fw	gTGTCTGGCGATAGTATACGgtttaagagctatgctggaaacag
	Neurogenin promoter	Ngn.p1 rev	CGTATACTATCGCCAGACAcatctataccatcggatgccttc
	Neurogenin promoter	Ngn.p2 fw	gACGTAACAAAGCATGACCGgtttaagagctatgctggaaacag
	Neurogenin promoter	Ngn.p2 rev	CGGTCATGCTTTGTTACGTcatctataccatcggatgccttc
oligos used for point mutations in T12
	Tbx1/10 enhancer (T12) Forkhead binding site mutated	T12 mFox1 fwd	ACGTCTTGGTCTGCGTAACCATTATGACGT
		T12 mFoxf1 rev	ACGTCATAATGGTTACGCAGACCAAGACGT
		T12 mFox2 fwd	GTTGCAGGATGTGTATACGTCAGGAAAGCG
		T12 mFoxf2 rev	CGCTTTCCTGACGTATACACATCCTGCAAC
