## Supplementary material for "Combinatorial chromatin dynamics foster accurate cardiopharyngeal fate choices": Table S6

### Sheet: Table S6
GeneID	GeneName
KH2013:KH.C8.251	CALL3; CALM; TNNC1; TNNC2
KH2013:KH.C8.477	MLRA; MLRV; MYL5
KH2013:KH.S589.4	TBX15; TBX18; TBX22
KH2013:KH.L170.47	ALDOA; ALDOB; ALDOC
KH2013:KH.C8.477	MLRA; MLRV; MYL5
KH2013:KH.S555.6	SIR4; SIR5
KH2013:KH.L164.1	S38A3; S38A4; S38A6
KH2013:KH.C2.204	KH.C2.204
KH2013:KH.C4.230	CNN2; TAGL2; TAGL3
KH2013:KH.C9.208	MYLK; MYLK4; TITIN
KH2013:KH.S1440.1	ACTA; ACTC; ACTS
KH2013:KH.S589.4	TBX15; TBX18; TBX22
KH2013:KH.L116.92	AT2A1; AT2A2; AT2A3
KH2013:KH.C8.511	MEOX1; MEOX2; PDX1
KH2013:KH.C8.863	LIN41; TRIM2; TRIM3
KH2013:KH.C8.511	MEOX1; MEOX2; PDX1
KH2013:KH.C6.118	AKIB1; ARI1; ARI2
KH2013:KH.C9.36	OBSCN; OBSL1; TITIN
KH2013:KH.C1.20	MYL1; MYL6; MYL6B
KH2013:KH.C14.307	MYF5; MYF6; MYOD1
KH2013:KH.C3.751	SNAI1; SNAI2; SNAI3
KH2013:KH.L31.3	TRI54; TRI55; TRI63
KH2013:KH.C3.751	SNAI1; SNAI2; SNAI3
KH2013:KH.L4.33	S6A11; S6A13; SC6A6
KH2013:KH.C1.159	HES1; HES4
KH2013:KH.S423.6	SMYD1; SMYD2; SMYD3
KH2013:KH.C3.661	TPM1; TPM2; TPM3
KH2013:KH.C4.57	TNNT1; TNNT2; TNNT3
KH2013:KH.C11.4	MYH2; MYH6; MYH7
KH2013:KH.C7.67	ACTA; ACTC; ACTS
KH2013:KH.S363.6	FMR1; FXR1; FXR2
KH2013:KH.C11.673	TNNI1; TNNI2; TNNI3
KH2013:KH.C11.4	MYH2; MYH6; MYH7
KH2013:KH.C10.574	NA
KH2013:KH.C1.264	YBOX1; YBOX2; YBOX3
KH2013:KH.C2.36	FHL17; FRIH; FTMT
KH2013:KH.C14.307	MYF5; MYF6; MYOD1
KH2013:KH.L171.5	SFRP1; SFRP2; SFRP5
KH2013:KH.C11.690	B3GL1; B3GT1; B3GT5
KH2013:KH.C8.649	ACTA; ACTC; ACTS
KH2013:KH.C7.476	ACHB2; ACHB4; ACHD
KH2013:KH.C12.417	CALM; TNNC1; TNNC2
KH2013:KH.C8.309	MLRA; MLRV; MYL5
KH2013:KH.C9.208	MYLK; MYLK4; TITIN
KH2013:KH.C11.177	NA
KH2013:KH.L9.22	MYOM1; MYOM2; MYOM3; TITIN
KH2013:KH.C1.20	MYL1; MYL6; MYL6B
KH2013:KH.C11.4	MYH2; MYH6; MYH7
KH2013:KH.C12.417	CALM; TNNC1; TNNC2
KH2013:KH.C3.814	TPM1; TPM2; TPM3
KH2013:KH.C1.570	ACTA; ACTC; ACTS
KH2013:KH.C8.309	MLRA; MLRV; MYL5
KH2013:KH.C12.272	KCNA1; KCNA2; KCNA3
KH2013:KH.C11.673	TNNI1; TNNI2; TNNI3
KH2013:KH.C8.859	MLRA; MLRV; MYL5
KH2013:KH.C7.377	DESP; EPIPL; PLEC
KH2013:KH.C11.4	MYH2; MYH6; MYH7
KH2013:KH.C4.26	ITA3; ITA6; ITA7
KH2013:KH.C7.476	ACHB2; ACHB4; ACHD
KH2013:KH.L10.5	KCRB; KCRM; KCRS
KH2013:KH.C6.74	SYNPO/2;SORL
KH2013:KH.C12.218	ACES; CHLE; NLGNX
KH2013:KH.C11.4	MYH2; MYH6; MYH7
KH2013:KH.C3.316	COMP; TSP3; TSP4
KH2013:KH.C5.42	KAD1; KAD5; KCY
KH2013:KH.L140.5	CKLF4; CKLF7
KH2013:KH.C3.406	KCRB; KCRM; KCRS
KH2013:KH.L164.8	MYH6; MYH7; MYH7B; MYH8
KH2013:KH.C11.332	RYR1; RYR2; RYR3
KH2013:KH.C14.619	SIR6
KH2013:KH.S1336.2	KDM8; TYW5
KH2013:KH.C7.172	MKRN1; MKRN2; MKRN4
KH2013:KH.C9.36	OBSCN; OBSL1; TITIN
KH2013:KH.C7.377	DESP; EPIPL; PLEC
KH2013:KH.C6.32	POPD1; POPD2; POPD3
KH2013:KH.C9.385	SMYD1; SMYD2; SMYD3
KH2013:KH.C8.863	LIN41; TRIM2; TRIM3
KH2013:KH.C7.476	ACHB2; ACHB4; ACHD
KH2013:KH.C7.281	SC6A5; SC6A7; SC6A9
KH2013:KH.C13.115	STXB1; STXB2; STXB3
KH2013:KH.S873.2	NA
KH2013:KH.C2.99	PROD; PROD2
KH2013:KH.C7.122	ST1C2; ST1C4; ST6B1
KH2013:KH.C5.626	UBP15; UBP19; UBP32
KH2013:KH.C10.125	NINJ
