## Supplementary material for "Combinatorial chromatin dynamics foster accurate cardiopharyngeal fate choices": Table S7

### Sheet: Table S7
GeneName	GeneID	log2FoldChange	logCPM	PValue	padj
KH2013:KH.C11.122_SLC17A5	KH2013:KH.C11.122	-0.958767	6.31951	1.29181e-06	0.0196187
FBXO25/32	KH2013:KH.C1.117	-1.35391	5.93061	9.75519e-12	1.48464e-07
RHOF	KH2013:KH.C1.129	-2.6723	3.88128	7.45829e-13	1.13552e-08
WDR25	KH2013:KH.C11.55	-1.07868	5.90208	2.22539e-08	0.000338348
NAS-30/33/36/37/38/39	KH2013:KH.C12.156	-1.41451	10.894	3.23752e-12	4.92815e-08
KH2013:KH.C12.233_TSPAN4/9	KH2013:KH.C12.233	-4.4576	1.45284	1.62539e-06	0.0246815
MAMDC2/4	KH2013:KH.C12.302	-1.10273	5.22365	1.64606e-06	0.0249937
KH2013:KH.C12.453_TMEM150A	KH2013:KH.C12.453	-1.43085	7.81337	2.78259e-15	4.2376e-11
FZD10/9	KH2013:KH.C12.511	-1.39945	6.01	1.2309e-13	1.87429e-09
KH2013:KH.C12.84_TRIM2	KH2013:KH.C12.84	-1.58865	5.78085	2.19078e-10	3.33306e-06
HAND/1/2	KH2013:KH.C14.604	-1.83811	4.82165	7.5386e-11	1.14707e-06
CACNA2D3/4	KH2013:KH.C1.583	-1.56945	5.8946	1.84251e-11	2.80375e-07
KH2013:KH.C1.916_CG8147	KH2013:KH.C1.916	-2.01163	3.50147	1.99353e-07	0.00302917
MAPK8IP3	KH2013:KH.C2.34	-0.916338	7.60124	7.7667e-07	0.0117968
KH2013:KH.C2.542	KH2013:KH.C2.542	-1.80805	3.85839	5.45586e-07	0.008288
ARHGEF17	KH2013:KH.C2.676	-1.28298	6.60705	2.56624e-09	3.90249e-05
FOXF1/2	KH2013:KH.C3.170	-1.40545	9.11327	1.56957e-13	2.38983e-09
SLC38A1/2/3/4	KH2013:KH.C3.640	-1.21133	7.28762	6.18514e-07	0.00939523
SMURF1/2	KH2013:KH.C4.45	-0.950032	8.55253	2.72839e-06	0.0414225
KH2013:KH.C5.620_SVEP1	KH2013:KH.C5.620	-2.5552	3.61628	4.25209e-12	6.4721e-08
FZD4	KH2013:KH.C6.162	-1.83698	6.64215	1.46693e-21	2.23428e-17
KH2013:KH.C7.195_CYP24A1	KH2013:KH.C7.195	-0.867867	6.77622	1.11951e-06	0.0170031
KH2013:KH.C7.205_ASB2	KH2013:KH.C7.205	-1.28202	9.45788	5.73561e-12	8.7296e-08
KH2013:KH.C7.208_GJC1	KH2013:KH.C7.208	-2.71812	2.6027	1.36e-07	0.00206637
KH2013:KH.C7.66	KH2013:KH.C7.66	-1.72087	4.78933	2.57007e-10	3.90985e-06
KH2013:KH.C8.280	KH2013:KH.C8.280	-0.966043	7.16272	1.11858e-07	0.00170002
KH2013:KH.C9.29_DTX3L	KH2013:KH.C9.29	-1.2359	4.69651	2.37744e-06	0.0360966
DDR/1/2	KH2013:KH.C9.371	-1.40884	7.97655	6.35747e-14	1e-09
DCBLD2	KH2013:KH.L116.66	-1.11497	10.9825	4e-09	6.04497e-05
KH2013:KH.L13.13	KH2013:KH.L13.13	-1.48514	5.69636	6.71146e-09	0.000102048
MTHFD1	KH2013:KH.L13.6	-1.21729	7.2831	1.1143e-12	1.7e-08
KH2013:KH.L152.12_GAS2	KH2013:KH.L152.12	-2.44019	6.82665	3.51939e-24	5.36073e-20
VGLL2/3	KH2013:KH.L165.4	-1.69338	6.84219	2.26295e-09	3.4415e-05
RGS12/14	KH2013:KH.L166.1	-1.17339	5.26487	1.33722e-06	0.020307
GATA4/5/6	KH2013:KH.L20.1	-1.5908	7.91016	1.97363e-19	3.00584e-15
SALM	KH2013:KH.L4.17	-1.00253	9.84212	3.45755e-08	0.000525582
KH2013:KH.L9.1_SMPD1	KH2013:KH.L9.1	-1.1799	6.41998	4.36376e-10	6.63815e-06
KH2013:KH.S2435.1_ASB2	KH2013:KH.S2435.1	-1.38748	6.38984	1.03427e-12	1.57457e-08
KH2013:KH.S725.5	KH2013:KH.S725.5	-2.23842	4.73658	3.85769e-07	0.00586099
KH2013:KH.C1.1013	KH2013:KH.C1.1013	1.11681	8.28153	2e-09	3.04316e-05
MAK	KH2013:KH.C1.1300	0.896382	6.01244	2.8218e-06	0.0428378
CG30419	KH2013:KH.C12.579	2.26844	3.88672	1.37263e-11	2.08887e-07
KH2013:KH.C14.380	KH2013:KH.C14.380	2.19534	2.88206	1.24699e-07	0.00189505
KH2013:KH.C4.450_F36H2.3	KH2013:KH.C4.450	1.69615	4.22204	2.78689e-07	0.0042344
GLI1/2/3	KH2013:KH.C7.334	1.48151	5.31238	1.58238e-10	2.40759e-06
LIPG	KH2013:KH.C8.235	2.28914	3.45837	2.46244e-08	0.000374364
ZSWIM4/5/6	KH2013:KH.C8.263	1.41586	7.20708	1.3465e-09	2.04802e-05
KH2013:KH.C8.551_CYP26B1	KH2013:KH.C8.551	0.895752	8.64968	5.02415e-07	0.00763269
KH2013:KH.C8.782_LPHN1/2/3	KH2013:KH.C8.782	1.2378	6.76215	5.1e-08	0.000774732
WNT2/3	KH2013:KH.C9.27	1.47223	4.62458	5.69038e-08	0.00086488
KH2013:KH.C9.32_BX119910.1/10/11/12/13/14/16/2/3/4/5/6/7/8/9	KH2013:KH.C9.32	1.12812	7.52145	1.213e-09	1.8451e-05
RBPMS/2	KH2013:KH.L71.1	2.04691	4.10142	3.41121e-08	0.000518571
