## Supplementary material for "Combinatorial chromatin dynamics foster accurate cardiopharyngeal fate choices": Table S9

### Sheet: Table S9
GeneID	UniqueNAME	PeakID	chr	start	end
KH2013:KH.C1.608	ISLR/2	KhC1.201	KhC1	550395	550673
KH2013:KH.C1.1170	KH2013:KH.C1.1170_RHBDL1/3	KhC1.610	KhC1	1208035	1208587
KH2013:KH.C1.445	KH2013:KH.C1.445_CG9903	KhC1.610	KhC1	1208035	1208587
KH2013:KH.C1.98	KH2013:KH.C1.98	KhC1.610	KhC1	1208035	1208587
KH2013:KH.C1.933	HADHA	KhC1.704	KhC1	1332522	1332738
KH2013:KH.C1.983	KLF10/11/2/4	KhC1.704	KhC1	1332522	1332738
KH2013:KH.C1.535	MASTL	KhC1.704	KhC1	1332522	1332738
KH2013:KH.C1.285	KH2013:KH.C1.285_CKM	KhC1.1018	KhC1	1811776	1812049
KH2013:KH.C1.583	CACNA2D3/4	KhC1.1018	KhC1	1811776	1812049
KH2013:KH.C1.1045	KH2013:KH.C1.1045_LRRC15	KhC1.1018	KhC1	1811776	1812049
KH2013:KH.C1.146	KH2013:KH.C1.146_EPHA10/2/3/4/5/6/7/8	KhC1.1059	KhC1	1877533	1877890
KH2013:KH.C1.146	KH2013:KH.C1.146_EPHA10/2/3/4/5/6/7/8	KhC1.1065	KhC1	1883782	1884038
KH2013:KH.C1.146	KH2013:KH.C1.146_EPHA10/2/3/4/5/6/7/8	KhC1.1067	KhC1	1884232	1884606
KH2013:KH.C1.316	KH2013:KH.C1.316_FAM154B	KhC1.2632	KhC1	5564901	5565128
KH2013:KH.C1.175	KLRC1/2/3	KhC1.2632	KhC1	5564901	5565128
KH2013:KH.C1.638	KH2013:KH.C1.638_C17ORF105	KhC1.2632	KhC1	5564901	5565128
KH2013:KH.C1.549	YY1/2	KhC1.4202	KhC1	8507407	8507737
KH2013:KH.C1.562	KH2013:KH.C1.562	KhC1.4202	KhC1	8507407	8507737
KH2013:KH.C1.280	SLC25A29	KhC1.4202	KhC1	8507407	8507737
KH2013:KH.C1.1194	C2ORF47	KhC1.4202	KhC1	8507407	8507737
KH2013:KH.C1.690	DDX10	KhC1.4202	KhC1	8507407	8507737
KH2013:KH.C1.1149	KH2013:KH.C1.1149	KhC1.4202	KhC1	8507407	8507737
KH2013:KH.C1.1029	DDX1	KhC1.4202	KhC1	8507407	8507737
KH2013:KH.C1.1143	F1NE60_CHICK	KhC1.4288	KhC1	8777851	8778052
KH2013:KH.C1.536	ACOT7	KhC1.4459	KhC1	9221153	9221346
KH2013:KH.C1.366	KH2013:KH.C1.366	KhC1.4459	KhC1	9221153	9221346
KH2013:KH.C1.18	PI16	KhC1.4459	KhC1	9221153	9221346
KH2013:KH.C1.846	STAC/2/3	KhC1.4804	KhC1	9881234	9881469
KH2013:KH.C1.1098	HOXA2B	KhC1.4804	KhC1	9881234	9881469
KH2013:KH.C10.78	KDELR/2	KhC10.850	KhC10	1819877	1820140
KH2013:KH.C10.426	BTC	KhC10.850	KhC10	1819877	1820140
KH2013:KH.C10.490	KH2013:KH.C10.490_CRISPLD1/2	KhC10.850	KhC10	1819877	1820140
KH2013:KH.C10.292	KH2013:KH.C10.292	KhC10.850	KhC10	1819877	1820140
KH2013:KH.C10.574	ZFPM1/2	KhC10.850	KhC10	1819877	1820140
KH2013:KH.C10.536	KH2013:KH.C10.536	KhC10.850	KhC10	1819877	1820140
KH2013:KH.C10.127	KH2013:KH.C10.127	KhC10.2147	KhC10	4567351	4567570
KH2013:KH.C10.496	KH2013:KH.C10.496_HMCN1	KhC10.2147	KhC10	4567351	4567570
KH2013:KH.C11.399	KH2013:KH.C11.399_KIAA1875	KhC11.158	KhC11	223208	223321
KH2013:KH.C11.98	GAL3ST1/2/3	KhC11.158	KhC11	223208	223321
KH2013:KH.C11.35	MPPE1	KhC11.158	KhC11	223208	223321
KH2013:KH.C11.341	KH2013:KH.C11.341_CPPED1	KhC11.158	KhC11	223208	223321
KH2013:KH.C11.400	ZGPAT	KhC11.158	KhC11	223208	223321
KH2013:KH.C11.218	SPECC1	KhC11.621	KhC11	1198243	1198466
KH2013:KH.C11.591	KH2013:KH.C11.591	KhC11.621	KhC11	1198243	1198466
KH2013:KH.C11.223	KH2013:KH.C11.223_PHO87/90/91	KhC11.621	KhC11	1198243	1198466
KH2013:KH.C11.629	KH2013:KH.C11.629	KhC11.754	KhC11	1426323	1426629
KH2013:KH.C11.133	KH2013:KH.C11.133	KhC11.754	KhC11	1426323	1426629
KH2013:KH.C11.135	ANKS4B	KhC11.1539	KhC11	2928619	2928936
KH2013:KH.C11.259	NAV2	KhC11.1539	KhC11	2928619	2928936
KH2013:KH.C11.590	KH2013:KH.C11.590	KhC11.1539	KhC11	2928619	2928936
KH2013:KH.C11.373	KH2013:KH.C11.373_YES1	KhC11.1539	KhC11	2928619	2928936
KH2013:KH.C11.389	NPHS1	KhC11.1656	KhC11	3165490	3165735
KH2013:KH.C11.322	KH2013:KH.C11.322_SLC17A5	KhC11.1656	KhC11	3165490	3165735
KH2013:KH.C11.217	KH2013:KH.C11.217_SLC17A5	KhC11.1656	KhC11	3165490	3165735
KH2013:KH.C11.122	KH2013:KH.C11.122_SLC17A5	KhC11.1656	KhC11	3165490	3165735
KH2013:KH.C11.322	KH2013:KH.C11.322_SLC17A5	KhC11.1668	KhC11	3174971	3175388
KH2013:KH.C11.217	KH2013:KH.C11.217_SLC17A5	KhC11.1668	KhC11	3174971	3175388
KH2013:KH.C11.122	KH2013:KH.C11.122_SLC17A5	KhC11.1668	KhC11	3174971	3175388
KH2013:KH.C11.34	KH2013:KH.C11.34	KhC11.1668	KhC11	3174971	3175388
KH2013:KH.C11.101	KH2013:KH.C11.101_PRSS21/22/27/30/32/33/38/48/8	KhC11.1668	KhC11	3174971	3175388
KH2013:KH.C11.354	FAM161A	KhC11.1668	KhC11	3174971	3175388
KH2013:KH.C12.267	BRWD1/3	KhC12.355	KhC12	822396	822547
KH2013:KH.C12.612	FKTN	KhC12.355	KhC12	822396	822547
KH2013:KH.C12.403	LIN28A	KhC12.355	KhC12	822396	822547
KH2013:KH.C12.360	PYROXD2	KhC12.355	KhC12	822396	822547
KH2013:KH.C12.161	KH2013:KH.C12.161_CG7381	KhC12.466	KhC12	1137694	1137973
KH2013:KH.C12.357	KH2013:KH.C12.357_NAT1/2/3	KhC12.466	KhC12	1137694	1137973
KH2013:KH.C12.419	KH2013:KH.C12.419_TSPAN4/9	KhC12.555	KhC12	1355794	1356094
KH2013:KH.C12.233	KH2013:KH.C12.233_TSPAN4/9	KhC12.555	KhC12	1355794	1356094
KH2013:KH.C12.321	KH2013:KH.C12.321_TSPAN4/9	KhC12.555	KhC12	1355794	1356094
KH2013:KH.C12.45	NARS	KhC12.726	KhC12	1792151	1792285
KH2013:KH.C12.56	KH2013:KH.C12.56	KhC12.726	KhC12	1792151	1792285
KH2013:KH.C12.385	ZCCHC9	KhC12.726	KhC12	1792151	1792285
KH2013:KH.C12.229	SAMS-1/3/4/5	KhC12.726	KhC12	1792151	1792285
KH2013:KH.C12.648	KH2013:KH.C12.648_SLC43A3	KhC12.780	KhC12	1926817	1927188
KH2013:KH.C12.295	KH2013:KH.C12.295	KhC12.780	KhC12	1926817	1927188
KH2013:KH.C12.622	KH2013:KH.C12.622	KhC12.780	KhC12	1926817	1927188
KH2013:KH.C12.135	KH2013:KH.C12.135_GP1BA	KhC12.780	KhC12	1926817	1927188
KH2013:KH.C12.104	CASP3/7	KhC12.780	KhC12	1926817	1927188
KH2013:KH.C12.252	WWOX	KhC12.859	KhC12	2131188	2131589
KH2013:KH.C12.187	KH2013:KH.C12.187	KhC12.859	KhC12	2131188	2131589
KH2013:KH.C12.675	MAF	KhC12.859	KhC12	2131188	2131589
KH2013:KH.C12.252	WWOX	KhC12.869	KhC12	2139387	2139835
KH2013:KH.C12.675	MAF	KhC12.869	KhC12	2139387	2139835
KH2013:KH.C12.270	ZC3H3	KhC12.869	KhC12	2139387	2139835
KH2013:KH.C12.311	KH2013:KH.C12.311	KhC12.1128	KhC12	2732358	2732479
KH2013:KH.C12.150	OXA1L	KhC12.1128	KhC12	2732358	2732479
KH2013:KH.C12.58	KH2013:KH.C12.58_CLEC-45/46/47	KhC12.1128	KhC12	2732358	2732479
KH2013:KH.C12.689	SOBP	KhC12.1128	KhC12	2732358	2732479
KH2013:KH.C12.378	1700013F07RIK	KhC12.1597	KhC12	3520105	3520333
KH2013:KH.C12.613	CU633477.1	KhC12.1597	KhC12	3520105	3520333
KH2013:KH.C12.84	KH2013:KH.C12.84_TRIM2	KhC12.1597	KhC12	3520105	3520333
KH2013:KH.C12.511	FZD10/9	KhC12.2108	KhC12	4389495	4390365
KH2013:KH.C12.415	C11ORF54	KhC12.2108	KhC12	4389495	4390365
KH2013:KH.C12.578	NBN	KhC12.2108	KhC12	4389495	4390365
KH2013:KH.C12.487	KH2013:KH.C12.487_PRSS12	KhC12.2247	KhC12	4680729	4681177
KH2013:KH.C12.456	KH2013:KH.C12.456	KhC12.2247	KhC12	4680729	4681177
KH2013:KH.C12.49	COL13A1	KhC12.2247	KhC12	4680729	4681177
KH2013:KH.C12.105	KH2013:KH.C12.105_EGR1/2/3/4	KhC12.2517	KhC12	5052446	5052661
KH2013:KH.C12.507	KH2013:KH.C12.507	KhC12.2517	KhC12	5052446	5052661
KH2013:KH.C12.507	KH2013:KH.C12.507	KhC12.2534	KhC12	5067030	5067277
KH2013:KH.C12.493	KH2013:KH.C12.493_EGR1/2/3/4	KhC12.2534	KhC12	5067030	5067277
KH2013:KH.C13.90	KH2013:KH.C13.90_NPR1/2	KhC13.701	KhC13	1381570	1382357
KH2013:KH.C13.4	DALRD3	KhC13.955	KhC13	1725935	1726065
KH2013:KH.C13.85	KH2013:KH.C13.85_YPL279C	KhC13.955	KhC13	1725935	1726065
KH2013:KH.C13.73	KH2013:KH.C13.73_FNBP1	KhC13.955	KhC13	1725935	1726065
KH2013:KH.C13.4	DALRD3	KhC13.956	KhC13	1726123	1726464
KH2013:KH.C13.85	KH2013:KH.C13.85_YPL279C	KhC13.956	KhC13	1726123	1726464
KH2013:KH.C13.73	KH2013:KH.C13.73_FNBP1	KhC13.956	KhC13	1726123	1726464
KH2013:KH.C13.4	DALRD3	KhC13.957	KhC13	1726524	1726697
KH2013:KH.C13.85	KH2013:KH.C13.85_YPL279C	KhC13.957	KhC13	1726524	1726697
KH2013:KH.C13.73	KH2013:KH.C13.73_FNBP1	KhC13.957	KhC13	1726524	1726697
KH2013:KH.C14.288	KCNMA1	KhC14.151	KhC14	377685	377844
KH2013:KH.C14.351	KH2013:KH.C14.351	KhC14.151	KhC14	377685	377844
KH2013:KH.C14.217	KH2013:KH.C14.217_MP1	KhC14.151	KhC14	377685	377844
KH2013:KH.C14.312	PDLIM1/2/3/4/7	KhC14.151	KhC14	377685	377844
KH2013:KH.C14.239	KH2013:KH.C14.239_C15B12.1/8	KhC14.215	KhC14	559306	559619
KH2013:KH.C14.566	KH2013:KH.C14.566_F41E7.1/2	KhC14.215	KhC14	559306	559619
KH2013:KH.C14.585	KH2013:KH.C14.585	KhC14.215	KhC14	559306	559619
KH2013:KH.C14.170	KH2013:KH.C14.170_TPMT	KhC14.215	KhC14	559306	559619
KH2013:KH.C14.566	KH2013:KH.C14.566_F41E7.1/2	KhC14.224	KhC14	563815	564362
KH2013:KH.C14.585	KH2013:KH.C14.585	KhC14.224	KhC14	563815	564362
KH2013:KH.C14.170	KH2013:KH.C14.170_TPMT	KhC14.224	KhC14	563815	564362
KH2013:KH.C14.368	ARL1	KhC14.224	KhC14	563815	564362
KH2013:KH.C14.47	PRKCI	KhC14.224	KhC14	563815	564362
KH2013:KH.C14.65	DCDC2B	KhC14.352	KhC14	796916	797193
KH2013:KH.C14.88	FAT1/2/3/4	KhC14.576	KhC14	1308238	1308685
KH2013:KH.C14.88	FAT1/2/3/4	KhC14.599	KhC14	1323786	1323932
KH2013:KH.C14.603	KH2013:KH.C14.603	KhC14.599	KhC14	1323786	1323932
KH2013:KH.C14.118	NMGP-1	KhC14.599	KhC14	1323786	1323932
KH2013:KH.C14.88	FAT1/2/3/4	KhC14.600	KhC14	1324208	1324660
KH2013:KH.C14.603	KH2013:KH.C14.603	KhC14.600	KhC14	1324208	1324660
KH2013:KH.C14.118	NMGP-1	KhC14.600	KhC14	1324208	1324660
KH2013:KH.C14.198	KH2013:KH.C14.198_GBE1	KhC14.806	KhC14	1826145	1826322
KH2013:KH.C14.290	KH2013:KH.C14.290_GBE1	KhC14.806	KhC14	1826145	1826322
KH2013:KH.C14.604	HAND/1/2	KhC14.806	KhC14	1826145	1826322
KH2013:KH.C14.245	KH2013:KH.C14.245_TMED6	KhC14.806	KhC14	1826145	1826322
KH2013:KH.C14.215	KH2013:KH.C14.215	KhC14.806	KhC14	1826145	1826322
KH2013:KH.C14.290	KH2013:KH.C14.290_GBE1	KhC14.808	KhC14	1827193	1827438
KH2013:KH.C14.604	HAND/1/2	KhC14.808	KhC14	1827193	1827438
KH2013:KH.C14.245	KH2013:KH.C14.245_TMED6	KhC14.808	KhC14	1827193	1827438
KH2013:KH.C14.215	KH2013:KH.C14.215	KhC14.808	KhC14	1827193	1827438
KH2013:KH.C14.455	GMEB1/2	KhC14.1123	KhC14	2572479	2572618
KH2013:KH.C14.278	AEBP2	KhC14.1123	KhC14	2572479	2572618
KH2013:KH.C14.365	ERG25	KhC14.1439	KhC14	3264429	3264726
KH2013:KH.C14.5	SLC25A18/22	KhC14.1439	KhC14	3264429	3264726
KH2013:KH.C14.191	AK2/3	KhC14.1439	KhC14	3264429	3264726
KH2013:KH.C14.133	PTP4A1/2/3	KhC14.1439	KhC14	3264429	3264726
KH2013:KH.C14.552	EXOSC8	KhC14.1827	KhC14	3962565	3962766
KH2013:KH.C14.273	SRP68	KhC14.1827	KhC14	3962565	3962766
KH2013:KH.C14.171	KH2013:KH.C14.171	KhC14.1827	KhC14	3962565	3962766
KH2013:KH.C14.435	ANKRD10	KhC14.1827	KhC14	3962565	3962766
KH2013:KH.C14.500	KH2013:KH.C14.500_SLC5A7	KhC14.1827	KhC14	3962565	3962766
KH2013:KH.C14.425	KH2013:KH.C14.425_SLC5A7	KhC14.1827	KhC14	3962565	3962766
KH2013:KH.C14.244	KH2013:KH.C14.244	KhC14.1965	KhC14	4196990	4197663
KH2013:KH.C14.326	KH2013:KH.C14.326_SLC26A4/5/6	KhC14.1965	KhC14	4196990	4197663
KH2013:KH.C14.370	KH2013:KH.C14.370_THSD7A	KhC14.1965	KhC14	4196990	4197663
KH2013:KH.C14.440	TNIP1	KhC14.2009	KhC14	4255016	4255240
KH2013:KH.C14.440	TNIP1	KhC14.2011	KhC14	4256482	4256805
KH2013:KH.C14.84	KH2013:KH.C14.84	KhC14.2067	KhC14	4328613	4328941
KH2013:KH.C14.112	DPY-21	KhC14.2139	KhC14	4423621	4423844
KH2013:KH.C14.323	KH2013:KH.C14.323_WLS	KhC14.2139	KhC14	4423621	4423844
KH2013:KH.C2.385	KH2013:KH.C2.385	KhC2.307	KhC2	891514	891677
KH2013:KH.C2.359	HIVEP1/2	KhC2.307	KhC2	891514	891677
KH2013:KH.C2.545	PAH	KhC2.307	KhC2	891514	891677
KH2013:KH.C2.517	KH2013:KH.C2.517	KhC2.870	KhC2	1960549	1960980
KH2013:KH.C2.1026	STARD13/8	KhC2.870	KhC2	1960549	1960980
KH2013:KH.C2.367	KH2013:KH.C2.367_VIR-1	KhC2.2112	KhC2	4255183	4255411
KH2013:KH.C2.48	KH2013:KH.C2.48	KhC2.2112	KhC2	4255183	4255411
KH2013:KH.C2.239	YNR064C	KhC2.2112	KhC2	4255183	4255411
KH2013:KH.C2.127	CCR2/3	KhC2.2231	KhC2	4393942	4394110
KH2013:KH.C2.777	KH2013:KH.C2.777_MOXD1	KhC2.2231	KhC2	4393942	4394110
KH2013:KH.C2.962	KH2013:KH.C2.962_FGFR2/3	KhC2.2465	KhC2	4963869	4964096
KH2013:KH.C2.758	CAMK2D/1/2	KhC2.2465	KhC2	4963869	4964096
KH2013:KH.C2.360	KH2013:KH.C2.360	KhC2.2465	KhC2	4963869	4964096
KH2013:KH.C2.654	DHX36	KhC2.2465	KhC2	4963869	4964096
KH2013:KH.C2.958	RGS6/7	KhC2.2757	KhC2	5507893	5507993
KH2013:KH.C2.797	KH2013:KH.C2.797	KhC2.2757	KhC2	5507893	5507993
KH2013:KH.C2.142	FRG1	KhC2.2757	KhC2	5507893	5507993
KH2013:KH.C2.381	SI:CH211-161M3.4	KhC2.2757	KhC2	5507893	5507993
KH2013:KH.C2.343	KH2013:KH.C2.343	KhC2.2757	KhC2	5507893	5507993
KH2013:KH.C2.917	HOXA5/6/7	KhC2.2757	KhC2	5507893	5507993
KH2013:KH.C2.837	CEP135	KhC2.2757	KhC2	5507893	5507993
KH2013:KH.C2.571	C01B12.3/5	KhC2.3344	KhC2	6796667	6796932
KH2013:KH.C2.631	RPL30	KhC2.3344	KhC2	6796667	6796932
KH2013:KH.C2.606	EIF2S1	KhC2.3344	KhC2	6796667	6796932
KH2013:KH.C2.101	SYT1/2	KhC2.3344	KhC2	6796667	6796932
KH2013:KH.C2.607	SH3BP5	KhC2.3757	KhC2	7602983	7603142
KH2013:KH.C2.1050	NPTX2	KhC2.3757	KhC2	7602983	7603142
KH2013:KH.C2.283	LRRC51/6	KhC2.3757	KhC2	7602983	7603142
KH2013:KH.C3.750	DDOST	KhC3.592	KhC3	1095491	1095676
KH2013:KH.C3.769	KH2013:KH.C3.769	KhC3.592	KhC3	1095491	1095676
KH2013:KH.C3.125	KH2013:KH.C3.125	KhC3.592	KhC3	1095491	1095676
KH2013:KH.C3.640	SLC38A1/2/3/4	KhC3.592	KhC3	1095491	1095676
KH2013:KH.C3.312	HES1/4/5	KhC3.592	KhC3	1095491	1095676
KH2013:KH.C3.534	KH2013:KH.C3.534	KhC3.592	KhC3	1095491	1095676
KH2013:KH.C3.474	KH2013:KH.C3.474_MDGA1/2	KhC3.592	KhC3	1095491	1095676
KH2013:KH.C3.592	KH2013:KH.C3.592	KhC3.592	KhC3	1095491	1095676
KH2013:KH.C3.457	KH2013:KH.C3.457	KhC3.1218	KhC3	2516601	2516827
KH2013:KH.C3.65	KH2013:KH.C3.65	KhC3.1218	KhC3	2516601	2516827
KH2013:KH.C3.522	CG9338	KhC3.1218	KhC3	2516601	2516827
KH2013:KH.C3.246	SELT/2	KhC3.1218	KhC3	2516601	2516827
KH2013:KH.C3.197	EXOSC4	KhC3.1218	KhC3	2516601	2516827
KH2013:KH.C3.585	KH2013:KH.C3.585_SCRM-1/2	KhC3.2500	KhC3	5239564	5240340
KH2013:KH.C3.79	CALM1/2/3	KhC3.3296	KhC3	6670945	6671301
KH2013:KH.C3.968	KH2013:KH.C3.968	KhC3.3296	KhC3	6670945	6671301
KH2013:KH.C3.221	KH2013:KH.C3.221	KhC3.3296	KhC3	6670945	6671301
KH2013:KH.C3.50	CABP1	KhC3.3296	KhC3	6670945	6671301
KH2013:KH.C3.620	PAPLN	KhC3.3296	KhC3	6670945	6671301
KH2013:KH.C4.748	SNRK/1	KhC4.34	KhC4	106586	106897
KH2013:KH.C4.182	ZFP36L1/2	KhC4.34	KhC4	106586	106897
KH2013:KH.C4.785	KH2013:KH.C4.785_THADA	KhC4.34	KhC4	106586	106897
KH2013:KH.C4.748	SNRK/1	KhC4.40	KhC4	109538	110090
KH2013:KH.C4.182	ZFP36L1/2	KhC4.40	KhC4	109538	110090
KH2013:KH.C4.785	KH2013:KH.C4.785_THADA	KhC4.40	KhC4	109538	110090
KH2013:KH.C4.748	SNRK/1	KhC4.44	KhC4	111595	114876
KH2013:KH.C4.182	ZFP36L1/2	KhC4.44	KhC4	111595	114876
KH2013:KH.C4.785	KH2013:KH.C4.785_THADA	KhC4.44	KhC4	111595	114876
KH2013:KH.C4.335	LRP4/8	KhC4.137	KhC4	433907	434396
KH2013:KH.C4.91	SET-11/2/23	KhC4.137	KhC4	433907	434396
KH2013:KH.C4.613	CHAF1A	KhC4.377	KhC4	852401	852701
KH2013:KH.C4.435	ARHGEF4/9	KhC4.377	KhC4	852401	852701
KH2013:KH.C4.613	CHAF1A	KhC4.378	KhC4	852744	853105
KH2013:KH.C4.435	ARHGEF4/9	KhC4.378	KhC4	852744	853105
KH2013:KH.C4.502	KH2013:KH.C4.502_CLEC-41/42/43/5/6/7/9	KhC4.557	KhC4	1160342	1160526
KH2013:KH.C4.797	KH2013:KH.C4.797_FRRS1	KhC4.557	KhC4	1160342	1160526
KH2013:KH.C4.139	KH2013:KH.C4.139_T15B7.1	KhC4.557	KhC4	1160342	1160526
KH2013:KH.C4.125	KH2013:KH.C4.125_BMP2/4	KhC4.952	KhC4	1910355	1910929
KH2013:KH.C4.106	KH2013:KH.C4.106	KhC4.952	KhC4	1910355	1910929
KH2013:KH.C4.798	DNAJC11	KhC4.2547	KhC4	5141355	5141733
KH2013:KH.C4.249	NHS	KhC4.2547	KhC4	5141355	5141733
KH2013:KH.C4.260	PLEKHA4/5/6	KhC4.2547	KhC4	5141355	5141733
KH2013:KH.C4.449	ADAMTSL1/3	KhC4.2842	KhC4	5480235	5480458
KH2013:KH.C5.616	KH2013:KH.C5.616_CYP-33C1/11/12/3/4/5/6/7/8	KhC5.363	KhC5	881840	882289
KH2013:KH.C5.181	TOE1	KhC5.363	KhC5	881840	882289
KH2013:KH.C5.52	FAM26E	KhC5.363	KhC5	881840	882289
KH2013:KH.C5.475	KH2013:KH.C5.475	KhC5.363	KhC5	881840	882289
KH2013:KH.C5.525	KH2013:KH.C5.525_PRDM16	KhC5.363	KhC5	881840	882289
KH2013:KH.C5.52	FAM26E	KhC5.386	KhC5	899374	899596
KH2013:KH.C5.525	KH2013:KH.C5.525_PRDM16	KhC5.386	KhC5	899374	899596
KH2013:KH.C5.204	KH2013:KH.C5.204	KhC5.386	KhC5	899374	899596
KH2013:KH.C5.254	FYB	KhC5.994	KhC5	2226396	2226897
KH2013:KH.C5.184	RPS2	KhC5.994	KhC5	2226396	2226897
KH2013:KH.C5.74	FOXG1	KhC5.994	KhC5	2226396	2226897
KH2013:KH.C5.54	ERCC8	KhC5.1360	KhC5	3031489	3031818
KH2013:KH.C5.586	KH2013:KH.C5.586_T15B7.1	KhC5.1360	KhC5	3031489	3031818
KH2013:KH.C5.227	KH2013:KH.C5.227_F56C4.4	KhC5.1360	KhC5	3031489	3031818
KH2013:KH.C5.508	KH2013:KH.C5.508_RAB27B	KhC5.1965	KhC5	4279244	4279477
KH2013:KH.C5.398	PAD-2	KhC5.1965	KhC5	4279244	4279477
KH2013:KH.C5.383	KH2013:KH.C5.383	KhC5.1965	KhC5	4279244	4279477
KH2013:KH.C5.508	KH2013:KH.C5.508_RAB27B	KhC5.1966	KhC5	4279780	4280154
KH2013:KH.C5.398	PAD-2	KhC5.1966	KhC5	4279780	4280154
KH2013:KH.C5.383	KH2013:KH.C5.383	KhC5.1966	KhC5	4279780	4280154
KH2013:KH.C5.48	KH2013:KH.C5.48	KhC5.1966	KhC5	4279780	4280154
KH2013:KH.C5.597	LAT-1/2	KhC5.2395	KhC5	4986570	4986813
KH2013:KH.C6.105	TSPAN5	KhC6.44	KhC6	86470	86667
KH2013:KH.C6.16	KH2013:KH.C6.16_CD36	KhC6.132	KhC6	172180	172428
KH2013:KH.C6.51	MAN2B1/2	KhC6.132	KhC6	172180	172428
KH2013:KH.C6.144	KH2013:KH.C6.144	KhC6.145	KhC6	231551	231803
KH2013:KH.C6.68	WARS2	KhC6.145	KhC6	231551	231803
KH2013:KH.C6.202	PRSS23/35	KhC6.145	KhC6	231551	231803
KH2013:KH.C6.28	KH2013:KH.C6.28_CRISPLD2	KhC6.561	KhC6	924530	924840
KH2013:KH.C6.286	KH2013:KH.C6.286	KhC6.561	KhC6	924530	924840
KH2013:KH.C6.12	KH2013:KH.C6.12_THBS1/2	KhC6.561	KhC6	924530	924840
KH2013:KH.C6.227	KH2013:KH.C6.227	KhC6.561	KhC6	924530	924840
KH2013:KH.C6.162	FZD4	KhC6.1039	KhC6	1856579	1856693
KH2013:KH.C6.137	WTAP	KhC6.1039	KhC6	1856579	1856693
KH2013:KH.C6.173	NOSTRIN	KhC6.1101	KhC6	1966188	1966551
KH2013:KH.C6.155	KH2013:KH.C6.155_FLRT1/2/3	KhC6.1101	KhC6	1966188	1966551
KH2013:KH.C6.178	CHRW	KhC6.1101	KhC6	1966188	1966551
KH2013:KH.C6.103	KH2013:KH.C6.103_OSBPL9	KhC6.1211	KhC6	2113315	2113532
KH2013:KH.C6.228	SPIB	KhC6.1211	KhC6	2113315	2113532
KH2013:KH.C6.181	OSH2	KhC6.1211	KhC6	2113315	2113532
KH2013:KH.C6.123	KH2013:KH.C6.123_CIITA	KhC6.1211	KhC6	2113315	2113532
KH2013:KH.C7.9	KH2013:KH.C7.9_P4HA1/2	KhC7.15	KhC7	40234	40544
KH2013:KH.C7.500	OLFML2A	KhC7.15	KhC7	40234	40544
KH2013:KH.C7.690	1110028C15RIK	KhC7.378	KhC7	826818	827171
KH2013:KH.C7.405	KH2013:KH.C7.405	KhC7.378	KhC7	826818	827171
KH2013:KH.C7.613	FAIM	KhC7.378	KhC7	826818	827171
KH2013:KH.C7.365	KH2013:KH.C7.365	KhC7.378	KhC7	826818	827171
KH2013:KH.C7.517	KH2013:KH.C7.517	KhC7.378	KhC7	826818	827171
KH2013:KH.C7.690	1110028C15RIK	KhC7.381	KhC7	827529	827885
KH2013:KH.C7.405	KH2013:KH.C7.405	KhC7.381	KhC7	827529	827885
KH2013:KH.C7.613	FAIM	KhC7.381	KhC7	827529	827885
KH2013:KH.C7.365	KH2013:KH.C7.365	KhC7.381	KhC7	827529	827885
KH2013:KH.C7.517	KH2013:KH.C7.517	KhC7.381	KhC7	827529	827885
KH2013:KH.C7.207	FOXP1/2/4	KhC7.693	KhC7	1459954	1460159
KH2013:KH.C7.309	LPP	KhC7.754	KhC7	1513027	1513368
KH2013:KH.C7.119	UBE2I/2	KhC7.754	KhC7	1513027	1513368
KH2013:KH.C7.556	ATF2/7	KhC7.754	KhC7	1513027	1513368
KH2013:KH.C7.64	KH2013:KH.C7.64_GYC88E	KhC7.844	KhC7	1779575	1779721
KH2013:KH.C7.742	KH2013:KH.C7.742	KhC7.844	KhC7	1779575	1779721
KH2013:KH.C7.66	KH2013:KH.C7.66	KhC7.844	KhC7	1779575	1779721
KH2013:KH.C7.431	ENG1B	KhC7.844	KhC7	1779575	1779721
KH2013:KH.C7.354	KH2013:KH.C7.354	KhC7.844	KhC7	1779575	1779721
KH2013:KH.C7.241	KH2013:KH.C7.241	KhC7.844	KhC7	1779575	1779721
KH2013:KH.C7.35	TIAL1	KhC7.844	KhC7	1779575	1779721
KH2013:KH.C7.64	KH2013:KH.C7.64_GYC88E	KhC7.845	KhC7	1779918	1780136
KH2013:KH.C7.742	KH2013:KH.C7.742	KhC7.845	KhC7	1779918	1780136
KH2013:KH.C7.66	KH2013:KH.C7.66	KhC7.845	KhC7	1779918	1780136
KH2013:KH.C7.431	ENG1B	KhC7.845	KhC7	1779918	1780136
KH2013:KH.C7.354	KH2013:KH.C7.354	KhC7.845	KhC7	1779918	1780136
KH2013:KH.C7.241	KH2013:KH.C7.241	KhC7.845	KhC7	1779918	1780136
KH2013:KH.C7.35	TIAL1	KhC7.845	KhC7	1779918	1780136
KH2013:KH.C7.54	CG14073	KhC7.1030	KhC7	2238638	2238873
KH2013:KH.C7.168	KH2013:KH.C7.168_KIF13B	KhC7.1030	KhC7	2238638	2238873
KH2013:KH.C7.496	PDCD10	KhC7.1030	KhC7	2238638	2238873
KH2013:KH.C7.54	CG14073	KhC7.1031	KhC7	2239171	2239433
KH2013:KH.C7.168	KH2013:KH.C7.168_KIF13B	KhC7.1031	KhC7	2239171	2239433
KH2013:KH.C7.496	PDCD10	KhC7.1031	KhC7	2239171	2239433
KH2013:KH.C7.631	KH2013:KH.C7.631_PDIA5	KhC7.1219	KhC7	2557680	2558054
KH2013:KH.C7.649	KH2013:KH.C7.649_ENPP7	KhC7.1219	KhC7	2557680	2558054
KH2013:KH.C7.716	OMA1	KhC7.1219	KhC7	2557680	2558054
KH2013:KH.C7.645	SPAG7	KhC7.1219	KhC7	2557680	2558054
KH2013:KH.C7.727	NOXA1	KhC7.2016	KhC7	4330414	4330588
KH2013:KH.C7.225	NRBP1/2	KhC7.2016	KhC7	4330414	4330588
KH2013:KH.C7.183	SLU7	KhC7.2947	KhC7	6091222	6091735
KH2013:KH.C7.222	SPAG16	KhC7.2947	KhC7	6091222	6091735
KH2013:KH.C7.205	KH2013:KH.C7.205_ASB2	KhC7.2947	KhC7	6091222	6091735
KH2013:KH.C7.711	KH2013:KH.C7.711_DNAH7L	KhC7.2947	KhC7	6091222	6091735
KH2013:KH.C8.391	PKDCC	KhC8.165	KhC8	385455	385658
KH2013:KH.C8.803	KH2013:KH.C8.803_MFSD7	KhC8.165	KhC8	385455	385658
KH2013:KH.C8.759	KH2013:KH.C8.759	KhC8.165	KhC8	385455	385658
KH2013:KH.C8.785	KH2013:KH.C8.785	KhC8.165	KhC8	385455	385658
KH2013:KH.C8.433	FAT1	KhC8.334	KhC8	611181	611398
KH2013:KH.C8.487	KRI1	KhC8.334	KhC8	611181	611398
KH2013:KH.C8.61	IKBKAP	KhC8.334	KhC8	611181	611398
KH2013:KH.C8.316	PRICKLE1/2/3	KhC8.706	KhC8	1348240	1348682
KH2013:KH.C8.258	KH2013:KH.C8.258	KhC8.706	KhC8	1348240	1348682
KH2013:KH.C8.161	NEK4	KhC8.1573	KhC8	2875570	2875787
KH2013:KH.C8.774	KH2013:KH.C8.774_FOXL1	KhC8.1573	KhC8	2875570	2875787
KH2013:KH.C8.445	SLIT1/2/3	KhC8.1686	KhC8	3112015	3112192
KH2013:KH.C8.305	UBLCP1	KhC8.1686	KhC8	3112015	3112192
KH2013:KH.C8.816	KH2013:KH.C8.816_CSMD3	KhC8.1728	KhC8	3256686	3257231
KH2013:KH.C8.603	TAG-320	KhC8.1728	KhC8	3256686	3257231
KH2013:KH.C8.154	KH2013:KH.C8.154_ABCG2/3	KhC8.2539	KhC8	4694138	4694477
KH2013:KH.C8.760	KH2013:KH.C8.760	KhC8.2539	KhC8	4694138	4694477
KH2013:KH.C8.593	KH2013:KH.C8.593_ABCG2/3	KhC8.2539	KhC8	4694138	4694477
KH2013:KH.C8.841	C11ORF1	KhC8.2576	KhC8	4775317	4775525
KH2013:KH.C8.489	KH2013:KH.C8.489_SI:DKEY-29D8.3	KhC8.2576	KhC8	4775317	4775525
KH2013:KH.C8.80	KH2013:KH.C8.80_SI:DKEY-29D8.3	KhC8.2576	KhC8	4775317	4775525
KH2013:KH.C8.210	LURAP1	KhC8.3161	KhC8	5821191	5821419
KH2013:KH.C8.494	TFF2/3	KhC8.3161	KhC8	5821191	5821419
KH2013:KH.C8.719	KH2013:KH.C8.719_PTBP1/2/3	KhC8.3161	KhC8	5821191	5821419
KH2013:KH.C8.248	COL9A1/2/3	KhC8.3271	KhC8	6010539	6010832
KH2013:KH.C8.100	MOB3C	KhC8.3291	KhC8	6040036	6040303
KH2013:KH.C8.595	PPAP2B	KhC8.3291	KhC8	6040036	6040303
KH2013:KH.C8.430	KH2013:KH.C8.430	KhC8.3291	KhC8	6040036	6040303
KH2013:KH.C8.808	PELO	KhC8.3291	KhC8	6040036	6040303
KH2013:KH.C8.604	SNAPIN	KhC8.3291	KhC8	6040036	6040303
KH2013:KH.C8.517	KH2013:KH.C8.517	KhC8.3291	KhC8	6040036	6040303
KH2013:KH.C9.887	MYRIP	KhC9.433	KhC9	772456	772813
KH2013:KH.C9.430	REE1	KhC9.433	KhC9	772456	772813
KH2013:KH.C9.67	KH2013:KH.C9.67	KhC9.433	KhC9	772456	772813
KH2013:KH.C9.188	LRRC32	KhC9.433	KhC9	772456	772813
KH2013:KH.C9.186	KH2013:KH.C9.186_PLCD1/3/4	KhC9.754	KhC9	1373456	1373723
KH2013:KH.C9.685	KH2013:KH.C9.685	KhC9.754	KhC9	1373456	1373723
KH2013:KH.C9.660	SVIL	KhC9.999	KhC9	1949963	1950354
KH2013:KH.C9.412	KH2013:KH.C9.412	KhC9.999	KhC9	1949963	1950354
KH2013:KH.C9.247	KH2013:KH.C9.247_BX119910.1/10/11/12/13/14/16/2/3/4/5/6/7/8/9	KhC9.1221	KhC9	2288386	2288941
KH2013:KH.C9.439	KH2013:KH.C9.439_DNAH7L	KhC9.1221	KhC9	2288386	2288941
KH2013:KH.C9.332	KH2013:KH.C9.332_RAC1	KhC9.1221	KhC9	2288386	2288941
KH2013:KH.C9.247	KH2013:KH.C9.247_BX119910.1/10/11/12/13/14/16/2/3/4/5/6/7/8/9	KhC9.1227	KhC9	2293282	2293907
KH2013:KH.C9.439	KH2013:KH.C9.439_DNAH7L	KhC9.1227	KhC9	2293282	2293907
KH2013:KH.C9.332	KH2013:KH.C9.332_RAC1	KhC9.1227	KhC9	2293282	2293907
KH2013:KH.C9.388	FABP/12	KhC9.1227	KhC9	2293282	2293907
KH2013:KH.C9.439	KH2013:KH.C9.439_DNAH7L	KhC9.1235	KhC9	2304228	2304451
KH2013:KH.C9.332	KH2013:KH.C9.332_RAC1	KhC9.1235	KhC9	2304228	2304451
KH2013:KH.C9.388	FABP/12	KhC9.1235	KhC9	2304228	2304451
KH2013:KH.C9.863	LYS2	KhC9.1235	KhC9	2304228	2304451
KH2013:KH.C9.580	RARG	KhC9.1826	KhC9	3697688	3697958
KH2013:KH.C9.369	SNUPN	KhC9.1826	KhC9	3697688	3697958
KH2013:KH.C9.139	KH2013:KH.C9.139_CLCN7	KhC9.1826	KhC9	3697688	3697958
KH2013:KH.C9.12	RALGPS1/2	KhC9.2763	KhC9	5185808	5186277
KH2013:KH.C9.815	ZFP106	KhC9.2763	KhC9	5185808	5186277
KH2013:KH.C9.341	KH2013:KH.C9.341	KhC9.2763	KhC9	5185808	5186277
KH2013:KH.C9.152	KH2013:KH.C9.152	KhC9.2763	KhC9	5185808	5186277
KH2013:KH.C9.134	KH2013:KH.C9.134_ALPHAPS4/5	KhC9.2763	KhC9	5185808	5186277
KH2013:KH.C9.867	KH2013:KH.C9.867	KhC9.3115	KhC9	5649090	5649339
KH2013:KH.C9.302	MAN2A1/2	KhC9.3115	KhC9	5649090	5649339
KH2013:KH.C9.800	KH2013:KH.C9.800	KhC9.3115	KhC9	5649090	5649339
KH2013:KH.C9.371	DDR/1/2	KhC9.3115	KhC9	5649090	5649339
KH2013:KH.L106.16	NODAL	KhL106.38	KhL106	46120	46219
KH2013:KH.L106.9	KH2013:KH.L106.9	KhL106.38	KhL106	46120	46219
KH2013:KH.L106.14	MRPL38	KhL106.38	KhL106	46120	46219
KH2013:KH.L106.19	ARPC2	KhL106.38	KhL106	46120	46219
KH2013:KH.L106.13	DENND5A	KhL106.38	KhL106	46120	46219
KH2013:KH.L108.20	NAV1/2/3	KhL108.133	KhL108	268180	268430
KH2013:KH.L108.25	TTLL12	KhL108.216	KhL108	400681	401171
KH2013:KH.L108.33	KH2013:KH.L108.33	KhL108.216	KhL108	400681	401171
KH2013:KH.L108.56	DEPDC1A	KhL108.216	KhL108	400681	401171
KH2013:KH.L108.54	ECHDC3	KhL108.216	KhL108	400681	401171
KH2013:KH.L116.81	GTDC1	KhL116.284	KhL116	624421	624698
KH2013:KH.L116.4	SPNS1/2/3	KhL116.284	KhL116	624421	624698
KH2013:KH.L119.33	KH2013:KH.L119.33_EYS	KhL119.36	KhL119	60399	60735
KH2013:KH.L119.23	KH2013:KH.L119.23_C11E4.1/2	KhL119.36	KhL119	60399	60735
KH2013:KH.L119.20	KH2013:KH.L119.20	KhL119.36	KhL119	60399	60735
KH2013:KH.L119.14	KH2013:KH.L119.14	KhL119.36	KhL119	60399	60735
KH2013:KH.L119.6	CCDC23	KhL119.36	KhL119	60399	60735
KH2013:KH.L119.10	CLSTN1/2/3	KhL119.36	KhL119	60399	60735
KH2013:KH.L119.17	PRPF4B	KhL119.74	KhL119	125333	125559
KH2013:KH.L119.32	KH2013:KH.L119.32_TUB1/3	KhL119.74	KhL119	125333	125559
KH2013:KH.L127.1	PPP1R21	KhL127.6	KhL127	19777	20013
KH2013:KH.L127.3	SRRD	KhL127.6	KhL127	19777	20013
KH2013:KH.L141.10	KH2013:KH.L141.10	KhL141.63	KhL141	180247	180639
KH2013:KH.L152.28	PTPN5/7	KhL152.88	KhL152	93583	93962
KH2013:KH.L152.12	KH2013:KH.L152.12_GAS2	KhL152.88	KhL152	93583	93962
KH2013:KH.L152.28	PTPN5/7	KhL152.90	KhL152	94610	94920
KH2013:KH.L152.12	KH2013:KH.L152.12_GAS2	KhL152.90	KhL152	94610	94920
KH2013:KH.L168.7	KH2013:KH.L168.7_MKRN2-AS1	KhL168.8	KhL168	24765	24973
KH2013:KH.L168.1	KH2013:KH.L168.1	KhL168.8	KhL168	24765	24973
KH2013:KH.L168.5	KH2013:KH.L168.5	KhL168.8	KhL168	24765	24973
KH2013:KH.L168.6	F53B3.2	KhL168.8	KhL168	24765	24973
KH2013:KH.L171.5	SFRP1/5	KhL171.23	KhL171	33848	34325
KH2013:KH.L171.1	KH2013:KH.L171.1_C7ORF31	KhL171.23	KhL171	33848	34325
KH2013:KH.L18.49	NAALADL2	KhL18.198	KhL18	376254	376795
KH2013:KH.L18.22	BDH1	KhL18.198	KhL18	376254	376795
KH2013:KH.L18.134	ADPRHL1	KhL18.198	KhL18	376254	376795
KH2013:KH.L18.12	SLC6A8	KhL18.198	KhL18	376254	376795
KH2013:KH.L19.4	RECK	KhL19.25	KhL19	16083	16394
KH2013:KH.L19.4	RECK	KhL19.32	KhL19	20822	21307
KH2013:KH.L19.4	RECK	KhL19.33	KhL19	21412	21981
KH2013:KH.L19.9	NES	KhL19.89	KhL19	100823	101478
KH2013:KH.L19.12	WNT10A	KhL19.89	KhL19	100823	101478
KH2013:KH.L19.1	KH2013:KH.L19.1_ROBO1/2	KhL19.89	KhL19	100823	101478
KH2013:KH.L19.12	WNT10A	KhL19.113	KhL19	119234	119619
KH2013:KH.L19.1	KH2013:KH.L19.1_ROBO1/2	KhL19.113	KhL19	119234	119619
KH2013:KH.L19.10	C54G4.7	KhL19.113	KhL19	119234	119619
KH2013:KH.L19.11	KH2013:KH.L19.11	KhL19.113	KhL19	119234	119619
KH2013:KH.L19.15	NT5E	KhL19.113	KhL19	119234	119619
KH2013:KH.L20.29	DKK1/2/4	KhL20.97	KhL20	234587	234793
KH2013:KH.L20.8	KH2013:KH.L20.8	KhL20.97	KhL20	234587	234793
KH2013:KH.L20.13	CDH23	KhL20.97	KhL20	234587	234793
KH2013:KH.L20.23	CH25H	KhL20.97	KhL20	234587	234793
KH2013:KH.L20.1	GATA4/5/6	KhL20.169	KhL20	327281	327556
KH2013:KH.L20.52	KH2013:KH.L20.52	KhL20.169	KhL20	327281	327556
KH2013:KH.L20.7	DNAJC16	KhL20.169	KhL20	327281	327556
KH2013:KH.L24.41	KH2013:KH.L24.41	KhL24.182	KhL24	275234	275488
KH2013:KH.L24.40	KH2013:KH.L24.40	KhL24.182	KhL24	275234	275488
KH2013:KH.L24.34	KH2013:KH.L24.34	KhL24.182	KhL24	275234	275488
KH2013:KH.L24.23	MYCN	KhL24.182	KhL24	275234	275488
KH2013:KH.L40.1	SSH1/2	KhL40.51	KhL40	67370	67708
KH2013:KH.L40.23	RPS6	KhL40.51	KhL40	67370	67708
KH2013:KH.L40.20	KH2013:KH.L40.20	KhL40.51	KhL40	67370	67708
KH2013:KH.L96.41	KH2013:KH.L96.41_AMPD2/3	KhL96.110	KhL96	296070	296252
KH2013:KH.L96.26	KH2013:KH.L96.26_TLD	KhL96.110	KhL96	296070	296252
KH2013:KH.S1148.1	KH2013:KH.S1148.1	KhS1148.7	KhS1148	7211	7451
KH2013:KH.S1148.2	IRK-1/2	KhS1148.7	KhS1148	7211	7451
KH2013:KH.S1148.3	KH2013:KH.S1148.3	KhS1148.7	KhS1148	7211	7451
KH2013:KH.S115.4	QKI	KhS115.135	KhS115	112058	112506
KH2013:KH.S1458.1	FAM203A	KhS1458.3	KhS1458	5112	5312
KH2013:KH.S1458.2	KH2013:KH.S1458.2	KhS1458.3	KhS1458	5112	5312
KH2013:KH.S1582.1	PTPN23	KhS1582.4	KhS1582	5520	5982
KH2013:KH.S1642.2	AATF	KhS1642.3	KhS1642	2910	3143
KH2013:KH.S1642.1	MPV17L2	KhS1642.3	KhS1642	2910	3143
KH2013:KH.S396.7	KH2013:KH.S396.7_IL1RAPL1/2	KhS396.29	KhS396	47560	47805
KH2013:KH.S396.4	KH2013:KH.S396.4_ITGB1	KhS396.29	KhS396	47560	47805
KH2013:KH.S435.7	KH2013:KH.S435.7_P4HA1/2	KhS435.25	KhS435	35336	35433
KH2013:KH.S435.1	KH2013:KH.S435.1	KhS435.25	KhS435	35336	35433
KH2013:KH.S437.6	KH2013:KH.S437.6_CIT	KhS437.40	KhS437	50210	51028
KH2013:KH.S437.10	KH2013:KH.S437.10	KhS437.40	KhS437	50210	51028
KH2013:KH.S498.1	CCNE1	KhS498.24	KhS498	12940	13279
KH2013:KH.S590.7	WDR43	KhS590.2	KhS590	20903	21071
KH2013:KH.S590.2	TOMM20	KhS590.2	KhS590	20903	21071
KH2013:KH.S590.5	C15ORF24	KhS590.2	KhS590	20903	21071
KH2013:KH.S590.4	RCOR1/2/3	KhS590.2	KhS590	20903	21071
KH2013:KH.S590.3	KH2013:KH.S590.3	KhS590.2	KhS590	20903	21071
KH2013:KH.S590.8	URI1	KhS590.2	KhS590	20903	21071
KH2013:KH.S725.3	KH2013:KH.S725.3	KhS725.22	KhS725	14241	15403
KH2013:KH.S725.5	KH2013:KH.S725.5	KhS725.22	KhS725	14241	15403
KH2013:KH.S725.2	CG33523	KhS725.22	KhS725	14241	15403
KH2013:KH.S725.1	GPX1/2/4	KhS725.22	KhS725	14241	15403
KH2013:KH.S919.1	KH2013:KH.S919.1_LPHN1/2/3	KhS919.6	KhS919	11505	11688
KH2013:KH.S919.2	SELL	KhS919.6	KhS919	11505	11688
