## Supplementary material for "Combinatorial chromatin dynamics foster accurate cardiopharyngeal fate choices": Table S10

### Sheet: Table S10
peaks associated to denovo Cardiac genes accessible at 10hpf
PeakID	GeneID	UniqueNAME	chr	start	end	log2FoldChange	padj
KhC1.1705	KH2013:KH.C1.356	MATN1/3/4	KhC1	3169200	3169478	-0.482923	0.00763795
KhC1.2632	KH2013:KH.C1.638	KH2013:KH.C1.638_C17ORF105	KhC1	5564901	5565128	-0.907795	0.00101487
KhC1.2644	KH2013:KH.C1.638	KH2013:KH.C1.638_C17ORF105	KhC1	5580776	5580939	1.07482	0.0496659
KhC1.2695	KH2013:KH.C1.200	FAM110C	KhC1	5666404	5666635	-0.413338	0.0459539
KhC1.2715	KH2013:KH.C1.200	FAM110C	KhC1	5680670	5680821	-0.0705342	0.0113586
KhC1.2792	KH2013:KH.C1.1211	LAMA1/2	KhC1	5829858	5830070	-0.444454	0.0124725
KhC1.2799	KH2013:KH.C1.1211	LAMA1/2	KhC1	5848781	5849110	-0.116125	0.0111022
KhC1.2812	KH2013:KH.C1.1211	LAMA1/2	KhC1	5855748	5856207	0.0591173	0.0280858
KhC1.2821	KH2013:KH.C1.1211	LAMA1/2	KhC1	5860788	5860969	0.118925	0.0139569
KhC1.4225	KH2013:KH.C1.1161	KH2013:KH.C1.1161_CCH1	KhC1	8591805	8591996	-0.686907	0.0243734
KhC1.532	KH2013:KH.C1.1083	KH2013:KH.C1.1083_EPHA10/2/3/4/5/6/7/8	KhC1	1024501	1024803	-0.673093	0.00982294
KhC1.536	KH2013:KH.C1.1083	KH2013:KH.C1.1083_EPHA10/2/3/4/5/6/7/8	KhC1	1029714	1029886	0.0175588	0.0461326
KhC1.740	KH2013:KH.C1.787	TANC1/2	KhC1	1416852	1417176	0.0979793	0.00438151
KhC1.747	KH2013:KH.C1.787	TANC1/2	KhC1	1419796	1419999	-0.703148	0.0412232
KhC1.877	KH2013:KH.C1.4	EFNB1/2/3	KhC1	1563514	1563748	-0.90685	0.00458752
KhC1.885	KH2013:KH.C1.4	EFNB1/2/3	KhC1	1568222	1568982	-0.860676	0.00105873
KhC10.1922	KH2013:KH.C10.172	KH2013:KH.C10.172	KhC10	4248774	4249204	-0.268656	0.0236687
KhC10.1926	KH2013:KH.C10.172	KH2013:KH.C10.172	KhC10	4250844	4251137	-0.741806	0.00621367
KhC10.1934	KH2013:KH.C10.172	KH2013:KH.C10.172	KhC10	4254340	4254608	-0.359707	0.0368981
KhC10.1935	KH2013:KH.C10.172	KH2013:KH.C10.172	KhC10	4254632	4254908	-0.471594	0.0210666
KhC10.1936	KH2013:KH.C10.172	KH2013:KH.C10.172	KhC10	4255634	4255808	0.214213	0.02761
KhC10.1937	KH2013:KH.C10.172	KH2013:KH.C10.172	KhC10	4256311	4256457	-0.179267	4.7356e-05
KhC11.2832	KH2013:KH.C11.186	JAG1/2	KhC11	5067705	5067989	-0.51778	0.0194182
KhC11.2835	KH2013:KH.C11.186	JAG1/2	KhC11	5069144	5069402	0.367767	0.0108258
KhC11.2836	KH2013:KH.C11.186	JAG1/2	KhC11	5070232	5070457	-0.741578	0.00561757
KhC11.80	KH2013:KH.C11.374	KCNH2/6/7	KhC11	95571	96281	0.695316	0.00376734
KhC11.83	KH2013:KH.C11.374	KCNH2/6/7	KhC11	97799	97855	-0.25031	1.69338e-07
KhC11.84	KH2013:KH.C11.374	KCNH2/6/7	KhC11	97917	98019	0.336972	0.000368702
KhC12.140	KH2013:KH.C12.525	PDE5A	KhC12	303791	304028	-0.484315	0.0372837
KhC12.144	KH2013:KH.C12.525	PDE5A	KhC12	304953	305037	-0.402048	0.0075043
KhC12.145	KH2013:KH.C12.525	PDE5A	KhC12	305808	305876	0.873742	0.00485717
KhC12.2470	KH2013:KH.C12.244	KH2013:KH.C12.244	KhC12	5009408	5009607	1.10938	0.00011134
KhC12.2478	KH2013:KH.C12.244	KH2013:KH.C12.244	KhC12	5012773	5012926	0.632717	0.0289072
KhC12.2630	KH2013:KH.C12.72	NTN1/2/3/5	KhC12	5162024	5162302	-0.519467	0.0106951
KhC12.288	KH2013:KH.C12.13	FRAS1	KhC12	702687	702823	-0.0808499	0.0188796
KhC12.290	KH2013:KH.C12.13	FRAS1	KhC12	703978	704487	-0.420605	0.00533702
KhC13.211	KH2013:KH.C13.80	NAV1	KhC13	499939	500131	1.12235	0.0272606
KhC13.215	KH2013:KH.C13.80	NAV1	KhC13	501779	502018	1.05837	0.0175789
KhC13.234	KH2013:KH.C13.80	NAV1	KhC13	510247	510360	0.313329	0.00107998
KhC13.241	KH2013:KH.C13.80	NAV1	KhC13	513571	513630	-0.112493	0.00945812
KhC13.243	KH2013:KH.C13.80	NAV1	KhC13	514164	514234	-0.0857215	0.0293887
KhC13.247	KH2013:KH.C13.80	NAV1	KhC13	516593	516711	0.0246256	0.00577303
KhC13.257	KH2013:KH.C13.80	NAV1	KhC13	521281	521438	-0.673868	0.00469188
KhC13.518	KH2013:KH.C13.152	KH2013:KH.C13.152_F14B6.6	KhC13	1059858	1059970	0.21006	0.0433142
KhC13.536	KH2013:KH.C13.152	KH2013:KH.C13.152_F14B6.6	KhC13	1073259	1073767	-0.22817	0.0427852
KhC13.538	KH2013:KH.C13.152	KH2013:KH.C13.152_F14B6.6	KhC13	1074340	1074458	0.134508	0.00791829
KhC13.545	KH2013:KH.C13.152	KH2013:KH.C13.152_F14B6.6	KhC13	1081340	1081410	-0.353735	0.0040172
KhC14.1589	KH2013:KH.C14.291	DACH1/2	KhC14	3559046	3559347	-0.274942	0.000114984
KhC14.1610	KH2013:KH.C14.291	DACH1/2	KhC14	3569280	3569569	-0.731752	6.89932e-05
KhC14.1617	KH2013:KH.C14.291	DACH1/2	KhC14	3574236	3575479	-0.593295	0.00135741
KhC14.1619	KH2013:KH.C14.291	DACH1/2	KhC14	3577943	3578031	-0.125268	0.000190196
KhC14.1620	KH2013:KH.C14.291	DACH1/2	KhC14	3578180	3578256	0.455973	0.0026733
KhC2.1866	KH2013:KH.C2.170	ODZ1/2/3/4	KhC2	3849904	3850079	0.0148209	0.00666586
KhC2.1898	KH2013:KH.C2.170	ODZ1/2/3/4	KhC2	3876523	3876800	-1.01098	2.81764e-06
KhC2.2467	KH2013:KH.C2.884	MOGAT1/2	KhC2	4981274	4981410	-0.0191857	0.0103177
KhC2.2473	KH2013:KH.C2.884	MOGAT1/2	KhC2	4989442	4989549	1.11615	0.00544199
KhC2.2481	KH2013:KH.C2.884	MOGAT1/2	KhC2	4994194	4994347	1.44742	0.0252217
KhC2.981	KH2013:KH.C2.436	KH2013:KH.C2.436_FUT8	KhC2	2277122	2277322	0.236305	0.0356637
KhC2.992	KH2013:KH.C2.436	KH2013:KH.C2.436_FUT8	KhC2	2283714	2284226	-0.393222	0.0128869
KhC3.1366	KH2013:KH.C3.202	KH2013:KH.C3.202_EFNA1/2/3/4/5	KhC3	2773500	2773799	-1.00957	0.00913374
KhC3.1382	KH2013:KH.C3.202	KH2013:KH.C3.202_EFNA1/2/3/4/5	KhC3	2783087	2783366	0.120666	8.14563e-05
KhC3.1389	KH2013:KH.C3.202	KH2013:KH.C3.202_EFNA1/2/3/4/5	KhC3	2790619	2790935	-0.804575	0.046152
KhC3.1391	KH2013:KH.C3.202	KH2013:KH.C3.202_EFNA1/2/3/4/5	KhC3	2791524	2791780	-1.10378	3.25834e-05
KhC3.2402	KH2013:KH.C3.693	MYLK2/3/4	KhC3	5097237	5097646	0.950833	3.36949e-05
KhC3.2407	KH2013:KH.C3.693	MYLK2/3/4	KhC3	5102286	5103193	0.613297	0.0433993
KhC3.2408	KH2013:KH.C3.693	MYLK2/3/4	KhC3	5103258	5103494	0.358515	0.0181308
KhC3.3075	KH2013:KH.C3.21	KH2013:KH.C3.21_HSPG2	KhC3	6352108	6352397	-0.7309	0.0002568
KhC3.3079	KH2013:KH.C3.21	KH2013:KH.C3.21_HSPG2	KhC3	6355291	6355447	-0.978625	0.0225635
KhC3.3081	KH2013:KH.C3.21	KH2013:KH.C3.21_HSPG2	KhC3	6356725	6357071	-0.423247	0.0353151
KhC3.3082	KH2013:KH.C3.21	KH2013:KH.C3.21_HSPG2	KhC3	6357649	6357934	-0.26394	0.0156864
KhC4.137	KH2013:KH.C4.335	LRP4/8	KhC4	433907	434396	-0.668715	0.0062591
KhC4.144	KH2013:KH.C4.335	LRP4/8	KhC4	437729	438208	-0.676414	0.0461382
KhC4.2439	KH2013:KH.C4.513	Ci-R1CiGC27a04	KhC4	4892397	4892559	-0.837962	0.0458444
KhC4.896	KH2013:KH.C4.547	KH2013:KH.C4.547_BMP2/4	KhC4	1879250	1879560	-0.286134	0.020976
KhC4.919	KH2013:KH.C4.547	KH2013:KH.C4.547_BMP2/4	KhC4	1893465	1893654	-0.0351318	0.0430864
KhC4.920	KH2013:KH.C4.547	KH2013:KH.C4.547_BMP2/4	KhC4	1894257	1895006	-0.734416	0.0079936
KhC5.1966	KH2013:KH.C5.48	KH2013:KH.C5.48	KhC5	4279780	4280154	-1.9762	0.00209168
KhC5.1967	KH2013:KH.C5.48	KH2013:KH.C5.48	KhC5	4281056	4281295	-1.30723	6.67746e-06
KhC5.276	KH2013:KH.C5.45	GDH1/3	KhC5	647786	648050	-0.240985	0.018742
KhC5.277	KH2013:KH.C5.45	GDH1/3	KhC5	648301	648362	-1.44323	0.00215568
KhC7.581	KH2013:KH.C7.334	GLI1/2/3	KhC7	1257037	1257135	-1.31651	0.0356411
KhC7.587	KH2013:KH.C7.334	GLI1/2/3	KhC7	1266622	1267147	-0.105815	0.0436648
KhC7.663	KH2013:KH.C7.207	FOXP1/2/4	KhC7	1443839	1444111	-1.1415	0.000110043
KhC7.664	KH2013:KH.C7.207	FOXP1/2/4	KhC7	1444213	1445126	-0.830793	0.000353197
KhC7.665	KH2013:KH.C7.207	FOXP1/2/4	KhC7	1445171	1445645	-0.628731	0.00559778
KhC7.672	KH2013:KH.C7.207	FOXP1/2/4	KhC7	1449041	1449442	-0.120805	0.000520801
KhC7.675	KH2013:KH.C7.207	FOXP1/2/4	KhC7	1450127	1450665	-0.30015	0.0247386
KhC7.677	KH2013:KH.C7.207	FOXP1/2/4	KhC7	1451470	1451693	-0.124259	0.0230639
KhC7.686	KH2013:KH.C7.207	FOXP1/2/4	KhC7	1456180	1456737	-0.39893	0.00171339
KhC7.690	KH2013:KH.C7.207	FOXP1/2/4	KhC7	1458032	1458388	-0.744067	0.000276494
KhC7.693	KH2013:KH.C7.207	FOXP1/2/4	KhC7	1459954	1460159	-0.56195	1.51181e-05
KhC7.696	KH2013:KH.C7.207	FOXP1/2/4	KhC7	1461533	1462670	-0.33406	0.0490289
KhC7.699	KH2013:KH.C7.207	FOXP1/2/4	KhC7	1463375	1463652	-0.831764	0.0392392
KhC7.702	KH2013:KH.C7.207	FOXP1/2/4	KhC7	1464813	1465033	-0.337441	0.00556309
KhC7.709	KH2013:KH.C7.207	FOXP1/2/4	KhC7	1466846	1467797	-0.768395	0.000634486
KhC8.1539	KH2013:KH.C8.48	VWC2L	KhC8	2826890	2827161	0.39976	0.0102003
KhC8.1659	KH2013:KH.C8.445	SLIT1/2/3	KhC8	3069546	3069750	-0.369435	0.00290473
KhC8.1682	KH2013:KH.C8.445	SLIT1/2/3	KhC8	3108074	3108354	-0.37383	0.0170814
KhC8.1685	KH2013:KH.C8.445	SLIT1/2/3	KhC8	3109507	3109932	-0.306168	0.00280296
KhC8.1686	KH2013:KH.C8.445	SLIT1/2/3	KhC8	3112015	3112192	-1.31106	3.88465e-05
KhC8.1690	KH2013:KH.C8.445	SLIT1/2/3	KhC8	3114127	3114481	-0.432628	0.00559052
KhC8.2576	KH2013:KH.C8.489	KH2013:KH.C8.489_SI:DKEY-29D8.3	KhC8	4775317	4775525	-1.62079	4.23152e-06
KhC9.1125	KH2013:KH.C9.803	CISH	KhC9	2176958	2177102	-0.465677	3.00411e-05
KhC9.1130	KH2013:KH.C9.803	CISH	KhC9	2180664	2180718	0.658572	0.000345406
KhC9.1136	KH2013:KH.C9.803	CISH	KhC9	2183463	2183872	0.509225	0.00520455
KhC9.1235	KH2013:KH.C9.863	LYS2	KhC9	2304228	2304451	-1.50899	0.00622162
KhC9.1237	KH2013:KH.C9.863	LYS2	KhC9	2314071	2314372	-0.177657	0.0422456
KhC9.1245	KH2013:KH.C9.863	LYS2	KhC9	2320085	2320162	0.137487	0.0360325
KhC9.1685	KH2013:KH.C9.440	NR4A1/3	KhC9	3337573	3337651	-0.637653	0.00773351
KhC9.1969	KH2013:KH.C9.742	CTDSP1/2	KhC9	3900004	3900244	-0.51403	0.00536159
KhC9.1972	KH2013:KH.C9.742	CTDSP1/2	KhC9	3904070	3904457	-0.46605	0.0415461
KhC9.3353	KH2013:KH.C9.500	Ci-tune	KhC9	5980371	5980934	-0.980988	0.00152043
KhC9.3361	KH2013:KH.C9.500	Ci-tune	KhC9	5998488	5998711	0.784016	0.000906366
KhC9.914	KH2013:KH.C9.650	KH2013:KH.C9.650_SULT1ST1/2/3/4	KhC9	1749715	1749859	-0.135153	0.0233314
KhL153.61	KH2013:KH.L153.15	KH2013:KH.L153.15	KhL153	207232	207330	-0.684161	0.011244
KhL153.73	KH2013:KH.L153.15	KH2013:KH.L153.15	KhL153	213530	213732	0.251075	0.0213727
KhL153.82	KH2013:KH.L153.15	KH2013:KH.L153.15	KhL153	216816	217015	-0.157971	0.0492864
KhL153.85	KH2013:KH.L153.15	KH2013:KH.L153.15	KhL153	218294	218539	-0.304963	0.00646452
KhL153.86	KH2013:KH.L153.15	KH2013:KH.L153.15	KhL153	219022	219326	-0.140417	0.00103977
KhL153.96	KH2013:KH.L153.15	KH2013:KH.L153.15	KhL153	227828	228145	-0.790519	0.000665729
KhL153.99	KH2013:KH.L153.15	KH2013:KH.L153.15	KhL153	229054	229318	0.0572178	0.0137524
KhL154.226	KH2013:KH.L154.10	SMTN	KhL154	467558	467734	-0.90662	0.00133316
KhL154.231	KH2013:KH.L154.10	SMTN	KhL154	472364	472806	-0.648134	3.61425e-05
KhL154.236	KH2013:KH.L154.10	SMTN	KhL154	478374	478546	-0.315352	0.0288421
KhL154.243	KH2013:KH.L154.10	SMTN	KhL154	483070	483315	-0.0375845	0.00313783
KhL155.41	KH2013:KH.L155.18	LRRC4C	KhL155	74371	74780	-0.641555	0.000573534
KhL155.42	KH2013:KH.L155.18	LRRC4C	KhL155	75713	75922	-0.659738	0.00975972
KhL155.47	KH2013:KH.L155.18	LRRC4C	KhL155	97299	97355	0.154126	0.017793
KhL155.49	KH2013:KH.L155.18	LRRC4C	KhL155	97661	97722	-0.593767	0.00282253
KhL155.51	KH2013:KH.L155.18	LRRC4C	KhL155	97965	98240	-0.0369097	8.67606e-05
KhL155.52	KH2013:KH.L155.18	LRRC4C	KhL155	98325	98422	-0.224152	0.0271708
KhL96.111	KH2013:KH.L96.80	KH2013:KH.L96.80_SLC5A12/8	KhL96	296506	296646	-0.990286	0.0490715
KhL96.112	KH2013:KH.L96.80	KH2013:KH.L96.80_SLC5A12/8	KhL96	297659	298008	0.0921191	0.000231743
KhL96.114	KH2013:KH.L96.80	KH2013:KH.L96.80_SLC5A12/8	KhL96	298432	298524	0.10775	0.00156771
KhL96.124	KH2013:KH.L96.80	KH2013:KH.L96.80_SLC5A12/8	KhL96	314922	314977	-0.34586	0.0306923
KhS1159.1	KH2013:KH.S1159.1	KH2013:KH.S1159.1_FLI1	KhS1159	1507	1679	0.180843	0.0104317
KhS1159.13	KH2013:KH.S1159.1	KH2013:KH.S1159.1_FLI1	KhS1159	10344	10529	-1.2121	0.00039392
KhS1159.4	KH2013:KH.S1159.1	KH2013:KH.S1159.1_FLI1	KhS1159	3433	3682	0.220004	0.00280296
KhS1159.5	KH2013:KH.S1159.1	KH2013:KH.S1159.1_FLI1	KhS1159	3848	4120	-0.435023	0.0139086
KhS1159.8	KH2013:KH.S1159.1	KH2013:KH.S1159.1_FLI1	KhS1159	4962	5203	-1.04037	0.000818081
KhS1159.9	KH2013:KH.S1159.1	KH2013:KH.S1159.1_FLI1	KhS1159	5290	5667	-1.06439	2.06575e-06

### Sheet: Table S10_2
Peaks associated to denovo ASM genes accessible at 10hpf
PeakID	GeneID	UniqueNAME	chr	start	end	log2FoldChange	padj
KhC1.3076	KH2013:KH.C1.153	PIM1/3	KhC1	6161814	6162020	0.128828	0.0163883
KhC1.3081	KH2013:KH.C1.153	PIM1/3	KhC1	6166503	6166753	0.0831711	0.0486752
KhC1.3091	KH2013:KH.C1.153	PIM1/3	KhC1	6172808	6173260	-0.190591	0.030738
KhC1.4781	KH2013:KH.C1.846	STAC/2/3	KhC1	9861692	9861969	-1.00401	0.00235994
KhC1.4804	KH2013:KH.C1.846	STAC/2/3	KhC1	9881234	9881469	-1.08039	0.047995
KhC1.4808	KH2013:KH.C1.846	STAC/2/3	KhC1	9882430	9882894	0.000141622	0.00074276
KhC1.587	KH2013:KH.C1.483	CAPN3/8	KhC1	1172558	1173110	-0.272849	0.0442093
KhC1.989	KH2013:KH.C1.1157	KCND1/2/3	KhC1	1756314	1756411	-0.806343	0.0337409
KhC10.1905	KH2013:KH.C10.342	C14ORF159	KhC10	4238553	4239043	-0.570398	0.0499151
KhC10.758	KH2013:KH.C10.291	KCNJ12/14/18/2/4	KhC10	1614891	1614990	0.653348	0.000394342
KhC11.2157	KH2013:KH.C11.32	KH2013:KH.C11.32	KhC11	3955088	3955141	0.459358	0.0123776
KhC11.2170	KH2013:KH.C11.32	KH2013:KH.C11.32	KhC11	3974192	3974482	0.847868	0.0413278
KhC11.2176	KH2013:KH.C11.32	KH2013:KH.C11.32	KhC11	3976583	3976644	-0.423657	0.00536324
KhC11.2322	KH2013:KH.C11.709	CRHBP	KhC11	4169548	4169902	-0.346893	0.0298935
KhC11.2322	KH2013:KH.C11.139	KH2013:KH.C11.139	KhC11	4169548	4169902	-0.346893	0.0298935
KhC11.2322	KH2013:KH.C11.556	ANKRD32	KhC11	4169548	4169902	-0.346893	0.0298935
KhC11.2322	KH2013:KH.C11.648	SERPINB6C	KhC11	4169548	4169902	-0.346893	0.0298935
KhC11.2327	KH2013:KH.C11.709	CRHBP	KhC11	4173573	4173920	0.344578	0.00462351
KhC11.2327	KH2013:KH.C11.139	KH2013:KH.C11.139	KhC11	4173573	4173920	0.344578	0.00462351
KhC11.2327	KH2013:KH.C11.556	ANKRD32	KhC11	4173573	4173920	0.344578	0.00462351
KhC11.2327	KH2013:KH.C11.648	SERPINB6C	KhC11	4173573	4173920	0.344578	0.00462351
KhC11.2340	KH2013:KH.C11.556	ANKRD32	KhC11	4180464	4180918	-0.7193	0.0015343
KhC11.2340	KH2013:KH.C11.648	SERPINB6C	KhC11	4180464	4180918	-0.7193	0.0015343
KhC12.1425	KH2013:KH.C12.409	SCP1	KhC12	3354409	3354533	-0.0331413	0.0281209
KhC12.1431	KH2013:KH.C12.409	SCP1	KhC12	3357944	3358105	-0.979678	0.0265097
KhC12.15	KH2013:KH.C12.521	CALML6	KhC12	15076	15578	1.027	0.0268604
KhC12.537	KH2013:KH.C12.419	KH2013:KH.C12.419_TSPAN4/9	KhC12	1341062	1341208	-0.0757472	0.0194948
KhC12.540	KH2013:KH.C12.419	KH2013:KH.C12.419_TSPAN4/9	KhC12	1342690	1342990	0.598986	0.00619755
KhC12.555	KH2013:KH.C12.419	KH2013:KH.C12.419_TSPAN4/9	KhC12	1355794	1356094	-1.27563	0.0070705
KhC13.518	KH2013:KH.C13.152	KH2013:KH.C13.152_F14B6.6	KhC13	1059858	1059970	0.21006	0.0433142
KhC13.536	KH2013:KH.C13.152	KH2013:KH.C13.152_F14B6.6	KhC13	1073259	1073767	-0.22817	0.0427852
KhC13.538	KH2013:KH.C13.152	KH2013:KH.C13.152_F14B6.6	KhC13	1074340	1074458	0.134508	0.00791829
KhC13.545	KH2013:KH.C13.152	KH2013:KH.C13.152_F14B6.6	KhC13	1081340	1081410	-0.353735	0.0040172
KhC14.1518	KH2013:KH.C14.401	KH2013:KH.C14.401	KhC14	3464721	3464947	0.669532	0.0134937
KhC14.1519	KH2013:KH.C14.401	KH2013:KH.C14.401	KhC14	3465029	3465081	1.03326	0.00116171
KhC14.2044	KH2013:KH.C14.307	MYF5	KhC14	4298596	4298906	-0.866235	0.0173049
KhC2.1466	KH2013:KH.C2.1142	KH2013:KH.C2.1142	KhC2	3138209	3138263	0.943707	0.0109421
KhC2.1480	KH2013:KH.C2.1142	KH2013:KH.C2.1142	KhC2	3145022	3145303	-0.235018	0.000114074
KhC2.1483	KH2013:KH.C2.1142	KH2013:KH.C2.1142	KhC2	3146241	3146838	0.0727489	0.0285976
KhC2.1487	KH2013:KH.C2.1142	KH2013:KH.C2.1142	KhC2	3149421	3149874	-0.673999	0.00452171
KhC2.2824	KH2013:KH.C2.387	ARHGAP22/24/25	KhC2	5638656	5638714	0.61752	0.0305935
KhC2.2852	KH2013:KH.C2.387	ARHGAP22/24/25	KhC2	5653219	5653539	-0.129461	2.13663e-07
KhC2.2854	KH2013:KH.C2.387	ARHGAP22/24/25	KhC2	5653993	5654252	0.220381	0.000682239
KhC2.2862	KH2013:KH.C2.387	ARHGAP22/24/25	KhC2	5657353	5657900	0.016895	7.78142e-05
KhC2.2881	KH2013:KH.C2.387	ARHGAP22/24/25	KhC2	5673447	5674102	0.0986571	0.00046796
KhC2.3207	KH2013:KH.C2.312	KHK	KhC2	6451249	6451364	0.280735	0.0461855
KhC2.3212	KH2013:KH.C2.312	KHK	KhC2	6456049	6456110	-0.169549	0.0398806
KhC2.3336	KH2013:KH.C2.571	C01B12.3/5	KhC2	6792186	6792557	-0.000242927	0.029239
KhC2.3344	KH2013:KH.C2.571	C01B12.3/5	KhC2	6796667	6796932	-0.144246	0.0151638
KhC2.3457	KH2013:KH.C2.1115	TMTC2	KhC2	6985117	6985274	-0.408221	0.0378453
KhC2.3464	KH2013:KH.C2.1115	TMTC2	KhC2	6988661	6989045	-0.248061	1.38056e-07
KhC2.3484	KH2013:KH.C2.1115	TMTC2	KhC2	7002102	7002234	0.738118	0.0356411
KhC2.3487	KH2013:KH.C2.1115	TMTC2	KhC2	7002942	7003173	-0.788266	0.00709785
KhC2.3798	KH2013:KH.C2.236	COL6A1/2/3/5/6	KhC2	7652231	7652378	-0.32711	0.036501
KhC2.3805	KH2013:KH.C2.236	COL6A1/2/3/5/6	KhC2	7671255	7671474	0.151151	0.00125836
KhC2.3811	KH2013:KH.C2.236	COL6A1/2/3/5/6	KhC2	7674991	7675188	0.352324	0.042488
KhC2.3813	KH2013:KH.C2.236	COL6A1/2/3/5/6	KhC2	7677849	7678058	-0.621162	0.00648234
KhC2.3814	KH2013:KH.C2.236	COL6A1/2/3/5/6	KhC2	7678276	7678454	0.472288	0.00418483
KhC3.174	KH2013:KH.C3.549	GEL	KhC3	388985	389183	1.08255	0.026144
KhC3.2166	KH2013:KH.C3.596	NKD1/2/3	KhC3	4512790	4513251	-0.711862	0.000122665
KhC3.2171	KH2013:KH.C3.596	NKD1/2/3	KhC3	4514701	4515020	-0.692538	0.0369031
KhC3.2194	KH2013:KH.C3.596	NKD1/2/3	KhC3	4524738	4525425	-0.145727	0.024486
KhC3.2200	KH2013:KH.C3.596	NKD1/2/3	KhC3	4531967	4532117	0.984018	0.0109749
KhC3.2999	KH2013:KH.C3.414	KH2013:KH.C3.414_UBE2J1	KhC3	6180869	6181186	-0.478957	0.0053242
KhC3.3000	KH2013:KH.C3.414	KH2013:KH.C3.414_UBE2J1	KhC3	6181347	6182120	-0.235978	0.0172158
KhC5.1510	KH2013:KH.C5.581	TIMP1/2/3/4	KhC5	3361336	3361590	0.0942277	0.00633883
KhC5.1525	KH2013:KH.C5.581	TIMP1/2/3/4	KhC5	3377410	3377616	0.960712	0.0331571
KhC5.2101	KH2013:KH.C5.127	KH2013:KH.C5.127_FMO1	KhC5	4495575	4495784	0.26833	0.037221
KhC5.2221	KH2013:KH.C5.654	SI:CH211-151O1.2	KhC5	4768566	4768858	0.97075	0.0235183
KhC5.2222	KH2013:KH.C5.654	SI:CH211-151O1.2	KhC5	4771123	4771537	0.924969	0.0272462
KhC5.2225	KH2013:KH.C5.654	SI:CH211-151O1.2	KhC5	4775323	4775458	0.546294	0.00781298
KhC5.2262	KH2013:KH.C5.197	S1PR1/4	KhC5	4837433	4837611	-0.433623	0.00775876
KhC5.962	KH2013:KH.C5.522	KH2013:KH.C5.522_SLC6A13	KhC5	2190016	2190475	0.099066	0.0226339
KhC6.647	KH2013:KH.C6.201	KH2013:KH.C6.201	KhC6	1124306	1124722	-0.569191	0.0201393
KhC6.837	KH2013:KH.C6.129	HLH-4	KhC6	1497786	1497846	-0.0135778	0.011558
KhC6.850	KH2013:KH.C6.129	HLH-4	KhC6	1506209	1506473	0.142137	0.00162273
KhC6.862	KH2013:KH.C6.129	HLH-4	KhC6	1513687	1513812	0.053489	0.0392022
KhC7.2207	KH2013:KH.C7.388	KH2013:KH.C7.388_CHRNB1	KhC7	4692062	4692191	0.531063	0.000273609
KhC7.2208	KH2013:KH.C7.388	KH2013:KH.C7.388_CHRNB1	KhC7	4692302	4692420	0.443064	5.90778e-05
KhC7.2212	KH2013:KH.C7.388	KH2013:KH.C7.388_CHRNB1	KhC7	4699739	4699947	0.419344	0.0490795
KhC7.2214	KH2013:KH.C7.388	KH2013:KH.C7.388_CHRNB1	KhC7	4700677	4700880	1.38966	0.0100625
KhC7.2215	KH2013:KH.C7.388	KH2013:KH.C7.388_CHRNB1	KhC7	4701136	4701194	0.740722	0.00135883
KhC7.2217	KH2013:KH.C7.388	KH2013:KH.C7.388_CHRNB1	KhC7	4701844	4702099	0.0860727	0.027736
KhC8.1085	KH2013:KH.C8.782	KH2013:KH.C8.782_LPHN1/2/3	KhC8	2053030	2053588	-0.812973	0.00287601
KhC8.1102	KH2013:KH.C8.782	KH2013:KH.C8.782_LPHN1/2/3	KhC8	2062637	2063033	-0.625277	0.0199246
KhC8.950	KH2013:KH.C8.618	DGKH	KhC8	1787915	1788121	-0.0353795	0.0127121
KhC8.974	KH2013:KH.C8.618	DGKH	KhC8	1817607	1817675	-0.0535896	0.0118209
KhC8.985	KH2013:KH.C8.146	KH2013:KH.C8.146	KhC8	1860073	1860179	0.235686	0.0313679
KhC8.988	KH2013:KH.C8.146	KH2013:KH.C8.146	KhC8	1862386	1862718	-0.455541	0.00562211
KhC9.1140	KH2013:KH.C9.541	RGS17/18/19/20	KhC9	2192120	2192318	-0.671023	3.90535e-07
KhC9.1996	KH2013:KH.C9.692	KH2013:KH.C9.692_GABRR1/2/3	KhC9	3987403	3987535	0.918114	0.0348887
KhC9.2467	KH2013:KH.C9.176	NOTCH1/2/3	KhC9	4746499	4746585	0.027094	0.0228739
KhC9.2489	KH2013:KH.C9.176	NOTCH1/2/3	KhC9	4763903	4764352	-0.126362	0.00655232
KhC9.3180	KH2013:KH.C9.281	ASS1	KhC9	5774073	5774224	-0.0648083	0.0342176
KhC9.3189	KH2013:KH.C9.281	ASS1	KhC9	5785215	5785716	-0.102153	0.00182916
KhC9.3198	KH2013:KH.C9.281	ASS1	KhC9	5798832	5799153	0.105151	0.00334735
KhL141.149	KH2013:KH.L141.42	KH2013:KH.L141.42_CILP/2	KhL141	315502	315620	0.74989	0.0312647
KhL141.150	KH2013:KH.L141.42	KH2013:KH.L141.42_CILP/2	KhL141	315723	315913	-0.0424567	0.0210592
KhL144.81	KH2013:KH.L144.5	ASRGL1	KhL144	142002	142234	-0.212562	0.0370463
KhL144.84	KH2013:KH.L144.5	ASRGL1	KhL144	149686	150033	0.202735	0.0062591
KhL152.101	KH2013:KH.L152.2	ISL1/2	KhL152	102239	102648	0.389977	0.00367107
KhL152.125	KH2013:KH.L152.2	ISL1/2	KhL152	120965	121249	0.0406814	0.000223542
KhL152.94	KH2013:KH.L152.2	ISL1/2	KhL152	97890	98247	-0.231264	0.00434402
KhL152.97	KH2013:KH.L152.2	ISL1/2	KhL152	99271	99803	-0.435766	0.0225635
KhL154.149	KH2013:KH.L154.26	KH2013:KH.L154.26_CSMD2	KhL154	260715	260902	-0.348888	0.00945812
KhL170.321	KH2013:KH.L170.62	KH2013:KH.L170.62_SORD	KhL170	526466	526583	0.155645	0.0228773
KhL170.321	KH2013:KH.L170.64	KH2013:KH.L170.64	KhL170	526466	526583	0.155645	0.0228773
KhL170.322	KH2013:KH.L170.62	KH2013:KH.L170.62_SORD	KhL170	526677	526835	0.0751672	0.0118745
KhL170.322	KH2013:KH.L170.64	KH2013:KH.L170.64	KhL170	526677	526835	0.0751672	0.0118745
KhL18.359	KH2013:KH.L18.10	KH2013:KH.L18.10_THSD7A	KhL18	677313	677476	1.02841	0.0497378
KhL18.362	KH2013:KH.L18.10	KH2013:KH.L18.10_THSD7A	KhL18	682660	682881	0.362363	0.00536324
KhL19.20	KH2013:KH.L19.4	RECK	KhL19	12979	13047	0.44729	0.00710479
KhL19.25	KH2013:KH.L19.4	RECK	KhL19	16083	16394	-1.82432	0.00036964
KhL19.3	KH2013:KH.L19.4	RECK	KhL19	3962	4468	-0.0715685	0.00876841
KhL19.32	KH2013:KH.L19.4	RECK	KhL19	20822	21307	-0.90753	0.00311829
KhL19.33	KH2013:KH.L19.4	RECK	KhL19	21412	21981	-1.20503	0.00282253
KhL19.38	KH2013:KH.L19.4	RECK	KhL19	27785	28112	-0.292859	0.0256746
KhL19.41	KH2013:KH.L19.4	RECK	KhL19	29146	29488	0.161282	0.00465801
KhL19.5	KH2013:KH.L19.4	RECK	KhL19	4900	5272	0.034965	0.00735355
KhL19.9	KH2013:KH.L19.4	RECK	KhL19	6752	7422	-0.479718	0.000131599
KhL22.186	KH2013:KH.L22.65	KH2013:KH.L22.65	KhL22	514491	514687	-0.789412	0.0496659
KhL24.14	KH2013:KH.L24.10	EBF1/2/3/4	KhL24	15368	15576	-0.713162	0.000145221
KhL24.28	KH2013:KH.L24.10	EBF1/2/3/4	KhL24	26989	27559	0.863196	0.0411085
KhL24.34	KH2013:KH.L24.10	EBF1/2/3/4	KhL24	33760	34190	-0.201044	0.0424842
KhL24.46	KH2013:KH.L24.10	EBF1/2/3/4	KhL24	40178	40528	-0.809188	9.83498e-06
KhL5.6	KH2013:KH.L5.5	ATF3	KhL5	22214	22285	-0.00258912	0.00823125
KhL5.7	KH2013:KH.L5.5	ATF3	KhL5	22350	22695	-0.46843	0.00418837
KhL50.32	KH2013:KH.L50.6	DLK1/2	KhL50	38162	38386	0.847034	0.0183492
KhL50.35	KH2013:KH.L50.6	DLK1/2	KhL50	40230	40341	1.17461	0.00371724
KhL50.37	KH2013:KH.L50.6	DLK1/2	KhL50	41089	41333	-0.362249	0.00355829
KhS346.48	KH2013:KH.S346.6	KH2013:KH.S346.6_CTGF	KhS346	53803	54038	-0.741658	0.00657182
KhS346.51	KH2013:KH.S346.6	KH2013:KH.S346.6_CTGF	KhS346	57456	57649	-0.474872	0.0418192
KhS406.21	KH2013:KH.S406.19	FGF16/20/22/3/9	KhS406	31006	31694	0.342717	0.00141434
KhS406.9	KH2013:KH.S406.19	FGF16/20/22/3/9	KhS406	19609	19778	-0.459232	0.00428717
