## Supplementary material for "Combinatorial chromatin dynamics foster accurate cardiopharyngeal fate choices": Table S11

### Sheet: Table S11
MAPK-activated genes 18hpf
GeneID	UniqueNAME	PeakID	chr	start	end
KH2013:KH.C1.1157	KCND1/2/3	KhC1.1006	KhC1	1789211	1789678
KH2013:KH.C1.356	MATN1/3/4	KhC1.1712	KhC1	3175365	3175632
KH2013:KH.C1.1198	NUS1	KhC1.2171	KhC1	4472334	4472622
KH2013:KH.C1.397	NAB1/2	KhC1.2171	KhC1	4472334	4472622
KH2013:KH.C1.959	KH2013:KH.C1.959_BARHL1/2	KhC1.4852	KhC1	9920096	9920301
KH2013:KH.C12.409	SCP1	KhC12.1426	KhC12	3354872	3355091
KH2013:KH.C12.511	FZD10/9	KhC12.2110	KhC12	4391310	4391543
KH2013:KH.C13.62	PDCD5	KhC13.64	KhC13	148814	149325
KH2013:KH.C2.182	C19ORF45	KhC2.2502	KhC2	5014035	5014263
KH2013:KH.C2.1115	TMTC2	KhC2.3464	KhC2	6988661	6989045
KH2013:KH.C2.1115	TMTC2	KhC2.3468	KhC2	6992359	6992637
KH2013:KH.C2.1115	TMTC2	KhC2.3475	KhC2	6996001	6996220
KH2013:KH.C2.542	KH2013:KH.C2.542	KhC2.3475	KhC2	6996001	6996220
KH2013:KH.C2.1115	TMTC2	KhC2.3492	KhC2	7010687	7010846
KH2013:KH.C2.542	KH2013:KH.C2.542	KhC2.3492	KhC2	7010687	7010846
KH2013:KH.C2.1115	TMTC2	KhC2.3494	KhC2	7011257	7011599
KH2013:KH.C2.542	KH2013:KH.C2.542	KhC2.3494	KhC2	7011257	7011599
KH2013:KH.C4.665	WDR83	KhC4.1516	KhC4	2987155	2987357
KH2013:KH.C5.620	KH2013:KH.C5.620_SVEP1	KhC5.1988	KhC5	4308307	4308865
KH2013:KH.C5.433	KH2013:KH.C5.433	KhC5.1988	KhC5	4308307	4308865
KH2013:KH.C5.360	KH2013:KH.C5.360	KhC5.1988	KhC5	4308307	4308865
KH2013:KH.C5.127	KH2013:KH.C5.127_FMO1	KhC5.2106	KhC5	4503943	4504189
KH2013:KH.C5.553	KH2013:KH.C5.553_FMO1	KhC5.2106	KhC5	4503943	4504189
KH2013:KH.C5.654	SI:CH211-151O1.2	KhC5.2222	KhC5	4771123	4771537
KH2013:KH.C7.628	TBX1/10	KhC7.907	KhC7	1973216	1973623
KH2013:KH.C8.247	ELK1/3/4	KhC8.1307	KhC8	2401599	2401976
KH2013:KH.C9.319	KH2013:KH.C9.319_PKD2	KhC9.1396	KhC9	2741446	2741674
KH2013:KH.L154.26	KH2013:KH.L154.26_CSMD2	KhL154.148	KhL154	259503	259709
KH2013:KH.L20.42	Q5ZIH1_CHICK	KhL20.209	KhL20	390731	390968
KH2013:KH.L24.10	EBF1/2/3/4	KhL24.21	KhL24	21607	23166
KH2013:KH.L24.10	EBF1/2/3/4	KhL24.24	KhL24	23958	24903
KH2013:KH.L24.10	EBF1/2/3/4	KhL24.28	KhL24	26989	27559
KH2013:KH.L24.10	EBF1/2/3/4	KhL24.31	KhL24	28711	29787
KH2013:KH.L24.10	EBF1/2/3/4	KhL24.33	KhL24	32260	32504
KH2013:KH.L24.10	EBF1/2/3/4	KhL24.37	KhL24	35662	36250
KH2013:KH.L25.4	KH2013:KH.L25.4	KhL25.22	KhL25	69765	70131
KH2013:KH.L71.12	KH2013:KH.L71.12	KhL71.72	KhL71	108974	109318
KH2013:KH.S1735.4	KH2013:KH.S1735.4	KhS1735.6	KhS1735	3172	3398
KH2013:KH.S854.4	TMSB15A	KhS854.8	KhS854	6435	6607
KH2013:KH.S854.4	TMSB15A	KhS854.10	KhS854	7041	7218

### Sheet: Table S11_2
MAPK-inhibited genes 18hpf
GeneID	UniqueNAME	PeakID	chr	start	end
KH2013:KH.C4.102	ADAMTS12/7	KhC4.325	KhC4	784080	784372
KH2013:KH.C5.236	MMP21	KhC5.1641	KhC5	3649418	3649749
KH2013:KH.C5.139	KH2013:KH.C5.139	KhC5.1641	KhC5	3649418	3649749
KH2013:KH.C8.551	KH2013:KH.C8.551_CYP26B1	KhC8.242	KhC8	460773	460942
KH2013:KH.L153.79	PITX1/2/3	KhL153.89	KhL153	221255	221438
KH2013:KH.L153.15	KH2013:KH.L153.15	KhL153.89	KhL153	221255	221438
KH2013:KH.L171.5	SFRP1/5	KhL171.19	KhL171	32531	32815
