## Supplementary material for "Combinatorial chromatin dynamics foster accurate cardiopharyngeal fate choices": Table S12

### Sheet: Table S12
GeneID	UniqueNAME	gene_set
KH2013:KH.C1.1005	PLCH1/2	MAPK18inhibited
KH2013:KH.C1.1020	KH2013:KH.C1.1020_MOXD1	MAPK18activated
KH2013:KH.C1.1044	KH2013:KH.C1.1044_SLC7A6/7	MAPK18activated
KH2013:KH.C1.1160	WDR48	MAPK18activated
KH2013:KH.C1.126	OR74A	MAPK18activated
KH2013:KH.C1.14	ARF2/6	MAPK18inhibited
KH2013:KH.C1.21	KH2013:KH.C1.21_CG2781	MAPK18activated
KH2013:KH.C1.220	MRPS25	MAPK18activated
KH2013:KH.C1.23	GRHL1/2/3	MAPK18inhibited
KH2013:KH.C1.232	KCNA1/10/2/3/4/5/6/7	MAPK18inhibited
KH2013:KH.C1.266	KH2013:KH.C1.266_FOXRED2	MAPK18inhibited
KH2013:KH.C1.312	KH2013:KH.C1.312_FOXRED2	MAPK18inhibited
KH2013:KH.C1.340	MMP14/15/16/24	MAPK18activated
KH2013:KH.C1.451	KH2013:KH.C1.451_CG8147	MAPK18activated
KH2013:KH.C1.452	KH2013:KH.C1.452_CG14331	MAPK18inhibited
KH2013:KH.C1.486	SFRP5	MAPK18activated
KH2013:KH.C1.515	RAB12	MAPK18inhibited
KH2013:KH.C1.516	HMG20A	MAPK18inhibited
KH2013:KH.C1.520	KH2013:KH.C1.520_FZD6	MAPK18activated
KH2013:KH.C1.580	EXOSC7	MAPK18activated
KH2013:KH.C1.636	KH2013:KH.C1.636_TLL2	MAPK18activated
KH2013:KH.C1.648	GM614	MAPK18activated
KH2013:KH.C1.655	BARD1	MAPK18inhibited
KH2013:KH.C1.665	CABZ01089974.1	MAPK18inhibited
KH2013:KH.C1.670	ATP5C1	MAPK18activated
KH2013:KH.C1.697	FGF4	MAPK18activated
KH2013:KH.C1.750	KH2013:KH.C1.750	MAPK18inhibited
KH2013:KH.C1.846	STAC/2/3	MAPK18activated
KH2013:KH.C1.862	KH2013:KH.C1.862	MAPK18inhibited
KH2013:KH.C1.922	KH2013:KH.C1.922_BARHL1/2	MAPK18activated
KH2013:KH.C1.943	MUC22	MAPK18inhibited
KH2013:KH.C10.1	KH2013:KH.C10.1	MAPK18activated
KH2013:KH.C10.114	KH2013:KH.C10.114	MAPK18inhibited
KH2013:KH.C10.213	KH2013:KH.C10.213	MAPK18activated
KH2013:KH.C10.224	NUDCD1	MAPK18activated
KH2013:KH.C10.283	KH2013:KH.C10.283	MAPK18inhibited
KH2013:KH.C10.521	KH2013:KH.C10.521_SUCLG1	MAPK18activated
KH2013:KH.C10.566	KH2013:KH.C10.566	MAPK18inhibited
KH2013:KH.C10.574	ZFPM1/2	MAPK18inhibited
KH2013:KH.C10.588	KH2013:KH.C10.588_PLB1/2/3	MAPK18inhibited
KH2013:KH.C11.143	MYL12.1/2	MAPK18inhibited
KH2013:KH.C11.275	RECQL	MAPK18activated
KH2013:KH.C11.278	GPN1	MAPK18activated
KH2013:KH.C11.354	FAM161A	MAPK18activated
KH2013:KH.C11.366	FSIP1	MAPK18activated
KH2013:KH.C11.374	KCNH2/6/7	MAPK18inhibited
KH2013:KH.C11.425	VPS70	MAPK18activated
KH2013:KH.C11.560	PPAT	MAPK18activated
KH2013:KH.C11.663	KREMEN1/2	MAPK18inhibited
KH2013:KH.C11.698	LGR4/5/6	MAPK18activated
KH2013:KH.C12.166	STK16	MAPK18activated
KH2013:KH.C12.228	S1PR4	MAPK18activated
KH2013:KH.C12.239	KH2013:KH.C12.239	MAPK18activated
KH2013:KH.C12.244	KH2013:KH.C12.244	MAPK18inhibited
KH2013:KH.C12.256	DHC93AB	MAPK18activated
KH2013:KH.C12.27	KH2013:KH.C12.27_PHEX	MAPK18inhibited
KH2013:KH.C12.290	PSMC4	MAPK18activated
KH2013:KH.C12.302	MAMDC2/4	MAPK18activated
KH2013:KH.C12.378	1700013F07RIK	MAPK18activated
KH2013:KH.C12.388	KH2013:KH.C12.388_FCN1/2/3	MAPK18activated
KH2013:KH.C12.397	KH2013:KH.C12.397	MAPK18inhibited
KH2013:KH.C12.420	MRPS23	MAPK18activated
KH2013:KH.C12.459	KH2013:KH.C12.459_XIAP	MAPK18inhibited
KH2013:KH.C12.471	KH2013:KH.C12.471	MAPK18inhibited
KH2013:KH.C12.523	TSHR	MAPK18inhibited
KH2013:KH.C12.535	GART	MAPK18activated
KH2013:KH.C12.561	CLEC-19/2/20/21/22/24/25/26/27/28/29/3/31/32/33/34/35/36/37/38/39/4/43/8	MAPK18inhibited
KH2013:KH.C12.609	KH2013:KH.C12.609	MAPK18activated
KH2013:KH.C12.616	KH2013:KH.C12.616_GRHPR	MAPK18activated
KH2013:KH.C12.684	KH2013:KH.C12.684	MAPK18inhibited
KH2013:KH.C12.72	NTN1/2/3/5	MAPK18inhibited
KH2013:KH.C13.102	KH2013:KH.C13.102_RIPK1	MAPK18activated
KH2013:KH.C13.78	KH2013:KH.C13.78_THBS1	MAPK18inhibited
KH2013:KH.C13.80	NAV1	MAPK18inhibited
KH2013:KH.C14.123	DGKI	MAPK18inhibited
KH2013:KH.C14.215	KH2013:KH.C14.215	MAPK18activated
KH2013:KH.C14.285	KH2013:KH.C14.285	MAPK18activated
KH2013:KH.C14.453	TCTN2	MAPK18inhibited
KH2013:KH.C14.474	KH2013:KH.C14.474	MAPK18activated
KH2013:KH.C14.505	KH2013:KH.C14.505_THBS1	MAPK18activated
KH2013:KH.C14.510	CHST10/8	MAPK18activated
KH2013:KH.C14.555	TSNAX	MAPK18activated
KH2013:KH.C14.557	KH2013:KH.C14.557	MAPK18activated
KH2013:KH.C2.1000	POLR2H	MAPK18activated
KH2013:KH.C2.101	SYT1/2	MAPK18inhibited
KH2013:KH.C2.1012	ZGC:172282	MAPK18inhibited
KH2013:KH.C2.114	KH2013:KH.C2.114_C20ORF26	MAPK18activated
KH2013:KH.C2.197	KH2013:KH.C2.197_CLEC-41/42/43/5/6/7/9	MAPK18activated
KH2013:KH.C2.207	KH2013:KH.C2.207_Y106G6H.5	MAPK18activated
KH2013:KH.C2.266	ZMYND10	MAPK18activated
KH2013:KH.C2.271	KH2013:KH.C2.271	MAPK18inhibited
KH2013:KH.C2.280	KH2013:KH.C2.280_GSTO1/2	MAPK18inhibited
KH2013:KH.C2.325	KH2013:KH.C2.325_MOV10	MAPK18inhibited
KH2013:KH.C2.33	ZNF385B	MAPK18inhibited
KH2013:KH.C2.338	CG5844	MAPK18inhibited
KH2013:KH.C2.395	KH2013:KH.C2.395	MAPK18activated
KH2013:KH.C2.427	KH2013:KH.C2.427_COLEC10/11	MAPK18activated
KH2013:KH.C2.461	FJX1	MAPK18activated
KH2013:KH.C2.48	KH2013:KH.C2.48	MAPK18inhibited
KH2013:KH.C2.520	NOM1	MAPK18activated
KH2013:KH.C2.559	KH2013:KH.C2.559_TPCN1	MAPK18inhibited
KH2013:KH.C2.628	DAPK1/2/3	MAPK18inhibited
KH2013:KH.C2.641	KH2013:KH.C2.641_PLBD1/2	MAPK18inhibited
KH2013:KH.C2.662	LRPPRC	MAPK18activated
KH2013:KH.C2.811	SVOP	MAPK18inhibited
KH2013:KH.C2.812	PLEKHB1/2	MAPK18inhibited
KH2013:KH.C2.855	IKBKB	MAPK18inhibited
KH2013:KH.C2.90	TRAM/1/2	MAPK18inhibited
KH2013:KH.C3.110	RAPSN	MAPK18activated
KH2013:KH.C3.176	BATF/3	MAPK18activated
KH2013:KH.C3.197	EXOSC4	MAPK18activated
KH2013:KH.C3.2	CCDC102A	MAPK18activated
KH2013:KH.C3.295	KH2013:KH.C3.295_TRY-1	MAPK18activated
KH2013:KH.C3.303	IGSF9B	MAPK18activated
KH2013:KH.C3.344	KH2013:KH.C3.344_COL4A3BP	MAPK18inhibited
KH2013:KH.C3.390	KH2013:KH.C3.390_DSCAM/2/3/4	MAPK18activated
KH2013:KH.C3.411	LEFTY1/2	MAPK18inhibited
KH2013:KH.C3.47	KH2013:KH.C3.47_VTI1A	MAPK18activated
KH2013:KH.C3.501	KH2013:KH.C3.501	MAPK18inhibited
KH2013:KH.C3.506	ESAMA	MAPK18inhibited
KH2013:KH.C3.522	CG9338	MAPK18activated
KH2013:KH.C3.577	PPP2R3C	MAPK18activated
KH2013:KH.C3.579	KH2013:KH.C3.579_ASTE1	MAPK18activated
KH2013:KH.C3.605	KH2013:KH.C3.605	MAPK18activated
KH2013:KH.C3.627	SLC6A18/19	MAPK18inhibited
KH2013:KH.C3.665	KH2013:KH.C3.665_ZAN	MAPK18inhibited
KH2013:KH.C3.673	C16ORF42	MAPK18activated
KH2013:KH.C3.679	KH2013:KH.C3.679	MAPK18inhibited
KH2013:KH.C3.718	SI:DKEY-238O13.4	MAPK18activated
KH2013:KH.C3.806	KH2013:KH.C3.806_IGSF9	MAPK18inhibited
KH2013:KH.C3.96	KH2013:KH.C3.96_JMJD5/7	MAPK18inhibited
KH2013:KH.C4.103	KCNJ12	MAPK18inhibited
KH2013:KH.C4.110	TIMM8A/1/2	MAPK18activated
KH2013:KH.C4.120	KH2013:KH.C4.120	MAPK18inhibited
KH2013:KH.C4.128	NPC1L1	MAPK18inhibited
KH2013:KH.C4.15	KH2013:KH.C4.15_MSANTD3	MAPK18inhibited
KH2013:KH.C4.224	ALCAM	MAPK18inhibited
KH2013:KH.C4.260	PLEKHA4/5/6	MAPK18inhibited
KH2013:KH.C4.335	LRP4/8	MAPK18inhibited
KH2013:KH.C4.358	KH2013:KH.C4.358_THBS1/2	MAPK18inhibited
KH2013:KH.C4.394	TRAF4	MAPK18inhibited
KH2013:KH.C4.404	KH2013:KH.C4.404	MAPK18activated
KH2013:KH.C4.415	KH2013:KH.C4.415	MAPK18inhibited
KH2013:KH.C4.452	ADAMTS20	MAPK18inhibited
KH2013:KH.C4.51	KH2013:KH.C4.51_PTPRE	MAPK18inhibited
KH2013:KH.C4.513	Ci-R1CiGC27a04	MAPK18inhibited
KH2013:KH.C4.547	KH2013:KH.C4.547_BMP2/4	MAPK18inhibited
KH2013:KH.C4.594	VWDE	MAPK18activated
KH2013:KH.C4.612	KH2013:KH.C4.612	MAPK18inhibited
KH2013:KH.C4.618	KH2013:KH.C4.618	MAPK18inhibited
KH2013:KH.C4.624	KH2013:KH.C4.624_BSC6	MAPK18inhibited
KH2013:KH.C4.648	KH2013:KH.C4.648_RHCG	MAPK18inhibited
KH2013:KH.C4.715	TNKS2	MAPK18inhibited
KH2013:KH.C4.718	C3ORF70	MAPK18inhibited
KH2013:KH.C4.747	Fli/ERG-d	MAPK18activated
KH2013:KH.C4.771	MYBBP1A	MAPK18activated
KH2013:KH.C4.779	KH2013:KH.C4.779_SLC17A3/5	MAPK18activated
KH2013:KH.C4.804	KH2013:KH.C4.804_GJC2	MAPK18inhibited
KH2013:KH.C5.1	ATPAF1	MAPK18activated
KH2013:KH.C5.115	CRHR2	MAPK18activated
KH2013:KH.C5.138	POLE4	MAPK18activated
KH2013:KH.C5.154	KLF5	MAPK18inhibited
KH2013:KH.C5.16	CD109	MAPK18activated
KH2013:KH.C5.207	MUL1	MAPK18inhibited
KH2013:KH.C5.228	KH2013:KH.C5.228_JMJD5	MAPK18inhibited
KH2013:KH.C5.31	CTSB	MAPK18inhibited
KH2013:KH.C5.32	CSMD1/2/3	MAPK18activated
KH2013:KH.C5.356	KH2013:KH.C5.356_F23F1.6	MAPK18inhibited
KH2013:KH.C5.42	KH2013:KH.C5.42	MAPK18activated
KH2013:KH.C5.429	DPH5	MAPK18activated
KH2013:KH.C5.517	KH2013:KH.C5.517_GXYLT1/2	MAPK18activated
KH2013:KH.C5.630	KH2013:KH.C5.630	MAPK18inhibited
KH2013:KH.C5.665	KH2013:KH.C5.665	MAPK18inhibited
KH2013:KH.C5.8	SYN/1/2/3	MAPK18inhibited
KH2013:KH.C6.106	KH2013:KH.C6.106	MAPK18activated
KH2013:KH.C6.123	KH2013:KH.C6.123_CIITA	MAPK18inhibited
KH2013:KH.C6.162	FZD4	MAPK18inhibited
KH2013:KH.C6.17	KH2013:KH.C6.17_SLC2A1	MAPK18activated
KH2013:KH.C6.226	FILIP1	MAPK18inhibited
KH2013:KH.C6.256	SMYD4	MAPK18activated
KH2013:KH.C6.283	MTAP	MAPK18activated
KH2013:KH.C6.65	CACNA1H	MAPK18inhibited
KH2013:KH.C6.97	KH2013:KH.C6.97	MAPK18activated
KH2013:KH.C7.100	KH2013:KH.C7.100_CABZ01079804.2	MAPK18activated
KH2013:KH.C7.101	SFN	MAPK18activated
KH2013:KH.C7.122	KH2013:KH.C7.122_SULT6B1	MAPK18inhibited
KH2013:KH.C7.147	Q5ZIK5_CHICK	MAPK18activated
KH2013:KH.C7.210	KH2013:KH.C7.210_PDZK1	MAPK18inhibited
KH2013:KH.C7.447	CSGALNACT2	MAPK18activated
KH2013:KH.C7.450	CG10841	MAPK18activated
KH2013:KH.C7.49	PRMT3	MAPK18activated
KH2013:KH.C7.607	TKR-1	MAPK18inhibited
KH2013:KH.C7.639	SLC16A13/3	MAPK18inhibited
KH2013:KH.C7.645	SPAG7	MAPK18activated
KH2013:KH.C7.649	KH2013:KH.C7.649_ENPP7	MAPK18inhibited
KH2013:KH.C7.66	KH2013:KH.C7.66	MAPK18activated
KH2013:KH.C7.695	KH2013:KH.C7.695_CYP24A1	MAPK18inhibited
KH2013:KH.C7.735	GAS1	MAPK18activated
KH2013:KH.C7.745	KH2013:KH.C7.745_B4GALT1/2	MAPK18activated
KH2013:KH.C7.763	SAMD10/12	MAPK18activated
KH2013:KH.C8.12	TSEN2	MAPK18activated
KH2013:KH.C8.176	KH2013:KH.C8.176_GP1BA	MAPK18activated
KH2013:KH.C8.191	KH2013:KH.C8.191	MAPK18activated
KH2013:KH.C8.204	PRNPRS1/3	MAPK18activated
KH2013:KH.C8.207	THG1L	MAPK18activated
KH2013:KH.C8.317	KH2013:KH.C8.317	MAPK18activated
KH2013:KH.C8.318	KH2013:KH.C8.318_CSNK1A1	MAPK18activated
KH2013:KH.C8.4	KH2013:KH.C8.4_AASDH	MAPK18inhibited
KH2013:KH.C8.445	SLIT1/2/3	MAPK18inhibited
KH2013:KH.C8.475	SLCO1A1/2/4/5/6	MAPK18activated
KH2013:KH.C8.489	KH2013:KH.C8.489_SI:DKEY-29D8.3	MAPK18inhibited
KH2013:KH.C8.707	EED	MAPK18activated
KH2013:KH.C8.717	CPLX1/2	MAPK18inhibited
KH2013:KH.C8.774	KH2013:KH.C8.774_FOXL1	MAPK18activated
KH2013:KH.C8.782	KH2013:KH.C8.782_LPHN1/2/3	MAPK18activated
KH2013:KH.C8.95	FBXL13/14/2/20	MAPK18activated
KH2013:KH.C9.125	KH2013:KH.C9.125	MAPK18activated
KH2013:KH.C9.13	TSFM	MAPK18activated
KH2013:KH.C9.182	KH2013:KH.C9.182_AADAT	MAPK18activated
KH2013:KH.C9.186	KH2013:KH.C9.186_PLCD1/3/4	MAPK18inhibited
KH2013:KH.C9.203	CTH	MAPK18activated
KH2013:KH.C9.223	KH2013:KH.C9.223_CDC42	MAPK18activated
KH2013:KH.C9.25	KH2013:KH.C9.25_RIPK2	MAPK18activated
KH2013:KH.C9.281	ASS1	MAPK18activated
KH2013:KH.C9.336	ANXA13/7	MAPK18inhibited
KH2013:KH.C9.408	KH2013:KH.C9.408_ALPHAPS4/5	MAPK18inhibited
KH2013:KH.C9.451	KH2013:KH.C9.451	MAPK18activated
KH2013:KH.C9.537	CABZ01058107.1	MAPK18inhibited
KH2013:KH.C9.619	ITGA1/10/2	MAPK18activated
KH2013:KH.C9.622	CG4877	MAPK18inhibited
KH2013:KH.C9.650	KH2013:KH.C9.650_SULT1ST1/2/3/4	MAPK18inhibited
KH2013:KH.C9.652	KLF12/3/8	MAPK18activated
KH2013:KH.C9.656	KH2013:KH.C9.656	MAPK18inhibited
KH2013:KH.C9.769	ZC3H15	MAPK18activated
KH2013:KH.C9.781	CHST11/8/9	MAPK18inhibited
KH2013:KH.C9.837	KH2013:KH.C9.837	MAPK18inhibited
KH2013:KH.C9.864	KH2013:KH.C9.864_EPN1/2	MAPK18activated
KH2013:KH.C9.886	F33E2.7	MAPK18inhibited
KH2013:KH.C9.90	KH2013:KH.C9.90_CDC42	MAPK18activated
KH2013:KH.L10.17	NHLRC2	MAPK18inhibited
KH2013:KH.L10.8	MIOX	MAPK18inhibited
KH2013:KH.L10.9	KH2013:KH.L10.9_COL6A3	MAPK18inhibited
KH2013:KH.L102.6	MRPS18B	MAPK18activated
KH2013:KH.L106.18	MCM9	MAPK18activated
KH2013:KH.L106.3	KH2013:KH.L106.3	MAPK18inhibited
KH2013:KH.L108.25	TTLL12	MAPK18activated
KH2013:KH.L108.33	KH2013:KH.L108.33	MAPK18activated
KH2013:KH.L108.40	PRMT7	MAPK18activated
KH2013:KH.L108.42	HSD17B10	MAPK18activated
KH2013:KH.L108.49	KH2013:KH.L108.49	MAPK18inhibited
KH2013:KH.L116.33	KH2013:KH.L116.33_CTR9	MAPK18inhibited
KH2013:KH.L117.3	KH2013:KH.L117.3_CDC45	MAPK18activated
KH2013:KH.L122.5	PARN	MAPK18activated
KH2013:KH.L124.11	KH2013:KH.L124.11_RXFP1/2	MAPK18activated
KH2013:KH.L126.12	KH2013:KH.L126.12_APEH	MAPK18inhibited
KH2013:KH.L13.6	MTHFD1	MAPK18activated
KH2013:KH.L132.11	KH2013:KH.L132.11	MAPK18inhibited
KH2013:KH.L132.13	KH2013:KH.L132.13	MAPK18inhibited
KH2013:KH.L133.12	AGK	MAPK18activated
KH2013:KH.L134.19	KH2013:KH.L134.19_GPR144	MAPK18inhibited
KH2013:KH.L134.21	KH2013:KH.L134.21_SLC2A1	MAPK18activated
KH2013:KH.L139.18	ACN-1	MAPK18inhibited
KH2013:KH.L139.9	KH2013:KH.L139.9_EEF-1A.1/2	MAPK18activated
KH2013:KH.L140.1	KH2013:KH.L140.1	MAPK18inhibited
KH2013:KH.L140.10	KH2013:KH.L140.10	MAPK18inhibited
KH2013:KH.L140.5	CMTM4/7	MAPK18inhibited
KH2013:KH.L141.43	SLC35G2/6	MAPK18activated
KH2013:KH.L147.6	C2H10ORF67	MAPK18activated
KH2013:KH.L150.4	KH2013:KH.L150.4	MAPK18activated
KH2013:KH.L152.29	ADSL	MAPK18activated
KH2013:KH.L153.34	SLC2A14/7	MAPK18inhibited
KH2013:KH.L153.41	KH2013:KH.L153.41	MAPK18inhibited
KH2013:KH.L153.43	KH2013:KH.L153.43	MAPK18inhibited
KH2013:KH.L153.5	KH2013:KH.L153.5	MAPK18inhibited
KH2013:KH.L153.55	KH2013:KH.L153.55	MAPK18inhibited
KH2013:KH.L153.65	KH2013:KH.L153.65	MAPK18inhibited
KH2013:KH.L153.72	KH2013:KH.L153.72_SON	MAPK18activated
KH2013:KH.L169.1	KH2013:KH.L169.1_SMCHD1	MAPK18inhibited
KH2013:KH.L169.3	KH2013:KH.L169.3_SLC17A5	MAPK18inhibited
KH2013:KH.L17.2	UNC45A	MAPK18activated
KH2013:KH.L170.61	KH2013:KH.L170.61_RRP9	MAPK18activated
KH2013:KH.L170.64	KH2013:KH.L170.64	MAPK18activated
KH2013:KH.L170.96	GNG2/8	MAPK18inhibited
KH2013:KH.L18.125	KH2013:KH.L18.125_JMJD5	MAPK18inhibited
KH2013:KH.L18.127	KH2013:KH.L18.127	MAPK18inhibited
KH2013:KH.L18.134	ADPRHL1	MAPK18activated
KH2013:KH.L18.135	KH2013:KH.L18.135_JMJD5	MAPK18inhibited
KH2013:KH.L18.15	GNL3L	MAPK18activated
KH2013:KH.L18.22	BDH1	MAPK18activated
KH2013:KH.L18.24	KH2013:KH.L18.24	MAPK18inhibited
KH2013:KH.L18.67	KH2013:KH.L18.67	MAPK18inhibited
KH2013:KH.L20.18	Ci-Noto1;	MAPK18inhibited
KH2013:KH.L20.46	KH2013:KH.L20.46	MAPK18activated
KH2013:KH.L20.50	KH2013:KH.L20.50	MAPK18inhibited
KH2013:KH.L20.6	KH2013:KH.L20.6_CMTM8	MAPK18inhibited
KH2013:KH.L22.50	KH2013:KH.L22.50_ITGA1	MAPK18inhibited
KH2013:KH.L23.2	KH2013:KH.L23.2_SLC5A3	MAPK18inhibited
KH2013:KH.L24.21	KH2013:KH.L24.21_TEQUILA	MAPK18inhibited
KH2013:KH.L25.12	SURF2	MAPK18activated
KH2013:KH.L37.13	W02D7.4/5	MAPK18inhibited
KH2013:KH.L37.17	KH2013:KH.L37.17_MS4A17A.1/11/14/2/4/5/6/7/8/9	MAPK18activated
KH2013:KH.L37.32	KH2013:KH.L37.32_R05H10.1/7	MAPK18inhibited
KH2013:KH.L37.50	ASCC1	MAPK18activated
KH2013:KH.L37.51	DPM1	MAPK18activated
KH2013:KH.L37.63	BUD31	MAPK18activated
KH2013:KH.L37.7	MRTO4	MAPK18activated
KH2013:KH.L4.16	KH2013:KH.L4.16	MAPK18activated
KH2013:KH.L4.37	UROC1	MAPK18activated
KH2013:KH.L4.55	KH2013:KH.L4.55_CCT3	MAPK18activated
KH2013:KH.L44.8	KH2013:KH.L44.8	MAPK18activated
KH2013:KH.L47.9	GREM1/2	MAPK18inhibited
KH2013:KH.L50.6	DLK1/2	MAPK18activated
KH2013:KH.L53.4	DNAJC17	MAPK18activated
KH2013:KH.L57.6	KH2013:KH.L57.6	MAPK18inhibited
KH2013:KH.L59.7	KH2013:KH.L59.7_HMCN1	MAPK18activated
KH2013:KH.L59.8	CHRNA3/6	MAPK18inhibited
KH2013:KH.L65.1	EGLN3	MAPK18inhibited
KH2013:KH.L71.9	SOCS2/8	MAPK18inhibited
KH2013:KH.L90.2	CYP2AA4	MAPK18activated
KH2013:KH.L91.1	KH2013:KH.L91.1	MAPK18inhibited
KH2013:KH.L94.2	KH2013:KH.L94.2_DNAH1	MAPK18activated
KH2013:KH.L96.83	KH2013:KH.L96.83_FUT8	MAPK18inhibited
KH2013:KH.L99.9	ROPN1L	MAPK18activated
KH2013:KH.S1012.1	SOD1	MAPK18activated
KH2013:KH.S1042.1	KH2013:KH.S1042.1	MAPK18inhibited
KH2013:KH.S1042.3	KH2013:KH.S1042.3	MAPK18inhibited
KH2013:KH.S1220.2	PB	MAPK18activated
KH2013:KH.S1272.1	KH2013:KH.S1272.1	MAPK18activated
KH2013:KH.S1375.1	KH2013:KH.S1375.1_CR788254.1	MAPK18inhibited
KH2013:KH.S1454.1	EIF2A	MAPK18activated
KH2013:KH.S1555.2	KH2013:KH.S1555.2	MAPK18inhibited
KH2013:KH.S1721.1	TTC22	MAPK18inhibited
KH2013:KH.S1764.1	ZMAT4	MAPK18activated
KH2013:KH.S1887.1	KH2013:KH.S1887.1	MAPK18inhibited
KH2013:KH.S2039.1	KH2013:KH.S2039.1_TRAF3/5	MAPK18inhibited
KH2013:KH.S215.18	PTR2	MAPK18inhibited
KH2013:KH.S2337.2	KH2013:KH.S2337.2_DUR3	MAPK18activated
KH2013:KH.S2353.1	KH2013:KH.S2353.1	MAPK18inhibited
KH2013:KH.S2590.2	KH2013:KH.S2590.2	MAPK18inhibited
KH2013:KH.S2820.2	UCHL1/3/4	MAPK18activated
KH2013:KH.S3161.1	KH2013:KH.S3161.1_GNL2	MAPK18activated
KH2013:KH.S363.7	PRRC1	MAPK18activated
KH2013:KH.S423.5	REM1/2	MAPK18activated
KH2013:KH.S437.1	KH2013:KH.S437.1_KIF14	MAPK18activated
KH2013:KH.S521.1	KH2013:KH.S521.1	MAPK18activated
KH2013:KH.S545.4	KH2013:KH.S545.4	MAPK18activated
KH2013:KH.S615.6	SHPK	MAPK18activated
KH2013:KH.S753.1	KH2013:KH.S753.1_NLRP1/10/11/12/13/14/2/3/4/5/6/7/8/9	MAPK18activated
KH2013:KH.S775.1	KH2013:KH.S775.1	MAPK18inhibited
KH2013:KH.S781.6	MRPL53	MAPK18activated
KH2013:KH.S790.2	KH2013:KH.S790.2_MDN1	MAPK18activated
KH2013:KH.S790.3	KH2013:KH.S790.3	MAPK18activated
KH2013:KH.S800.2	KH2013:KH.S800.2_YGR109W-B	MAPK18inhibited
KH2013:KH.S822.1	BX548170.1	MAPK18inhibited
KH2013:KH.S899.5	KH2013:KH.S899.5	MAPK18activated
KH2013:KH.S966.3	C14ORF133	MAPK18activated
