## Supplementary material for "Combinatorial chromatin dynamics foster accurate cardiopharyngeal fate choices": Table S13

### Sheet: Table S13
GeneID	UniqueNAME	PeakID	chr	start	end	peakset	geneset
KH2013:KH.C1.1083	KH2013:KH.C1.1083_EPHA10/2/3/4/5/6/7/8	KhC1.532	KhC1	1024501	1024803	primedCardiacPeaks	denovoCardiac
KH2013:KH.C1.1083	KH2013:KH.C1.1083_EPHA10/2/3/4/5/6/7/8	KhC1.536	KhC1	1029714	1029886	primedCardiacPeaks	denovoCardiac
KH2013:KH.C1.787	TANC1/2	KhC1.740	KhC1	1416852	1417176	primedCardiacPeaks	denovoCardiac
KH2013:KH.C1.787	TANC1/2	KhC1.747	KhC1	1419796	1419999	primedCardiacPeaks	denovoCardiac
KH2013:KH.C1.4	EFNB1/2/3	KhC1.877	KhC1	1563514	1563748	primedCardiacPeaks	denovoCardiac
KH2013:KH.C1.356	MATN1/3/4	KhC1.1705	KhC1	3169200	3169478	primedCardiacPeaks	denovoCardiac
KH2013:KH.C1.638	KH2013:KH.C1.638_C17ORF105	KhC1.2632	KhC1	5564901	5565128	primedCardiacPeaks	denovoCardiac
KH2013:KH.C1.200	FAM110C	KhC1.2695	KhC1	5666404	5666635	primedCardiacPeaks	denovoCardiac
KH2013:KH.C1.1211	LAMA1/2	KhC1.2792	KhC1	5829858	5830070	primedCardiacPeaks	denovoCardiac
KH2013:KH.C1.1211	LAMA1/2	KhC1.2799	KhC1	5848781	5849110	primedCardiacPeaks	denovoCardiac
KH2013:KH.C1.1211	LAMA1/2	KhC1.2821	KhC1	5860788	5860969	primedCardiacPeaks	denovoCardiac
KH2013:KH.C1.1161	KH2013:KH.C1.1161_CCH1	KhC1.4225	KhC1	8591805	8591996	primedCardiacPeaks	denovoCardiac
KH2013:KH.C10.172	KH2013:KH.C10.172	KhC10.1922	KhC10	4248774	4249204	primedCardiacPeaks	denovoCardiac
KH2013:KH.C10.172	KH2013:KH.C10.172	KhC10.1926	KhC10	4250844	4251137	primedCardiacPeaks	denovoCardiac
KH2013:KH.C10.172	KH2013:KH.C10.172	KhC10.1936	KhC10	4255634	4255808	primedCardiacPeaks	denovoCardiac
KH2013:KH.C10.172	KH2013:KH.C10.172	KhC10.1937	KhC10	4256311	4256457	primedCardiacPeaks	denovoCardiac
KH2013:KH.C11.186	JAG1/2	KhC11.2832	KhC11	5067705	5067989	primedCardiacPeaks	denovoCardiac
KH2013:KH.C11.186	JAG1/2	KhC11.2835	KhC11	5069144	5069402	primedCardiacPeaks	denovoCardiac
KH2013:KH.C11.186	JAG1/2	KhC11.2836	KhC11	5070232	5070457	primedCardiacPeaks	denovoCardiac
KH2013:KH.C12.525	PDE5A	KhC12.140	KhC12	303791	304028	primedCardiacPeaks	denovoCardiac
KH2013:KH.C12.13	FRAS1	KhC12.288	KhC12	702687	702823	primedCardiacPeaks	denovoCardiac
KH2013:KH.C12.13	FRAS1	KhC12.290	KhC12	703978	704487	primedCardiacPeaks	denovoCardiac
KH2013:KH.C12.72	NTN1/2/3/5	KhC12.2630	KhC12	5162024	5162302	primedCardiacPeaks	denovoCardiac
KH2013:KH.C13.80	NAV1	KhC13.257	KhC13	521281	521438	primedCardiacPeaks	denovoCardiac
KH2013:KH.C14.291	DACH1/2	KhC14.1589	KhC14	3559046	3559347	primedCardiacPeaks	denovoCardiac
KH2013:KH.C14.291	DACH1/2	KhC14.1610	KhC14	3569280	3569569	primedCardiacPeaks	denovoCardiac
KH2013:KH.C14.291	DACH1/2	KhC14.1617	KhC14	3574236	3575479	primedCardiacPeaks	denovoCardiac
KH2013:KH.C2.436	KH2013:KH.C2.436_FUT8	KhC2.981	KhC2	2277122	2277322	primedCardiacPeaks	denovoCardiac
KH2013:KH.C2.436	KH2013:KH.C2.436_FUT8	KhC2.992	KhC2	2283714	2284226	primedCardiacPeaks	denovoCardiac
KH2013:KH.C2.170	ODZ1/2/3/4	KhC2.1866	KhC2	3849904	3850079	primedCardiacPeaks	denovoCardiac
KH2013:KH.C2.170	ODZ1/2/3/4	KhC2.1898	KhC2	3876523	3876800	primedCardiacPeaks	denovoCardiac
KH2013:KH.C3.202	KH2013:KH.C3.202_EFNA1/2/3/4/5	KhC3.1382	KhC3	2783087	2783366	primedCardiacPeaks	denovoCardiac
KH2013:KH.C3.202	KH2013:KH.C3.202_EFNA1/2/3/4/5	KhC3.1389	KhC3	2790619	2790935	primedCardiacPeaks	denovoCardiac
KH2013:KH.C3.21	KH2013:KH.C3.21_HSPG2	KhC3.3075	KhC3	6352108	6352397	primedCardiacPeaks	denovoCardiac
KH2013:KH.C3.21	KH2013:KH.C3.21_HSPG2	KhC3.3079	KhC3	6355291	6355447	primedCardiacPeaks	denovoCardiac
KH2013:KH.C3.21	KH2013:KH.C3.21_HSPG2	KhC3.3081	KhC3	6356725	6357071	primedCardiacPeaks	denovoCardiac
KH2013:KH.C3.21	KH2013:KH.C3.21_HSPG2	KhC3.3082	KhC3	6357649	6357934	primedCardiacPeaks	denovoCardiac
KH2013:KH.C4.547	KH2013:KH.C4.547_BMP2/4	KhC4.896	KhC4	1879250	1879560	primedCardiacPeaks	denovoCardiac
KH2013:KH.C4.547	KH2013:KH.C4.547_BMP2/4	KhC4.919	KhC4	1893465	1893654	primedCardiacPeaks	denovoCardiac
KH2013:KH.C4.547	KH2013:KH.C4.547_BMP2/4	KhC4.920	KhC4	1894257	1895006	primedCardiacPeaks	denovoCardiac
KH2013:KH.C4.513	Ci-R1CiGC27a04	KhC4.2439	KhC4	4892397	4892559	primedCardiacPeaks	denovoCardiac
KH2013:KH.C5.45	GDH1/3	KhC5.276	KhC5	647786	648050	primedCardiacPeaks	denovoCardiac
KH2013:KH.C5.45	GDH1/3	KhC5.277	KhC5	648301	648362	primedCardiacPeaks	denovoCardiac
KH2013:KH.C7.334	GLI1/2/3	KhC7.581	KhC7	1257037	1257135	primedCardiacPeaks	denovoCardiac
KH2013:KH.C7.334	GLI1/2/3	KhC7.587	KhC7	1266622	1267147	primedCardiacPeaks	denovoCardiac
KH2013:KH.C7.207	FOXP1/2/4	KhC7.663	KhC7	1443839	1444111	primedCardiacPeaks	denovoCardiac
KH2013:KH.C7.207	FOXP1/2/4	KhC7.664	KhC7	1444213	1445126	primedCardiacPeaks	denovoCardiac
KH2013:KH.C7.207	FOXP1/2/4	KhC7.665	KhC7	1445171	1445645	primedCardiacPeaks	denovoCardiac
KH2013:KH.C7.207	FOXP1/2/4	KhC7.672	KhC7	1449041	1449442	primedCardiacPeaks	denovoCardiac
KH2013:KH.C7.207	FOXP1/2/4	KhC7.675	KhC7	1450127	1450665	primedCardiacPeaks	denovoCardiac
KH2013:KH.C7.207	FOXP1/2/4	KhC7.677	KhC7	1451470	1451693	primedCardiacPeaks	denovoCardiac
KH2013:KH.C7.207	FOXP1/2/4	KhC7.686	KhC7	1456180	1456737	primedCardiacPeaks	denovoCardiac
KH2013:KH.C7.207	FOXP1/2/4	KhC7.690	KhC7	1458032	1458388	primedCardiacPeaks	denovoCardiac
KH2013:KH.C7.207	FOXP1/2/4	KhC7.693	KhC7	1459954	1460159	primedCardiacPeaks	denovoCardiac
KH2013:KH.C7.207	FOXP1/2/4	KhC7.696	KhC7	1461533	1462670	primedCardiacPeaks	denovoCardiac
KH2013:KH.C7.207	FOXP1/2/4	KhC7.699	KhC7	1463375	1463652	primedCardiacPeaks	denovoCardiac
KH2013:KH.C7.207	FOXP1/2/4	KhC7.702	KhC7	1464813	1465033	primedCardiacPeaks	denovoCardiac
KH2013:KH.C7.207	FOXP1/2/4	KhC7.709	KhC7	1466846	1467797	primedCardiacPeaks	denovoCardiac
KH2013:KH.C8.48	VWC2L	KhC8.1539	KhC8	2826890	2827161	primedCardiacPeaks	denovoCardiac
KH2013:KH.C8.445	SLIT1/2/3	KhC8.1682	KhC8	3108074	3108354	primedCardiacPeaks	denovoCardiac
KH2013:KH.C8.445	SLIT1/2/3	KhC8.1685	KhC8	3109507	3109932	primedCardiacPeaks	denovoCardiac
KH2013:KH.C8.445	SLIT1/2/3	KhC8.1690	KhC8	3114127	3114481	primedCardiacPeaks	denovoCardiac
KH2013:KH.C8.489	KH2013:KH.C8.489_SI:DKEY-29D8.3	KhC8.2576	KhC8	4775317	4775525	primedCardiacPeaks	denovoCardiac
KH2013:KH.C9.440	NR4A1/3	KhC9.1685	KhC9	3337573	3337651	primedCardiacPeaks	denovoCardiac
KH2013:KH.C9.742	CTDSP1/2	KhC9.1969	KhC9	3900004	3900244	primedCardiacPeaks	denovoCardiac
KH2013:KH.C9.742	CTDSP1/2	KhC9.1972	KhC9	3904070	3904457	primedCardiacPeaks	denovoCardiac
KH2013:KH.C9.500	Ci-tune	KhC9.3353	KhC9	5980371	5980934	primedCardiacPeaks	denovoCardiac
KH2013:KH.C9.500	Ci-tune	KhC9.3361	KhC9	5998488	5998711	primedCardiacPeaks	denovoCardiac
KH2013:KH.L153.15	KH2013:KH.L153.15	KhL153.61	KhL153	207232	207330	primedCardiacPeaks	denovoCardiac
KH2013:KH.L153.15	KH2013:KH.L153.15	KhL153.85	KhL153	218294	218539	primedCardiacPeaks	denovoCardiac
KH2013:KH.L153.15	KH2013:KH.L153.15	KhL153.86	KhL153	219022	219326	primedCardiacPeaks	denovoCardiac
KH2013:KH.L153.15	KH2013:KH.L153.15	KhL153.96	KhL153	227828	228145	primedCardiacPeaks	denovoCardiac
KH2013:KH.L153.15	KH2013:KH.L153.15	KhL153.99	KhL153	229054	229318	primedCardiacPeaks	denovoCardiac
KH2013:KH.L154.10	SMTN	KhL154.226	KhL154	467558	467734	primedCardiacPeaks	denovoCardiac
KH2013:KH.L154.10	SMTN	KhL154.243	KhL154	483070	483315	primedCardiacPeaks	denovoCardiac
KH2013:KH.L155.18	LRRC4C	KhL155.41	KhL155	74371	74780	primedCardiacPeaks	denovoCardiac
KH2013:KH.L155.18	LRRC4C	KhL155.42	KhL155	75713	75922	primedCardiacPeaks	denovoCardiac
KH2013:KH.L155.18	LRRC4C	KhL155.49	KhL155	97661	97722	primedCardiacPeaks	denovoCardiac
KH2013:KH.L96.80	KH2013:KH.L96.80_SLC5A12/8	KhL96.111	KhL96	296506	296646	primedCardiacPeaks	denovoCardiac
KH2013:KH.S1159.1	KH2013:KH.S1159.1_FLI1	KhS1159.1	KhS1159	1507	1679	primedCardiacPeaks	denovoCardiac
KH2013:KH.S1159.1	KH2013:KH.S1159.1_FLI1	KhS1159.4	KhS1159	3433	3682	primedCardiacPeaks	denovoCardiac
KH2013:KH.S1159.1	KH2013:KH.S1159.1_FLI1	KhS1159.5	KhS1159	3848	4120	primedCardiacPeaks	denovoCardiac
KH2013:KH.S1159.1	KH2013:KH.S1159.1_FLI1	KhS1159.9	KhS1159	5290	5667	primedCardiacPeaks	denovoCardiac
KH2013:KH.S1159.1	KH2013:KH.S1159.1_FLI1	KhS1159.13	KhS1159	10344	10529	primedCardiacPeaks	denovoCardiac
KH2013:KH.C1.1083	KH2013:KH.C1.1083_EPHA10/2/3/4/5/6/7/8	KhC1.487	KhC1	990578	990953	denovoCardiacPeaks	denovoCardiac
KH2013:KH.C1.1083	KH2013:KH.C1.1083_EPHA10/2/3/4/5/6/7/8	KhC1.491	KhC1	996117	996295	denovoCardiacPeaks	denovoCardiac
KH2013:KH.C1.1083	KH2013:KH.C1.1083_EPHA10/2/3/4/5/6/7/8	KhC1.510	KhC1	1007169	1007333	denovoCardiacPeaks	denovoCardiac
KH2013:KH.C1.1083	KH2013:KH.C1.1083_EPHA10/2/3/4/5/6/7/8	KhC1.512	KhC1	1008372	1008713	denovoCardiacPeaks	denovoCardiac
KH2013:KH.C1.1083	KH2013:KH.C1.1083_EPHA10/2/3/4/5/6/7/8	KhC1.539	KhC1	1040113	1040174	denovoCardiacPeaks	denovoCardiac
KH2013:KH.C1.4	EFNB1/2/3	KhC1.901	KhC1	1581465	1581589	denovoCardiacPeaks	denovoCardiac
KH2013:KH.C1.200	FAM110C	KhC1.2699	KhC1	5672930	5673238	denovoCardiacPeaks	denovoCardiac
KH2013:KH.C1.200	FAM110C	KhC1.2709	KhC1	5677690	5677999	denovoCardiacPeaks	denovoCardiac
KH2013:KH.C11.192	C5ORF48	KhC11.631	KhC11	1218973	1219058	denovoCardiacPeaks	denovoCardiac
KH2013:KH.C12.13	FRAS1	KhC12.276	KhC12	676461	676820	denovoCardiacPeaks	denovoCardiac
KH2013:KH.C12.13	FRAS1	KhC12.298	KhC12	707475	707776	denovoCardiacPeaks	denovoCardiac
KH2013:KH.C12.72	NTN1/2/3/5	KhC12.2634	KhC12	5165030	5165442	denovoCardiacPeaks	denovoCardiac
KH2013:KH.C14.291	DACH1/2	KhC14.1611	KhC14	3569679	3569778	denovoCardiacPeaks	denovoCardiac
KH2013:KH.C14.291	DACH1/2	KhC14.1618	KhC14	3575965	3576121	denovoCardiacPeaks	denovoCardiac
KH2013:KH.C2.436	KH2013:KH.C2.436_FUT8	KhC2.982	KhC2	2277955	2278283	denovoCardiacPeaks	denovoCardiac
KH2013:KH.C2.170	ODZ1/2/3/4	KhC2.1859	KhC2	3847019	3847258	denovoCardiacPeaks	denovoCardiac
KH2013:KH.C2.170	ODZ1/2/3/4	KhC2.1863	KhC2	3849253	3849557	denovoCardiacPeaks	denovoCardiac
KH2013:KH.C2.170	ODZ1/2/3/4	KhC2.1904	KhC2	3881068	3881430	denovoCardiacPeaks	denovoCardiac
KH2013:KH.C2.884	MOGAT1/2	KhC2.2476	KhC2	4991499	4991662	denovoCardiacPeaks	denovoCardiac
KH2013:KH.C2.336	BMP5/6/7	KhC2.2599	KhC2	5225744	5226154	denovoCardiacPeaks	denovoCardiac
KH2013:KH.C3.202	KH2013:KH.C3.202_EFNA1/2/3/4/5	KhC3.1373	KhC3	2778695	2779131	denovoCardiacPeaks	denovoCardiac
KH2013:KH.C3.202	KH2013:KH.C3.202_EFNA1/2/3/4/5	KhC3.1379	KhC3	2781966	2782348	denovoCardiacPeaks	denovoCardiac
KH2013:KH.C3.202	KH2013:KH.C3.202_EFNA1/2/3/4/5	KhC3.1394	KhC3	2792245	2792576	denovoCardiacPeaks	denovoCardiac
KH2013:KH.C3.693	MYLK2/3/4	KhC3.2395	KhC3	5094300	5094754	denovoCardiacPeaks	denovoCardiac
KH2013:KH.C3.21	KH2013:KH.C3.21_HSPG2	KhC3.3069	KhC3	6348198	6349040	denovoCardiacPeaks	denovoCardiac
KH2013:KH.C4.335	LRP4/8	KhC4.117	KhC4	417203	417342	denovoCardiacPeaks	denovoCardiac
KH2013:KH.C4.513	Ci-R1CiGC27a04	KhC4.2427	KhC4	4882469	4882668	denovoCardiacPeaks	denovoCardiac
KH2013:KH.C4.513	Ci-R1CiGC27a04	KhC4.2429	KhC4	4883433	4883640	denovoCardiacPeaks	denovoCardiac
KH2013:KH.C5.45	GDH1/3	KhC5.266	KhC5	638161	638606	denovoCardiacPeaks	denovoCardiac
KH2013:KH.C5.236	MMP21	KhC5.1642	KhC5	3649808	3649929	denovoCardiacPeaks	denovoCardiac
KH2013:KH.C5.48	KH2013:KH.C5.48	KhC5.1968	KhC5	4281574	4281687	denovoCardiacPeaks	denovoCardiac
KH2013:KH.C5.48	KH2013:KH.C5.48	KhC5.1978	KhC5	4288824	4289098	denovoCardiacPeaks	denovoCardiac
KH2013:KH.C5.48	KH2013:KH.C5.48	KhC5.1980	KhC5	4292783	4292910	denovoCardiacPeaks	denovoCardiac
KH2013:KH.C5.48	KH2013:KH.C5.48	KhC5.1981	KhC5	4293803	4294146	denovoCardiacPeaks	denovoCardiac
KH2013:KH.C7.207	FOXP1/2/4	KhC7.711	KhC7	1468310	1468662	denovoCardiacPeaks	denovoCardiac
KH2013:KH.C7.207	FOXP1/2/4	KhC7.714	KhC7	1469198	1469448	denovoCardiacPeaks	denovoCardiac
KH2013:KH.C8.445	SLIT1/2/3	KhC8.1661	KhC8	3091758	3091887	denovoCardiacPeaks	denovoCardiac
KH2013:KH.C8.445	SLIT1/2/3	KhC8.1691	KhC8	3114709	3114920	denovoCardiacPeaks	denovoCardiac
KH2013:KH.C8.489	KH2013:KH.C8.489_SI:DKEY-29D8.3	KhC8.2588	KhC8	4783153	4783529	denovoCardiacPeaks	denovoCardiac
KH2013:KH.C9.863	LYS2	KhC9.1236	KhC9	2305305	2305440	denovoCardiacPeaks	denovoCardiac
KH2013:KH.C9.863	LYS2	KhC9.1239	KhC9	2318102	2318233	denovoCardiacPeaks	denovoCardiac
KH2013:KH.C9.440	NR4A1/3	KhC9.1679	KhC9	3334230	3334421	denovoCardiacPeaks	denovoCardiac
KH2013:KH.C9.440	NR4A1/3	KhC9.1680	KhC9	3334525	3334631	denovoCardiacPeaks	denovoCardiac
KH2013:KH.C9.440	NR4A1/3	KhC9.1684	KhC9	3336979	3337120	denovoCardiacPeaks	denovoCardiac
KH2013:KH.C9.500	Ci-tune	KhC9.3357	KhC9	5989253	5989525	denovoCardiacPeaks	denovoCardiac
KH2013:KH.L154.10	SMTN	KhL154.221	KhL154	464763	464968	denovoCardiacPeaks	denovoCardiac
KH2013:KH.L154.10	SMTN	KhL154.222	KhL154	465053	465322	denovoCardiacPeaks	denovoCardiac
KH2013:KH.S1159.1	KH2013:KH.S1159.1_FLI1	KhS1159.6	KhS1159	4224	4462	denovoCardiacPeaks	denovoCardiac
KH2013:KH.S1159.1	KH2013:KH.S1159.1_FLI1	KhS1159.7	KhS1159	4674	4816	denovoCardiacPeaks	denovoCardiac
KH2013:KH.S516.4	GAL3ST1/4	KhS516.7	KhS516	49145	49290	denovoCardiacPeaks	denovoCardiac
KH2013:KH.C1.483	CAPN3/8	KhC1.587	KhC1	1172558	1173110	primedAsmPeaks	denovoASM
KH2013:KH.C1.1157	KCND1/2/3	KhC1.989	KhC1	1756314	1756411	primedAsmPeaks	denovoASM
KH2013:KH.C1.153	PIM1/3	KhC1.3081	KhC1	6166503	6166753	primedAsmPeaks	denovoASM
KH2013:KH.C1.153	PIM1/3	KhC1.3091	KhC1	6172808	6173260	primedAsmPeaks	denovoASM
KH2013:KH.C1.846	STAC/2/3	KhC1.4781	KhC1	9861692	9861969	primedAsmPeaks	denovoASM
KH2013:KH.C1.846	STAC/2/3	KhC1.4804	KhC1	9881234	9881469	primedAsmPeaks	denovoASM
KH2013:KH.C1.846	STAC/2/3	KhC1.4808	KhC1	9882430	9882894	primedAsmPeaks	denovoASM
KH2013:KH.C11.709	CRHBP	KhC11.2322	KhC11	4169548	4169902	primedAsmPeaks	denovoASM
KH2013:KH.C11.139	KH2013:KH.C11.139	KhC11.2322	KhC11	4169548	4169902	primedAsmPeaks	denovoASM
KH2013:KH.C11.556	ANKRD32	KhC11.2322	KhC11	4169548	4169902	primedAsmPeaks	denovoASM
KH2013:KH.C11.648	SERPINB6C	KhC11.2322	KhC11	4169548	4169902	primedAsmPeaks	denovoASM
KH2013:KH.C11.709	CRHBP	KhC11.2327	KhC11	4173573	4173920	primedAsmPeaks	denovoASM
KH2013:KH.C11.139	KH2013:KH.C11.139	KhC11.2327	KhC11	4173573	4173920	primedAsmPeaks	denovoASM
KH2013:KH.C11.556	ANKRD32	KhC11.2327	KhC11	4173573	4173920	primedAsmPeaks	denovoASM
KH2013:KH.C11.648	SERPINB6C	KhC11.2327	KhC11	4173573	4173920	primedAsmPeaks	denovoASM
KH2013:KH.C11.556	ANKRD32	KhC11.2340	KhC11	4180464	4180918	primedAsmPeaks	denovoASM
KH2013:KH.C11.648	SERPINB6C	KhC11.2340	KhC11	4180464	4180918	primedAsmPeaks	denovoASM
KH2013:KH.C12.419	KH2013:KH.C12.419_TSPAN4/9	KhC12.555	KhC12	1355794	1356094	primedAsmPeaks	denovoASM
KH2013:KH.C12.409	SCP1	KhC12.1431	KhC12	3357944	3358105	primedAsmPeaks	denovoASM
KH2013:KH.C14.307	MYF5	KhC14.2044	KhC14	4298596	4298906	primedAsmPeaks	denovoASM
KH2013:KH.C2.1142	KH2013:KH.C2.1142	KhC2.1480	KhC2	3145022	3145303	primedAsmPeaks	denovoASM
KH2013:KH.C2.1142	KH2013:KH.C2.1142	KhC2.1483	KhC2	3146241	3146838	primedAsmPeaks	denovoASM
KH2013:KH.C2.1142	KH2013:KH.C2.1142	KhC2.1487	KhC2	3149421	3149874	primedAsmPeaks	denovoASM
KH2013:KH.C2.387	ARHGAP22/24/25	KhC2.2852	KhC2	5653219	5653539	primedAsmPeaks	denovoASM
KH2013:KH.C2.387	ARHGAP22/24/25	KhC2.2854	KhC2	5653993	5654252	primedAsmPeaks	denovoASM
KH2013:KH.C2.387	ARHGAP22/24/25	KhC2.2862	KhC2	5657353	5657900	primedAsmPeaks	denovoASM
KH2013:KH.C2.387	ARHGAP22/24/25	KhC2.2881	KhC2	5673447	5674102	primedAsmPeaks	denovoASM
KH2013:KH.C2.571	C01B12.3/5	KhC2.3336	KhC2	6792186	6792557	primedAsmPeaks	denovoASM
KH2013:KH.C2.1115	TMTC2	KhC2.3457	KhC2	6985117	6985274	primedAsmPeaks	denovoASM
KH2013:KH.C2.1115	TMTC2	KhC2.3484	KhC2	7002102	7002234	primedAsmPeaks	denovoASM
KH2013:KH.C2.1115	TMTC2	KhC2.3487	KhC2	7002942	7003173	primedAsmPeaks	denovoASM
KH2013:KH.C2.236	COL6A1/2/3/5/6	KhC2.3798	KhC2	7652231	7652378	primedAsmPeaks	denovoASM
KH2013:KH.C2.236	COL6A1/2/3/5/6	KhC2.3805	KhC2	7671255	7671474	primedAsmPeaks	denovoASM
KH2013:KH.C2.236	COL6A1/2/3/5/6	KhC2.3811	KhC2	7674991	7675188	primedAsmPeaks	denovoASM
KH2013:KH.C2.236	COL6A1/2/3/5/6	KhC2.3813	KhC2	7677849	7678058	primedAsmPeaks	denovoASM
KH2013:KH.C2.236	COL6A1/2/3/5/6	KhC2.3814	KhC2	7678276	7678454	primedAsmPeaks	denovoASM
KH2013:KH.C3.596	NKD1/2/3	KhC3.2166	KhC3	4512790	4513251	primedAsmPeaks	denovoASM
KH2013:KH.C3.596	NKD1/2/3	KhC3.2171	KhC3	4514701	4515020	primedAsmPeaks	denovoASM
KH2013:KH.C3.596	NKD1/2/3	KhC3.2194	KhC3	4524738	4525425	primedAsmPeaks	denovoASM
KH2013:KH.C3.414	KH2013:KH.C3.414_UBE2J1	KhC3.2999	KhC3	6180869	6181186	primedAsmPeaks	denovoASM
KH2013:KH.C3.414	KH2013:KH.C3.414_UBE2J1	KhC3.3000	KhC3	6181347	6182120	primedAsmPeaks	denovoASM
KH2013:KH.C5.522	KH2013:KH.C5.522_SLC6A13	KhC5.962	KhC5	2190016	2190475	primedAsmPeaks	denovoASM
KH2013:KH.C5.581	TIMP1/2/3/4	KhC5.1510	KhC5	3361336	3361590	primedAsmPeaks	denovoASM
KH2013:KH.C5.127	KH2013:KH.C5.127_FMO1	KhC5.2101	KhC5	4495575	4495784	primedAsmPeaks	denovoASM
KH2013:KH.C5.197	S1PR1/4	KhC5.2262	KhC5	4837433	4837611	primedAsmPeaks	denovoASM
KH2013:KH.C6.201	KH2013:KH.C6.201	KhC6.647	KhC6	1124306	1124722	primedAsmPeaks	denovoASM
KH2013:KH.C6.129	HLH-4	KhC6.850	KhC6	1506209	1506473	primedAsmPeaks	denovoASM
KH2013:KH.C6.129	HLH-4	KhC6.862	KhC6	1513687	1513812	primedAsmPeaks	denovoASM
KH2013:KH.C7.388	KH2013:KH.C7.388_CHRNB1	KhC7.2212	KhC7	4699739	4699947	primedAsmPeaks	denovoASM
KH2013:KH.C7.388	KH2013:KH.C7.388_CHRNB1	KhC7.2217	KhC7	4701844	4702099	primedAsmPeaks	denovoASM
KH2013:KH.C8.618	DGKH	KhC8.950	KhC8	1787915	1788121	primedAsmPeaks	denovoASM
KH2013:KH.C8.782	KH2013:KH.C8.782_LPHN1/2/3	KhC8.1085	KhC8	2053030	2053588	primedAsmPeaks	denovoASM
KH2013:KH.C8.782	KH2013:KH.C8.782_LPHN1/2/3	KhC8.1102	KhC8	2062637	2063033	primedAsmPeaks	denovoASM
KH2013:KH.C9.541	RGS17/18/19/20	KhC9.1140	KhC9	2192120	2192318	primedAsmPeaks	denovoASM
KH2013:KH.C9.176	NOTCH1/2/3	KhC9.2489	KhC9	4763903	4764352	primedAsmPeaks	denovoASM
KH2013:KH.C9.281	ASS1	KhC9.3180	KhC9	5774073	5774224	primedAsmPeaks	denovoASM
KH2013:KH.C9.281	ASS1	KhC9.3189	KhC9	5785215	5785716	primedAsmPeaks	denovoASM
KH2013:KH.C9.281	ASS1	KhC9.3198	KhC9	5798832	5799153	primedAsmPeaks	denovoASM
KH2013:KH.L144.5	ASRGL1	KhL144.81	KhL144	142002	142234	primedAsmPeaks	denovoASM
KH2013:KH.L144.5	ASRGL1	KhL144.84	KhL144	149686	150033	primedAsmPeaks	denovoASM
KH2013:KH.L152.2	ISL1/2	KhL152.94	KhL152	97890	98247	primedAsmPeaks	denovoASM
KH2013:KH.L152.2	ISL1/2	KhL152.125	KhL152	120965	121249	primedAsmPeaks	denovoASM
KH2013:KH.L18.10	KH2013:KH.L18.10_THSD7A	KhL18.362	KhL18	682660	682881	primedAsmPeaks	denovoASM
KH2013:KH.L19.4	RECK	KhL19.3	KhL19	3962	4468	primedAsmPeaks	denovoASM
KH2013:KH.L19.4	RECK	KhL19.5	KhL19	4900	5272	primedAsmPeaks	denovoASM
KH2013:KH.L19.4	RECK	KhL19.9	KhL19	6752	7422	primedAsmPeaks	denovoASM
KH2013:KH.L19.4	RECK	KhL19.25	KhL19	16083	16394	primedAsmPeaks	denovoASM
KH2013:KH.L19.4	RECK	KhL19.32	KhL19	20822	21307	primedAsmPeaks	denovoASM
KH2013:KH.L19.4	RECK	KhL19.33	KhL19	21412	21981	primedAsmPeaks	denovoASM
KH2013:KH.L19.4	RECK	KhL19.38	KhL19	27785	28112	primedAsmPeaks	denovoASM
KH2013:KH.L19.4	RECK	KhL19.41	KhL19	29146	29488	primedAsmPeaks	denovoASM
KH2013:KH.L24.10	EBF1/2/3/4	KhL24.14	KhL24	15368	15576	primedAsmPeaks	denovoASM
KH2013:KH.L24.10	EBF1/2/3/4	KhL24.46	KhL24	40178	40528	primedAsmPeaks	denovoASM
KH2013:KH.L5.5	ATF3	KhL5.7	KhL5	22350	22695	primedAsmPeaks	denovoASM
KH2013:KH.L50.6	DLK1/2	KhL50.37	KhL50	41089	41333	primedAsmPeaks	denovoASM
KH2013:KH.S346.6	KH2013:KH.S346.6_CTGF	KhS346.48	KhS346	53803	54038	primedAsmPeaks	denovoASM
KH2013:KH.S346.6	KH2013:KH.S346.6_CTGF	KhS346.51	KhS346	57456	57649	primedAsmPeaks	denovoASM
KH2013:KH.S406.19	FGF16/20/22/3/9	KhS406.21	KhS406	31006	31694	primedAsmPeaks	denovoASM
KH2013:KH.C1.483	CAPN3/8	KhC1.599	KhC1	1183989	1184379	denovoAsmPeaks	denovoASM
KH2013:KH.C1.483	CAPN3/8	KhC1.604	KhC1	1186647	1186736	denovoAsmPeaks	denovoASM
KH2013:KH.C1.1157	KCND1/2/3	KhC1.1006	KhC1	1789211	1789678	denovoAsmPeaks	denovoASM
KH2013:KH.C1.340	MMP14/15/16/24	KhC1.2326	KhC1	4879576	4879627	denovoAsmPeaks	denovoASM
KH2013:KH.C1.340	MMP14/15/16/24	KhC1.2332	KhC1	4885209	4885471	denovoAsmPeaks	denovoASM
KH2013:KH.C1.509	KH2013:KH.C1.509	KhC1.2504	KhC1	5294100	5294215	denovoAsmPeaks	denovoASM
KH2013:KH.C1.509	KH2013:KH.C1.509	KhC1.2509	KhC1	5299744	5299929	denovoAsmPeaks	denovoASM
KH2013:KH.C1.153	PIM1/3	KhC1.3087	KhC1	6169015	6169818	denovoAsmPeaks	denovoASM
KH2013:KH.C1.846	STAC/2/3	KhC1.4809	KhC1	9884054	9884231	denovoAsmPeaks	denovoASM
KH2013:KH.C11.32	KH2013:KH.C11.32	KhC11.2159	KhC11	3964262	3964468	denovoAsmPeaks	denovoASM
KH2013:KH.C11.709	CRHBP	KhC11.2305	KhC11	4154879	4155081	denovoAsmPeaks	denovoASM
KH2013:KH.C11.709	CRHBP	KhC11.2306	KhC11	4155269	4155564	denovoAsmPeaks	denovoASM
KH2013:KH.C11.709	CRHBP	KhC11.2330	KhC11	4174912	4175352	denovoAsmPeaks	denovoASM
KH2013:KH.C11.139	KH2013:KH.C11.139	KhC11.2330	KhC11	4174912	4175352	denovoAsmPeaks	denovoASM
KH2013:KH.C11.556	ANKRD32	KhC11.2330	KhC11	4174912	4175352	denovoAsmPeaks	denovoASM
KH2013:KH.C11.648	SERPINB6C	KhC11.2330	KhC11	4174912	4175352	denovoAsmPeaks	denovoASM
KH2013:KH.C12.409	SCP1	KhC12.1426	KhC12	3354872	3355091	denovoAsmPeaks	denovoASM
KH2013:KH.C2.769	KH2013:KH.C2.769	KhC2.1436	KhC2	3117525	3117672	denovoAsmPeaks	denovoASM
KH2013:KH.C2.769	KH2013:KH.C2.769	KhC2.1439	KhC2	3120970	3121347	denovoAsmPeaks	denovoASM
KH2013:KH.C2.1142	KH2013:KH.C2.1142	KhC2.1469	KhC2	3139457	3139760	denovoAsmPeaks	denovoASM
KH2013:KH.C2.1142	KH2013:KH.C2.1142	KhC2.1486	KhC2	3148616	3149018	denovoAsmPeaks	denovoASM
KH2013:KH.C2.1142	KH2013:KH.C2.1142	KhC2.1490	KhC2	3151234	3151383	denovoAsmPeaks	denovoASM
KH2013:KH.C2.182	C19ORF45	KhC2.2502	KhC2	5014035	5014263	denovoAsmPeaks	denovoASM
KH2013:KH.C2.387	ARHGAP22/24/25	KhC2.2840	KhC2	5646347	5646800	denovoAsmPeaks	denovoASM
KH2013:KH.C2.387	ARHGAP22/24/25	KhC2.2871	KhC2	5665208	5665508	denovoAsmPeaks	denovoASM
KH2013:KH.C2.312	KHK	KhC2.3197	KhC2	6443676	6443874	denovoAsmPeaks	denovoASM
KH2013:KH.C2.1115	TMTC2	KhC2.3459	KhC2	6985542	6985835	denovoAsmPeaks	denovoASM
KH2013:KH.C2.1115	TMTC2	KhC2.3463	KhC2	6988147	6988406	denovoAsmPeaks	denovoASM
KH2013:KH.C2.1115	TMTC2	KhC2.3468	KhC2	6992359	6992637	denovoAsmPeaks	denovoASM
KH2013:KH.C2.1115	TMTC2	KhC2.3475	KhC2	6996001	6996220	denovoAsmPeaks	denovoASM
KH2013:KH.C2.1115	TMTC2	KhC2.3492	KhC2	7010687	7010846	denovoAsmPeaks	denovoASM
KH2013:KH.C2.1115	TMTC2	KhC2.3494	KhC2	7011257	7011599	denovoAsmPeaks	denovoASM
KH2013:KH.C2.236	COL6A1/2/3/5/6	KhC2.3804	KhC2	7658657	7658780	denovoAsmPeaks	denovoASM
KH2013:KH.C3.549	GEL	KhC3.170	KhC3	374235	374414	denovoAsmPeaks	denovoASM
KH2013:KH.C3.549	GEL	KhC3.172	KhC3	374996	375328	denovoAsmPeaks	denovoASM
KH2013:KH.C3.297	UBE2QL1	KhC3.1478	KhC3	2953025	2953171	denovoAsmPeaks	denovoASM
KH2013:KH.C3.297	UBE2QL1	KhC3.1479	KhC3	2953821	2954093	denovoAsmPeaks	denovoASM
KH2013:KH.C3.264	KH2013:KH.C3.264_GPA33	KhC3.1834	KhC3	3838277	3838667	denovoAsmPeaks	denovoASM
KH2013:KH.C3.596	NKD1/2/3	KhC3.2165	KhC3	4512086	4512570	denovoAsmPeaks	denovoASM
KH2013:KH.C3.414	KH2013:KH.C3.414_UBE2J1	KhC3.2997	KhC3	6179640	6180157	denovoAsmPeaks	denovoASM
KH2013:KH.C4.42	CAPN1/11/2/3/8/9	KhC4.1010	KhC4	2014643	2014905	denovoAsmPeaks	denovoASM
KH2013:KH.C4.517	KH2013:KH.C4.517_HMCN1	KhC4.1371	KhC4	2660000	2660643	denovoAsmPeaks	denovoASM
KH2013:KH.C4.517	KH2013:KH.C4.517_HMCN1	KhC4.1375	KhC4	2662070	2662289	denovoAsmPeaks	denovoASM
KH2013:KH.C4.517	KH2013:KH.C4.517_HMCN1	KhC4.1377	KhC4	2666723	2666949	denovoAsmPeaks	denovoASM
KH2013:KH.C5.62	KH2013:KH.C5.62_ODF3L2	KhC5.500	KhC5	1107875	1108423	denovoAsmPeaks	denovoASM
KH2013:KH.C5.522	KH2013:KH.C5.522_SLC6A13	KhC5.949	KhC5	2177369	2177587	denovoAsmPeaks	denovoASM
KH2013:KH.C5.522	KH2013:KH.C5.522_SLC6A13	KhC5.964	KhC5	2200001	2200417	denovoAsmPeaks	denovoASM
KH2013:KH.C5.581	TIMP1/2/3/4	KhC5.1512	KhC5	3363989	3364337	denovoAsmPeaks	denovoASM
KH2013:KH.C5.200	NACP60E	KhC5.1611	KhC5	3590810	3591042	denovoAsmPeaks	denovoASM
KH2013:KH.C5.253	KCNIP1/2/3/4	KhC5.2040	KhC5	4441792	4442053	denovoAsmPeaks	denovoASM
KH2013:KH.C5.127	KH2013:KH.C5.127_FMO1	KhC5.2095	KhC5	4492330	4492616	denovoAsmPeaks	denovoASM
KH2013:KH.C5.654	SI:CH211-151O1.2	KhC5.2222	KhC5	4771123	4771537	denovoAsmPeaks	denovoASM
KH2013:KH.C5.197	S1PR1/4	KhC5.2258	KhC5	4835065	4835406	denovoAsmPeaks	denovoASM
KH2013:KH.C5.197	S1PR1/4	KhC5.2269	KhC5	4845892	4846102	denovoAsmPeaks	denovoASM
KH2013:KH.C6.17	KH2013:KH.C6.17_SLC2A1	KhC6.418	KhC6	730202	730380	denovoAsmPeaks	denovoASM
KH2013:KH.C6.201	KH2013:KH.C6.201	KhC6.639	KhC6	1114988	1115288	denovoAsmPeaks	denovoASM
KH2013:KH.C6.129	HLH-4	KhC6.857	KhC6	1511148	1511304	denovoAsmPeaks	denovoASM
KH2013:KH.C7.261	KH2013:KH.C7.261_SLC6A15/17	KhC7.390	KhC7	846403	846627	denovoAsmPeaks	denovoASM
KH2013:KH.C7.261	KH2013:KH.C7.261_SLC6A15/17	KhC7.391	KhC7	846923	847555	denovoAsmPeaks	denovoASM
KH2013:KH.C7.261	KH2013:KH.C7.261_SLC6A15/17	KhC7.392	KhC7	848101	848251	denovoAsmPeaks	denovoASM
KH2013:KH.C7.261	KH2013:KH.C7.261_SLC6A15/17	KhC7.393	KhC7	848397	848500	denovoAsmPeaks	denovoASM
KH2013:KH.C7.261	KH2013:KH.C7.261_SLC6A15/17	KhC7.394	KhC7	849243	849458	denovoAsmPeaks	denovoASM
KH2013:KH.C8.618	DGKH	KhC8.972	KhC8	1811026	1811344	denovoAsmPeaks	denovoASM
KH2013:KH.C8.782	KH2013:KH.C8.782_LPHN1/2/3	KhC8.1089	KhC8	2055643	2055762	denovoAsmPeaks	denovoASM
KH2013:KH.C8.782	KH2013:KH.C8.782_LPHN1/2/3	KhC8.1101	KhC8	2062063	2062413	denovoAsmPeaks	denovoASM
KH2013:KH.C8.274	ANO1/3/4/5/6/7	KhC8.3305	KhC8	6086418	6086574	denovoAsmPeaks	denovoASM
KH2013:KH.C9.541	RGS17/18/19/20	KhC9.1141	KhC9	2194862	2195207	denovoAsmPeaks	denovoASM
KH2013:KH.C9.541	RGS17/18/19/20	KhC9.1154	KhC9	2201137	2201713	denovoAsmPeaks	denovoASM
KH2013:KH.C9.692	KH2013:KH.C9.692_GABRR1/2/3	KhC9.2000	KhC9	3992033	3992128	denovoAsmPeaks	denovoASM
KH2013:KH.C9.692	KH2013:KH.C9.692_GABRR1/2/3	KhC9.2002	KhC9	3995320	3995421	denovoAsmPeaks	denovoASM
KH2013:KH.C9.176	NOTCH1/2/3	KhC9.2485	KhC9	4760709	4760932	denovoAsmPeaks	denovoASM
KH2013:KH.C9.176	NOTCH1/2/3	KhC9.2487	KhC9	4761971	4762265	denovoAsmPeaks	denovoASM
KH2013:KH.L141.42	KH2013:KH.L141.42_CILP/2	KhL141.150	KhL141	315723	315913	denovoAsmPeaks	denovoASM
KH2013:KH.L152.2	ISL1/2	KhL152.100	KhL152	101136	102126	denovoAsmPeaks	denovoASM
KH2013:KH.L152.2	ISL1/2	KhL152.118	KhL152	111954	112224	denovoAsmPeaks	denovoASM
KH2013:KH.L152.2	ISL1/2	KhL152.131	KhL152	124085	124246	denovoAsmPeaks	denovoASM
KH2013:KH.L154.26	KH2013:KH.L154.26_CSMD2	KhL154.148	KhL154	259503	259709	denovoAsmPeaks	denovoASM
KH2013:KH.L24.10	EBF1/2/3/4	KhL24.21	KhL24	21607	23166	denovoAsmPeaks	denovoASM
KH2013:KH.L24.10	EBF1/2/3/4	KhL24.24	KhL24	23958	24903	denovoAsmPeaks	denovoASM
KH2013:KH.L24.10	EBF1/2/3/4	KhL24.28	KhL24	26989	27559	denovoAsmPeaks	denovoASM
KH2013:KH.L24.10	EBF1/2/3/4	KhL24.31	KhL24	28711	29787	denovoAsmPeaks	denovoASM
KH2013:KH.L24.10	EBF1/2/3/4	KhL24.32	KhL24	30703	30938	denovoAsmPeaks	denovoASM
KH2013:KH.L24.10	EBF1/2/3/4	KhL24.33	KhL24	32260	32504	denovoAsmPeaks	denovoASM
KH2013:KH.L24.10	EBF1/2/3/4	KhL24.37	KhL24	35662	36250	denovoAsmPeaks	denovoASM
KH2013:KH.L24.10	EBF1/2/3/4	KhL24.38	KhL24	36295	36390	denovoAsmPeaks	denovoASM
KH2013:KH.L25.4	KH2013:KH.L25.4	KhL25.22	KhL25	69765	70131	denovoAsmPeaks	denovoASM
KH2013:KH.L50.6	DLK1/2	KhL50.21	KhL50	30727	31131	denovoAsmPeaks	denovoASM
KH2013:KH.L76.5	KH2013:KH.L76.5	KhL76.40	KhL76	119285	119423	denovoAsmPeaks	denovoASM
KH2013:KH.S406.19	FGF16/20/22/3/9	KhS406.23	KhS406	32235	32800	denovoAsmPeaks	denovoASM
